# Genomic and Proteomic Analysis of Patients with Reoccurring Discrete Subaortic Stenosis

**DOI:** 10.1101/2023.01.22.525022

**Authors:** Ravi K. Birla, Kavya L. Singampalli, Asela Nieuwsma, Sunita Brimmer, Aditya Kaul, Lalita Wadhwa, Sung Y. Jung, Dereck Mezquita, Sandra Grimm, Swathi Balaji, Cristian Coarfa, Christopher Caldarone, Jane Grande-Allen, Sundeep G. Keswani

**Affiliations:** Laboratory for Regenerative Tissue Repair, Texas Children’s Hospital, Houston, Texas, USA; Center for Congenital Heart Surgery, Texas Children’s Hospital, Houston, Texas, USA; Department of Bioengineering, Rice University, Houston, Texas, USA; Medical Scientist Training Program, Baylor College of Medicine, Houston, Texas, USA; Division of Congenital Heart Surgery, Texas Children’s Hospital, Houston, Texas, USA; Department of Molecular and Cellular Biology, Baylor College of Medicine, Houston, TX, USA; Department of Biochemistry and Molecular Biology, Baylor College of Medicine, Houston, TX, USA; Department of Surgery, Baylor College of Medicine, Houston, Texas, USA; Division of Pediatric Surgery, Department of Surgery, Texas Children’s Hospital, Houston, Texas, USA

## Abstract

Discrete subaortic stenosis (DSS) is a pediatric condition in which a fibrotic membrane forms within the left ventricular outflow track. The fibrotic membrane is removed surgically; however, there is a high rate of reoccurrence which requires a second surgery. There are currently no tools available to predict the risk of reoccurrence in DSS patients, a limitation addressed by this study. In this study, we analyzed resected fibrotic membranes for DSS patients at the time of first surgery for non-recurrent and recurrent patients, and at the time of second surgery for recurrent patients. RNA-sequencing was conducted to obtain a global screen of changes in RNA expression while mass spectrometry was used to obtain a global screen of changes in protein expression. The results from the RNA-sequencing and mass spectrometry provide valuable insight into genes and the proteins that are differentially regulated in recurrent vs non-recurrent DSS patients.
