## Supplementary material for "Genomic and Proteomic Analysis of Patients with Reoccurring Discrete Subaortic Stenosis": Table S-2

### Sheet: Sheet1
GeneID	GeneSymbol	Gene Function	Short Description	logFC	FC	P Value	LogFDR
ENSG00000182544	MFSD5	Aids in the intracellular uptake of molybdenum, a rare oligo-element.	Membrane Ion Transport	12.5551	154.001	0	0
ENSG00000112667	DNPH1	c-Myc-stimulated gene that plays a role in cell proliferation.	Cell Proliferation	12.4097	97.033	0	0
ENSG00000143228	NUF2	regulates chromosome segregation and plays a role in spindle checkpoint activity and forming microtubule binding sites of the kinetochore.	Cell Proliferation	12.2963	79.6679	0	0
ENSG00000107593	PKD2L1	calcium-mediated channel that stimulates interactions between cells and the matrix.	Cell-Matrix Interaction	9.85053	-103.23	0	0
ENSG00000132915	PDE6A	Encodes the cGMP-specific phosphodiesterase 6A alpha subunit expressed in the retina.	Regulates Rod Cell Function	9.17352	34.605	0	0
ENSG00000075089	ACTR6	involved in nucleosome binding activity and histone exchange.	Cell Structure and Integity	8.92569	39.6688	0	0
ENSG00000163444	TMEM183A	TMEM183A (Transmembrane Protein 183A)	TBD	8.37818	-152.667	0	0
ENSG00000164932	CTHRC1	role in stimulation of response to arterial injury via vascular remodeling.	Vascular Remodeling	8.13071	141.417	0	0
ENSG00000126709	IFI6	instrumental in the negative regulation of apoptosis	Cell Apoptosis	7.11832	-227.401	0	0
ENSG00000140598	EFL1	A GTPase that aids in the activation of ribosomes and proliferation of 60S ribosomal subunit.	Ribosomal Activation	7.08441	84.4796	0	0
ENSG00000153395	LPCAT1	plays a role in phospholipid metabolism, transforming lysophosphatidylcholine to phosphatidylcholine via acyl-CoA.	Phospholipid Metabolism	12.2356	-128.704	0	0
ENSG00000078114	NEBL	expressed in cardiac muscles, by binding actin and interacting with thin filaments and Z-line proteins of straited muscles.	Cardiac Myofibril Assembly	-10.1602	-160.347	0	0
ENSG00000146842	TMEM209		Transmembrane Protein	6.88355	-65.8709	0	0
ENSG00000161920	MED11	Part of the mediator complex. Interacts with RNA polymerase II to activate transcription.	DNA Activation	12.1576	58.887	0	0
ENSG00000137959	IFI44L	inhibits Hepatitis C virus expression and replication.	Antiviral Activity	4.35602	35.3353	0	0
ENSG00000163923	RPL39L	Important role in ribosome proliferation.	Ribosomal Activation	8.20857	-96.0416	0	307.167
ENSG00000122547	EEPD1		TBD	9.06881	49.7087	2.4e-308	304.674
ENSG00000184304	PRKD1	Regulation of receptor signaling, transport, transcription, protection, cell shape, motility, and adhesion.	Cell Shape and Adhesion	5.8826	34.605	2.42e-307	303.695
ENSG00000184357	H1-5	Regulation of specific core histones via chromatin organization	Chromatin Compaction	12.077	-145.854	1.07e-304	301.075
ENSG00000132970	WASF3	Forms a protein complex that promotes the transduction of signals, inducing changes to cell shape, motility, and function.	Cell Shape and Motility	6.29832	-39.6688	1.36e-303	299.991
ENSG00000188001	TPRG1		TBD	12.0633	-145.522	4.82e-303	299.463
ENSG00000136122	BORA	Activates Aurora A protein kinase and plays a critical role in the proliferation of centrosomes, spindle manufacturing, and protein positioning during mititosis.	Protein Assembly during Mitosis	11.2366	-126.261	5.87e-301	297.398
ENSG00000113119	TMCO6	implication of proteins in the nucleus.	Import signal receptor activity	12.0374	-144.9	1.12e-300	297.135
ENSG00000116514	RNF19B	role in cytolysis of NK and cytotoxic T-cells	Cytotoxic effects of Natural Killer Cells	4.95697	24.5716	7.32e-299	295.34
ENSG00000078053	AMPH	proteins expressed are linked to the surface of snypatic vesciles' cytoplasm.	Regulation of exocytosis in synapses	8.46487	71.654	5.01e-297	293.525
ENSG00000013293	SLC7A14	control of uptake of amino acids via lysosomes.	Animo acid uptake	8.25402	68.1288	5.17e-297	293.525
ENSG00000154655	L3MBTL4	facilitates chromatin and histone binding activity and inhibits DNA transcription.	Activation of chromatin and histone binding	8.77609	77.0198	2.57e-296	292.846
ENSG00000163453	IGFBP7	Stimulates the binding of IGF to its' receptors to promote cell adhesion and growth	IGF Binding	-12.3559	152.667	1.84e-294	291.007
ENSG00000146215	CRIP3	Stimulate metal ion binding activity.	Metal ion binding	11.9591	143.02	1.91e-291	288.006
ENSG00000213145	CRIP1	role in zinc transport in the intestines	Zinc transport in Intestine	11.9313	142.356	5.89e-289	285.53
ENSG00000103994	ZNF106	Involved in maintaining peripheral motor neuron and skeletal muscle function	Peripheral motor neuron function	-28.4167	807.507	1.72e-285	282.079
ENSG00000139874	SSTR1		Cell Proliferation	11.8919	141.417	2.91e-285	281.865
ENSG00000152591	DSPP	maintains normal tooth development via production of dentin	Tooth Development	7.93265	62.9269	2.53e-283	279.94
ENSG00000197893	NRAP	Role in terminal actin filament adhesion in myofibril to ECM	Adhesion of myofibrils to ECM	-10.6909	114.295	1.42e-281	278.204
ENSG00000188649	CC2D2B		TBD	9.07298	82.3189	3.89e-280	276.778
ENSG00000096696	DSP	Production of functional desmosomes by anchoring intermediate filaments to desmosomal plaques	Desmosome Function	-15.0798	227.401	3.22e-278	274.872
ENSG00000151092	NGLY1	Involved in degrading misfolded glycoproteins via proteasomes	Degradation of misfolded glycoproteins	6.67887	44.6073	7.6e-278	274.511
ENSG00000130182	ZSCAN10	Activation and inhibition target gene expression to maintain the pluripotency of embryonic stem cell	Maintaining pluripotency of ES cells	11.8237	139.799	1.33e-277	274.28
ENSG00000113522	RAD50	Forms a protein complex that promotes nonhomologous DNA binding	DNA Repair	7.9179	62.6931	8.31e-277	273.495
ENSG00000025708	TYMP	stimulates angiogenesis and EC proliferation	Activates EC growth and angiogenesis	9.19128	84.4796	1.23e-276	273.337
ENSG00000143919	CAMKMT	Involved in calcium- dependent signaling	Calcium Dependent Signaling	8.13319	66.1487	3.1e-271	267.945
ENSG00000103043	VAC14	role in the production of endosome carrier vesicles	TBD	7.7089	59.4272	1.84e-270	267.181
ENSG00000131711	MAP1B	Assembly of microtubules for brain development	Brain Development	-10.9972	120.939	1.27e-267	264.354
ENSG00000171208	NETO2		TBD	11.7047	137	2.01e-265	262.164
ENSG00000099204	ABLIM1	Promotes actin binding activity	Actin Binding	-11.3448	128.704	2.13e-265	262.149
ENSG00000121236	TRIM6		TBD	7.59116	57.6257	3.93e-265	261.892
ENSG00000162614	NEXN	produces an actin-binding protein that promotes cell adhesion and migration.	Cellular Adhesion and Migration	-12.6628	160.347	5.04e-264	260.793
ENSG00000143751	SDE2	role in DNA replication and control of cell cycle	Cell Cycle Control	6.14155	37.7186	1.13e-263	260.453
ENSG00000198939	ZFP2	Produces a TF that plays a role in differentiation of neurons and phenotypic maintenance	TBD	7.75309	60.1104	1.94e-263	260.227
ENSG00000148180	GSN	Assembly and breakdown of actin filaments via calcium regulation	Assembly and Dissambly of Actin	-8.11609	65.8709	3.11e-260	257.03
ENSG00000145982	FARS2	Involved in protein translation in the mitochondria	Mitochondria Function	8.04582	64.7353	6.03e-260	256.751
ENSG00000170961	HAS2	production of hyaluronic acid that promotes wound healing and tissue repair for blood vessel and fibroblast biogensis	Hyaluronic acid biosynthesis	7.67378	58.887	1.52e-259	256.359
ENSG00000147257	GPC3	mediates cell divison and growth	Cell Division and Growth Regulation	5.94435	35.3353	3.07e-258	255.062
ENSG00000172828	CES3		Not Relevant	8.12609	66.0333	9.74e-254	250.568
ENSG00000143631	FLG	involved in the growth of the epidermis via production of profilaggrin	Not Relevant	6.33527	40.1356	1.22e-253	250.476
ENSG00000119917	IFIT3	inhibition of cellular and viral processes	Not Relevant	3.81027	14.5182	5.1e-253	249.864
ENSG00000163110	PDLIM5	Involved in expansion of cardiomyocytes and inhibition of postsnaptic growth of excitatory synapses	Cardiomyocte Expansion	-9.80008	96.0416	1.12e-252	249.531
ENSG00000131018	SYNE1	maintains nuclear and structural organization	Nuclear organization	-9.21273	84.8745	1.3e-252	249.472
ENSG00000105669	COPE	Helps transport proteins from the ER to the golgi network	Golgi Apparatus Assembly	7.2041	51.8991	4.56e-252	248.936
ENSG00000197134	ZNF257	aids in regulating transcription	Not Relevant	4.09753	16.7897	5.87e-252	248.833
ENSG00000166860	ZBTB39	regulation of transcription	Not Relevant	8.70763	75.8229	1.77e-251	248.361
ENSG00000215251	FASTKD5	Processes non-canonical mitochondrial mRNA precursors	Not Relevant	7.49623	56.1935	1.9e-248	245.337
ENSG00000106348	IMPDH1	mediates cell growth by acting as a homotetramer	Regulates cell growth	7.05044	49.7087	6.54e-248	244.807
ENSG00000085265	FCN1	possess elastin-binding properties	Elastin Binding Protein	11.5097	132.472	4.75e-246	242.953
ENSG00000136267	DGKB	Important role in cellular processes	Regulates cellular processes	7.79123	60.7033	6.38e-246	242.832
ENSG00000022267	FHL1	aids in cellular processes	Not Relevant	-14.5119	210.595	3.23e-245	242.134
ENSG00000054654	SYNE2	binds cytoplasmic F-actin to connect the nucleus and the cytoskeleton together, maintaining the structure of the nucleus	Binds cytoplasmic F-actin	-9.4397	89.108	3.26e-242	239.137
ENSG00000101605	MYOM1	Produces the protein, titin, a constituent of the M band of myofibrils	Titin Binding protein	-14.4455	208.671	1.04e-241	238.641
ENSG00000162599	NFIA	Involved in DNA replication, ny producing proteins that function as TFs	Not Relevant	-14.4221	207.996	1.7e-239	236.433
ENSG00000111640	GAPDH	Proteins encoded perform mechanical functions and plays a role in glycolysis and nuclear functions.	Not Relevant	-9.24012	85.3798	4.1e-239	236.056
ENSG00000146433	TMEM181	produces a G protein-coupled receptor. Possibly binds to toxic substances	Not Relevant	6.33472	40.1287	6.83e-238	234.841
ENSG00000116353	MECR	Involved in synthesizing lipoic acid for mitochondrial processes	Not Relevant	6.38023	40.7073	5.08e-237	233.975
ENSG00000116791	CRYZ	NADPH-dependent quinone reductase functions	Not Relevant	5.7631	33.2133	1.03e-236	233.674
ENSG00000196597	ZNF782	Role in transcriptional regulation	Not Relevant	6.09588	37.1597	2e-235	232.392
ENSG00000172399	MYOZ2	Sacromeric protein that plays a role in calcineurin signaling	Sacromere Protein	-14.3204	205.072	3.97e-234	231.1
ENSG00000235106	BRD3OS	BRD3 Opposite Strand	Not Relevant	6.88531	47.4075	3.37e-233	230.178
ENSG00000213639	PPP1CB	Maintenance of cell division, muscle contractality, protein synthesis, and glycogen metabolism	Cell Division and Contractility	-7.66958	58.8224	1.66e-232	229.49
ENSG00000091436	MAP3K20	Inhibition and regulation of the cell cycle via gamma radiation signaling	Cell cycle regulation	-14.2397	202.77	4.03e-230	227.11
ENSG00000175899	A2M	Inhibits inflammatory cascades and proteases and transports cytokines.	Disrupts Inflammatory Pathway	-12.061	145.467	2.06e-229	226.408
ENSG00000172663	TMEM134	Transmembrane Protein 134.	Not Relevant	6.42384	41.2657	1.48e-228	225.557
ENSG00000156886	ITGAD	Role in the activation and adhesion of Leukocytes	Activation and adhesion of Leukocytes	7.72936	59.7431	3.07e-228	225.245
ENSG00000120885	CLU	involved in apoptosis, tumor progression, and neurodegenerative disorders	Cell Death	-14.2083	201.877	4.62e-228	225.073
ENSG00000197746	PSAP	produces prosaposin that plays a role in nervous and reproductive development	Reproductive Development	-10.2567	105.2	1.62e-225	222.534
ENSG00000185811	IKZF1	mediates chromatin remodeling	Chromatin Remodeling	6.09126	37.1035	2.4e-225	222.367
ENSG00000130347	RTN4IP1	Protein interacts with reticulon 4 to inhibit regeneration after spinal cord injury	Not Relevant	5.89638	34.7673	3.95e-225	222.157
ENSG00000144962	SPATA16	associated with spermatogensis	Not Relevant	7.34053	53.8834	8.45e-223	219.831
ENSG00000141759	TXNL4A	associated with spliceosome assembly	Spliceosome assembly	6.56637	43.1172	4.88e-220	217.075
ENSG00000173269	MMRN2	ECM glycoprotein that acts as an antagonist to tumor angiogenesis and growth.	Inhibits tumor angiogenesis	4.91701	24.177	4.75e-219	216.092
ENSG00000130511	SSBP4	single-stranded DNA binding	Not Relevant	6.7096	45.0188	2.07e-218	215.457
ENSG00000140090	SLC24A4	mediates termination and regulation of adaptation in olfactory sensory neurons	Not Relevant	7.90058	62.4191	7.08e-218	214.928
ENSG00000101343	CRNKL1	role in Cell Cycle progression and pre-mRNA splicing	Pre-RNA splicing	-11.8631	140.733	3.57e-217	214.23
ENSG00000158987	RAPGEF6	Rap Guanine Nucleotide Exchange Factor 6.	Not Relevant	11.172	124.815	1.18e-215	212.714
ENSG00000110721	CHKA	Involved in the CDP-choline pathway via regulation	CDP-choline pathway	6.60854	43.6729	1.28e-215	212.684
ENSG00000156885	COX6A2	Regulation and assembly of the mitochondrial respiratory chain	Mitochondria Function	-13.9655	195.036	1.96e-215	212.504
ENSG00000059769	DNAJC25	role in protein folding	Not Relevant	3.8162	14.5634	5.26e-215	212.08
ENSG00000109072	VTN	Promotes cell adhesion and migration of glycoproteins to and from ECM	Cell Matrix Interaction	5.90041	34.8148	9.29e-215	211.838
ENSG00000163808	KIF15	Motor protein that aids in mitosis and postmitotic neurons processes	Not Relevant	3.69221	13.6324	3.72e-214	211.24
ENSG00000171345	KRT19	mediates structure of epithelial cells and separate cells into cytokeratins and hair keratins	Cell Structure and Integity	11.1555	124.446	1.01e-213	210.81
ENSG00000182899	RPL35A	Ribosomal Protein L35a. Ribosomes, the organelles that catalyze protein synthesis, consist of a small 40S subunit and a large 60S subunit. Together these subunits are composed of 4 RNA species and approximately 80 structurally distinct proteins. This gene encodes a ribosomal protein that is a component of the 60S subunit. The protein belongs to the L35AE family of ribosomal proteins. It is locate…	Ribosomal Function	-13.942	194.38	2.63e-213	210.399
