## Supplementary material for "Genomic and Proteomic Analysis of Patients with Reoccurring Discrete Subaortic Stenosis": Table S-4

### Sheet: Sheet1
Gene ID	Gene Symbol	Gene Name	Gene Function	Short Description	logFC	FC	P Value	FDR
ENSG00000078114	NEBL	Nebulette	expressed in cardiac muscles, by binding actin and interacting with thin filaments and Z-line proteins of straited muscles.	Cardiac Myofibril Assembly	9.38676	88.1113	0	0
ENSG00000137818	RPLP1	Ribosomal Protein Lateral Stalk Subunit P1	involved in elongation in protein synthesis via expression of ribosomal phosphoprotein	Ribosomal Function	14.4215	207.979	3.00797e-297	1.01338e-293
ENSG00000197893	NRAP	Nebulin Related Anchoring Protein	Role in terminal actin filament adhesion in myofibril to ECM	Actin Function	10.2404	104.865	3.745e-295	8.41127e-292
ENSG00000126709	IFI6	Interferon Alpha Inducible Protein 6	instrumental in the negative regulation of apoptosis	Apoptosis	-13.6148	185.363	1.25039e-291	2.10628e-288
ENSG00000096696	DSP	Desmoplakin	maintains normal tooth development via production of protein that anchors intermediate filaments to desmosomal plaques and forms an obligate component of functional desmosomes.	Intermediate Filament	14.1955	201.512	5.38462e-281	7.25631e-278
ENSG00000116962	NID1	Nidogen 1	Interacts with the ECM via basement membrane glycoproteins	Basement Membrane	-10.8855	118.494	3.34126e-280	3.75224e-277
ENSG00000124486	USP9X	Ubiquitin Specific Peptidase 9 X-Linked	Role in the regulation of protein production by arresting protein degradation	Not Relevant	-10.7581	115.738	2.87277e-272	2.76524e-269
ENSG00000106366	SERPINE1	Serpin Family E Member 1	Inhibits fibrinolysis and has antiviral activity	Fibrinolysis Inhibition	-7.27351	52.904	1.3079e-267	1.10158e-264
ENSG00000105339	DENND3	DENN Domain Containing 3	Not known	Not Relevant	-13.2629	175.906	3.50563e-265	2.62455e-262
ENSG00000172466	ZNF24	Zinc Finger Protein 24	Produces a Transcription factor needed for myelination of differentiated oligodendrocytes.	Transcription Factor	-13.2679	176.037	1.05978e-263	7.14083e-261
ENSG00000157227	MMP14	Matrix Metallopeptidase 14	Breakdown of ECM during physiological processes	ECM Remodeling	-13.2337	175.132	3.43224e-263	2.1024e-260
ENSG00000173482	PTPRM	Protein Tyrosine Phosphatase Receptor Type M	maintains cell-cell aggregation via interactions with adjacent cells	Cell Growth	9.77536	95.5577	2.44835e-261	1.37475e-258
ENSG00000077235	GTF3C1	General Transcription Factor IIIC Subunit 1	Promotes the assembly of tRNA transcription complex needed for transcription of nuclear and cytoplasmic RNA	Transcription Factor	-13.2048	174.368	1.31166e-260	6.79843e-258
ENSG00000140836	ZFHX3	Zinc Finger Homeobox 3	produces a TF that regulates myogenic and neuronal differentiation	Transcription Factor	-10.5977	112.312	1.33288e-259	6.41495e-257
ENSG00000198363	ASPH	Aspartate Beta-Hydroxylase	involved in calcium homeostasis	Calcium homeostasis	-11.3848	129.613	4.98245e-257	2.23812e-254
ENSG00000140545	MFGE8	Milk Fat Globule EGF And Factor V/VIII Domain Containing	membrane glycoprotein that promotes phagocytosis of cells undergoing apoptosis	Protein Synthesis	13.8312	191.303	1.19897e-255	5.04915e-253
ENSG00000071205	ARHGAP10	Rho GTPase Activating Protein 10	Not known	Not Relevant	-13.1286	172.36	1.70768e-255	6.76843e-253
ENSG00000163788	SNRK	SNF Related Kinase	Role in hematopoietic cell growth and differentiation	Not Relevant	-13.1262	172.297	1.90495e-254	7.0203e-252
ENSG00000167996	FTH1	Ferritin Heavy Chain 1	iron storage in prokaryotes and eukaryotes	Iron Storage	-6.41002	41.0884	1.9796e-254	7.0203e-252
ENSG00000111011	RSRC2	Arginine And Serine Rich Coiled-Coil 2	Not known	Not Relevant	-13.122	172.187	4.13871e-254	1.39433e-251
ENSG00000117519	CNN3	Calponin 3	associated with the sytoskeleton	Not Relevant	-13.1418	172.708	1.26328e-252	3.86908e-250
ENSG00000116044	NFE2L2	NFE2 Like BZIP Transcription Factor 2	TF that regulate responses to injury and inflammation	Inflammation	-13.0945	171.465	1.26328e-252	3.86908e-250
ENSG00000129680	MAP7D3	MAP7 Domain Containing 3	inititates microtubule assembly and stability	Microtubules	-13.048	170.251	5.43579e-249	1.59245e-246
ENSG00000140105	WARS1	Tryptophanyl-TRNA Synthetase 1	role in linking amino acids with nucleotides in tRNA	Amino acids	-8.51961	72.5838	3.36744e-248	9.45409e-246
ENSG00000077943	ITGA8	Integrin Subunit Alpha 8	Produces integrins to assist in cell-cell interactions and cellular process	Integrins	-11.2657	126.915	4.56853e-248	1.23131e-245
ENSG00000011258	MBTD1	Mbt Domain Containing 1	Not known	Not Relevant	-11.2588	126.761	1.20589e-246	3.1251e-244
ENSG00000140319	SRP14	Signal Recognition Particle 14	Not known	Not Relevant	-11.1994	125.428	4.06338e-245	1.01404e-242
ENSG00000127334	DYRK2	Dual Specificity Tyrosine Phosphorylation Regulated Kinase 2	Protein kinases that play a role in cellular growth and development	Cellular Growth	-12.9771	168.405	6.95702e-243	1.67416e-240
ENSG00000164329	TENT2	Terminal Nucleotidyltransferase 2	unknown	Not Relevant	-11.1984	125.405	1.80661e-242	4.19756e-240
ENSG00000071991	CDH19	Cadherin 19	Glycoprotein possessing cell-cell adhesion activity	Cell-Cell Interaction	13.6136	185.33	3.05256e-241	6.85606e-239
ENSG00000164292	RHOBTB3	Rho Related BTB Domain Containing 3	Docking of transport vesicles at the golgi complex	Not Relevant	-12.9999	168.998	3.22226e-241	7.00374e-239
ENSG00000164932	CTHRC1	Collagen Triple Helix Repeat Containing 1	Responds to arterial injury via vascular remodeling	Collegen Organization	-12.9111	166.696	1.2443e-238	2.62003e-236
ENSG00000115593	SMYD1	SET And MYND Domain Containing 1	responsible for cardiomyocyte differentiation and cardiac morphogenesis	Cardiomyocyte Differentiation	13.5804	184.427	1.89448e-238	3.86817e-236
ENSG00000077549	CAPZB	Capping Actin Protein Of Muscle Z-Line Subunit Beta	Mediates actin filament processes	Actin Binding	13.5838	184.521	2.17236e-238	4.30511e-236
ENSG00000171680	PLEKHG5	Pleckstrin Homology And RhoGEF Domain Containing G5	activation of NFKB1 signaling pathway	Not Relevant	-11.1198	123.65	3.76614e-237	7.25036e-235
ENSG00000128591	FLNC	Filamin C	Proteins expressed are involved in anchoring membrane proteins and crosslinking of actin filaments	Actin Crosslinking	5.63924	31.801	4.52031e-237	8.46052e-235
ENSG00000162613	FUBP1	Far Upstream Element Binding Protein 1	Binding of DNA	DNA Binding	-10.3104	106.305	2.77724e-236	5.05758e-234
ENSG00000100097	LGALS1	Galectin 1	CM interactions	Cell-Matrix Interaction	-11.0582	122.284	2.76658e-234	4.90559e-232
ENSG00000171914	TLN2	Talin 2	promotes adherence of integrin to actin filament	Assembly of Actin Filaments	-9.76041	95.2655	5.45724e-234	9.42843e-232
ENSG00000151835	SACS	Sacsin Molecular Chaperone	unknown	Not Relevant	-11.0496	122.094	1.35328e-233	2.27961e-231
ENSG00000138668	HNRNPD	Heterogeneous Nuclear Ribonucleoprotein D	pre-mRNA processing	Nuclear protein	-11.0804	122.776	3.36514e-233	5.53032e-231
ENSG00000143951	WDPCP	WD Repeat Containing Planar Cell Polarity Effector	Role in cell movement	Not Relevant	-12.832	164.66	1.48749e-232	2.38635e-230
ENSG00000174718	RESF1	Retroelement Silencing Factor 1	Regulation of repressive epigenetic modifications	Not Relevant	-6.37175	40.5992	1.83908e-231	2.88179e-229
ENSG00000161202	DVL3	Dishevelled Segment Polarity Protein 3	regulation of cell proliferation	Cell Proliferation	-12.8464	165.031	3.99785e-229	6.12216e-227
ENSG00000137959	IFI44L	Interferon Induced Protein 44 Like	Not known	Not Relevant	-12.8278	164.551	1.23679e-227	1.85189e-225
ENSG00000146282	RARS2	Arginyl-TRNA Synthetase 2, Mitochondrial	active enzyme in mitochondria	Nuclear protein	-12.7625	162.881	5.7149e-226	8.37109e-224
ENSG00000168769	TET2	Tet Methylcytosine Dioxygenase 2	Plays a role in myelopoiesis	Myelopoiesis	-12.7762	163.231	3.95749e-225	5.67353e-223
ENSG00000109452	INPP4B	Inositol Polyphosphate-4-Phosphatase Type II B	invovled in phosphatidylinsitol signaling pathways	Metabolism	13.359	178.464	1.67666e-224	2.35361e-222
ENSG00000170558	CDH2	Cadherin 2	controls homotypic cell-cell adhesion via dimerization with an adjacent cell	ECM Protein	11.4253	130.537	3.0156e-224	4.14676e-222
ENSG00000132915	PDE6A	Phosphodiesterase 6A	regulation of retinal rod cells	Regulates Rod Cell Function	-12.764	162.919	1.36345e-223	1.83738e-221
ENSG00000107593	PKD2L1	Polycystin 2 Like 1, Transient Receptor Potential Cation Channel	Integral membrane protein associated with cell-matrix interactions	Cell-Matrix Interaction	-12.729	162.027	7.63612e-221	1.00887e-218
ENSG00000116514	RNF19B	Ring Finger Protein 19B	associated with cytoxic natural killer cells	Immune Response	-12.7242	161.905	1.62197e-220	2.10171e-218
ENSG00000179295	PTPN11	Protein Tyrosine Phosphatase Non-Receptor Type 11	regulates the RAS/MAPK signaling pathway	Cellular Growth	11.3477	128.771	2.84312e-219	3.61452e-217
ENSG00000188641	DPYD	Dihydropyrimidine Dehydrogenase	involved in uracil and thymine breakdown	Energy Metabolism	-12.6493	160.004	1.55074e-218	1.93497e-216
ENSG00000136240	KDELR2	KDEL Endoplasmic Reticulum Protein Retention Receptor 2	invovled in the binding of KDEL sequence	Protein Binding	-12.6411	159.798	3.79454e-218	4.64866e-216
ENSG00000172273	HINFP	Histone H4 Transcription Factor	associated with DNA methlylation and transcription inhibition	Transcription Factor	-12.6978	161.233	1.36885e-217	1.64701e-215
ENSG00000119917	IFIT3	Interferon Induced Protein With Tetratricopeptide Repeats	inhibits cellular and viral processes	Not Relevant	-10.8628	118.001	1.59091e-216	1.88062e-214
ENSG00000110880	CORO1C	Coronin 1C	promotes the activation of RAC1 of migrating cells	Cell migration	-12.6156	159.154	3.46635e-216	4.02694e-214
ENSG00000170144	HNRNPA3	Heterogeneous Nuclear Ribonucleoprotein A3	role in the transport of RNA in the cytoplasm	RNA trafficking	-12.5902	158.513	6.56865e-214	7.50162e-212
ENSG00000141736	ERBB2	Erb-B2 Receptor Tyrosine Kinase 2	stabalizes ligand binding and enhances kinase-dependent activation of signaling pathway	Not Relevant	9.95435	99.0891	8.25108e-214	9.26596e-212
ENSG00000107779	BMPR1A	Bone Morphogenetic Protein Receptor Type 1A	promotes binding of ligands into its specific site by transmitting chemical signals from cell membrane to the nucleus	TGF Protein Binding	-9.98433	99.6867	5.49289e-213	6.06739e-211
ENSG00000111348	ARHGDIB	Rho GDP Dissociation Inhibitor Beta	role in cell signaling, growth, cytoskeletal organization, and secretion	Cytoskeletal Organization	13.168	173.395	2.18603e-212	2.37573e-210
ENSG00000070061	ELP1	Elongator Acetyltransferase Complex Subunit 1	scaffold protein that regulates kinases that play a role in proinflammatory signaling	Scaffold Protein	-12.6267	159.434	3.56643e-212	3.81438e-210
ENSG00000118495	PLAGL1	PLAG1 Like Zinc Finger 1	inhibits cell growth	Cell Growth	13.1591	173.162	1.26525e-211	1.33207e-209
ENSG00000185104	FAF1	Fas Associated Factor 1	mediates the progression of DNA replication	DNA replication	-12.6022	158.816	3.06891e-211	3.18128e-209
ENSG00000244486	SCARF2	Scavenger Receptor Class F Member 2	controls homophilic and heterophilic activity	Not Relevant	-12.6062	158.917	1.36002e-210	1.36773e-208
ENSG00000072736	NFATC3	Nuclear Factor Of Activated T Cells 3	regulates the activation of transcription	Transcription Factor	-12.539	157.226	1.36002e-210	1.36773e-208
ENSG00000140598	EFL1	Elongation Factor Like GTPase 1	role in the biogenesis of the 60S ribosomal subunit and ribosomal translation activation	Ribosomal Activation	-12.5926	158.574	1.55769e-210	1.54349e-208
ENSG00000164924	YWHAZ	Tyrosine 3-Monooxygenase/Tryptophan 5-Monooxygenase Activation Protein Zeta	regulates insulin sensitvity	Not Relevant	-12.5296	156.991	6.07201e-210	5.92945e-208
ENSG00000146842	TMEM209	Transmembrane Protein 209	unknown	Transmembrane Protein	-12.5829	158.329	7.97674e-210	7.67818e-208
ENSG00000137145	DENND4C	DENN Domain Containing 4C	cellular responses to a stimulus of insulin	Not Relevant	-12.5078	156.445	1.42089e-208	1.34845e-206
ENSG00000152402	GUCY1A2	Guanylate Cyclase 1 Soluble Subunit Alpha 2	activates guanylate cyclase activity	Not Relevant	7.95222	63.2379	1.87526e-208	1.75494e-206
ENSG00000099331	MYO9B	Myosin IXB	associated with actin-based motor heavy chain proteins	Myosin Protein	-7.60837	57.8873	3.73388e-208	3.44642e-206
ENSG00000110841	PPFIBP1	PPFIA Binding Protein 1	role in axon guidance and the development mammary gland	Not Relevant	11.1389	124.075	6.18238e-207	5.62931e-205
ENSG00000084636	COL16A1	Collagen Type XVI Alpha 1 Chain	controls cell adhesion and prompts integrin-mediated reactions	Collagen Production	13.0868	171.264	7.4302e-207	6.6753e-205
ENSG00000004478	FKBP4	FKBP Prolyl Isomerase 4	mediates immune activity and cellular processes	Protein Folding and Trafficking	-12.5428	157.323	9.12957e-207	8.09409e-205
ENSG00000074755	ZZEF1	Zinc Finger ZZ-Type And EF-Hand Domain Containing 1	Not known	Not Relevant	8.94317	79.9802	1.73593e-206	1.51905e-204
ENSG00000205730	ITPRIPL2	ITPRIP Like 2	Not known	Not Relevant	-12.4837	155.844	6.49843e-206	5.61364e-204
ENSG00000172340	SUCLG2	Succinate-CoA Ligase GDP-Forming Subunit Beta	role in the citric acid cycle	Not Relevant	6.79406	46.1592	1.20657e-205	1.0291e-203
ENSG00000205678	TECRL	Trans-2,3-Enoyl-CoA Reductase Like	associated with the ER and is expressed in the heart	ER protein	6.0628	36.7576	1.49035e-205	1.25524e-203
ENSG00000119844	AFTPH	Aftiphilin	protein and transferrin transport	Not Relevant	-12.4661	155.404	3.0652e-205	2.54979e-203
ENSG00000138246	DNAJC13	DnaJ Heat Shock Protein Family (Hsp40) Member C13	stimulates ATP hydrolysis	Energy Metabolism	13.0519	170.352	6.18577e-205	5.08289e-203
ENSG00000143621	ILF2	Interleukin Enhancer Binding Factor 2	T-cell expression and RNA binding activity	Immune Response	-12.5174	156.686	7.16771e-205	5.8188e-203
ENSG00000013375	PGM3	Phosphoglucomutase 3	involved in the process of glycosylation	Energy Metabolism	-12.4529	155.075	1.26448e-204	1.01429e-202
ENSG00000044524	EPHA3	EPH Receptor A3	mediates development processes	Not Relevant	-12.5238	156.844	2.23311e-204	1.7702e-202
ENSG00000204406	MBD5	Methyl-CpG Binding Domain Protein 5	chromatin remodeling	chromatin remodeling	-12.4606	155.268	2.96882e-204	2.32604e-202
ENSG00000223547	ZNF844	Zinc Finger Protein 844	nuclear acid binding	Not Relevant	13.0313	169.814	4.92422e-204	3.81373e-202
ENSG00000159461	AMFR	Autocrine Motility Factor Receptor	stimulates tumor cells	Tumor Cells	-12.4453	154.886	1.42859e-203	1.09385e-201
ENSG00000138078	PREPL	Prolyl Endopeptidase Like	mediates synaptic vesicle exocytosis	Not Relevant	13.0168	169.437	9.38603e-203	7.10596e-201
ENSG00000136161	RCBTB2	RCC1 And BTB Domain Containing Protein 2	condensation of chromosomes	Chromosome Condensation	-12.431	154.531	1.0679e-202	7.99502e-201
ENSG00000160299	PCNT	Pericentrin	associated with centrosomes	Cytoskeletal Organization	13.0034	169.089	1.38552e-202	1.0259e-200
ENSG00000148481	MINDY3	MINDY Lysine 48 Deubiquitinase 3	role in apoptosis	Apoptosis	13.015	169.391	1.66612e-202	1.22025e-200
ENSG00000069869	NEDD4	NEDD4 E3 Ubiquitin Protein Ligase	protein degradation activity	Protein Degradation	-10.612	112.614	3.39149e-202	2.45719e-200
ENSG00000090924	PLEKHG2	Pleckstrin Homology And RhoGEF Domain Containing G2	regulation of lymphocyte chemotaxis	Not Relevant	13.0094	169.244	3.58712e-202	2.57128e-200
ENSG00000123636	BAZ2B	Bromodomain Adjacent To Zinc Finger Domain 2B	chromatin remodeling	Chromatin Remodeling	-12.4174	154.193	4.53064e-202	3.21341e-200
ENSG00000091436	MAP3K20	Mitogen-Activated Protein Kinase Kinase Kinase 20	controls gamma radiation signaling that mediates cell cycle arrest	Pro-Apoptic Activity	11.2193	125.872	7.90823e-202	5.55059e-200
ENSG00000117697	NSL1	NSL1 Component Of MIS12 Kinetochore Complex	mediates chromosomal activity during cell division	Chromosome Movement	-12.4741	155.603	1.08192e-201	7.51544e-200
ENSG00000102804	TSC22D1	TSC22 Domain Family Member 1	role in tumor suppression	TGF-B Stimulaton	-8.19314	67.1275	1.93567e-201	1.33087e-199
ENSG00000178741	COX5A	Cytochrome C Oxidase Subunit 5A	Cytochrome c oxidase (COX) is the terminal enzyme of the mitochondrial respiratory chain.	Energy Metabolism	12.983	168.559	6.08032e-201	4.1383e-199
