## Supplementary material for "Genomic and Proteomic Analysis of Patients with Reoccurring Discrete Subaortic Stenosis": Table S-5

### Sheet: Sheet1
GENESETS	AS1 vs NA	AS2 vs AS1
HALLMARK_ADIPOGENESIS	-1.99842	0
HALLMARK_ANDROGEN_RESPONSE	2.63978	0
HALLMARK_ANGIOGENESIS	2.57034	-1.81819
HALLMARK_APICAL_JUNCTION	2.39499	-1.78617
HALLMARK_APOPTOSIS	2.89325	1.69303
HALLMARK_CHOLESTEROL_HOMEOSTASIS	0	0
HALLMARK_COAGULATION	2.4336	-2.00291
HALLMARK_COMPLEMENT	1.66434	-1.87307
HALLMARK_DNA_REPAIR	-1.60566	0
HALLMARK_E2F_TARGETS	-1.75026	0
HALLMARK_EPITHELIAL_MESENCHYMAL_TRANSITION	4.83794	-2.79175
HALLMARK_FATTY_ACID_METABOLISM	-1.75367	1.55015
HALLMARK_G2M_CHECKPOINT	0	0
HALLMARK_GLYCOLYSIS	0	0
HALLMARK_HEME_METABOLISM	0	0
HALLMARK_HYPOXIA	1.7857	0
HALLMARK_INTERFERON_ALPHA_RESPONSE	2.18038	-1.78115
HALLMARK_INTERFERON_GAMMA_RESPONSE	2.38618	-1.68054
HALLMARK_KRAS_SIGNALING_DN	1.99385	0
HALLMARK_MITOTIC_SPINDLE	2.48095	-1.52909
HALLMARK_MTORC1_SIGNALING	-1.66806	0
HALLMARK_MYC_TARGETS_V1	-2.8198	0
HALLMARK_MYC_TARGETS_V2	-1.50128	0
HALLMARK_MYOGENESIS	0	3.15872
HALLMARK_OXIDATIVE_PHOSPHORYLATION	-4.00828	2.34211
HALLMARK_PEROXISOME	-1.99597	0
HALLMARK_PI3K_AKT_MTOR_SIGNALING	0	0
HALLMARK_PROTEIN_SECRETION	-1.67805	2.10652
HALLMARK_TGF_BETA_SIGNALING	3.26631	-1.97497
HALLMARK_TNFA_SIGNALING_VIA_NFKB	1.49288	0
HALLMARK_UV_RESPONSE_DN	2.22577	0
