## Supplementary material for "Genomic and Proteomic Analysis of Patients with Reoccurring Discrete Subaortic Stenosis": Table S-6

### Sheet: Sheet1
GENESETS	A1 vs NA	AS2 vs AS1
KEGG_ACUTE_MYELOID_LEUKEMIA	0	0
KEGG_ADHERENS_JUNCTION	2.5283	0
KEGG_ALDOSTERONE_REGULATED_SODIUM_REABSORPTION	0	0
KEGG_ALZHEIMERS_DISEASE	-1.83725	0
KEGG_AMINOACYL_TRNA_BIOSYNTHESIS	-1.67707	0
KEGG_ANTIGEN_PROCESSING_AND_PRESENTATION	0	0
KEGG_ARGININE_AND_PROLINE_METABOLISM	0	0
KEGG_ARRHYTHMOGENIC_RIGHT_VENTRICULAR_CARDIOMYOPATHY_ARVC	2.65753	0
KEGG_ASTHMA	-1.49957	0
KEGG_BASE_EXCISION_REPAIR	-1.91308	0
KEGG_BETA_ALANINE_METABOLISM	-1.70575	0
KEGG_BIOSYNTHESIS_OF_UNSATURATED_FATTY_ACIDS	-1.90952	0
KEGG_BUTANOATE_METABOLISM	-1.5226	0
KEGG_B_CELL_RECEPTOR_SIGNALING_PATHWAY	1.44888	0
KEGG_CARDIAC_MUSCLE_CONTRACTION	0	0
KEGG_CELL_CYCLE	0	0
KEGG_CHEMOKINE_SIGNALING_PATHWAY	0	-1.88837
KEGG_CHRONIC_MYELOID_LEUKEMIA	0	0
KEGG_COLORECTAL_CANCER	1.59984	0
KEGG_COMPLEMENT_AND_COAGULATION_CASCADES	2.24273	0
KEGG_CYTOKINE_CYTOKINE_RECEPTOR_INTERACTION	1.70545	0
KEGG_DILATED_CARDIOMYOPATHY	2.87462	-1.89962
KEGG_DNA_REPLICATION	-1.64865	0
KEGG_DORSO_VENTRAL_AXIS_FORMATION	0	0
KEGG_ECM_RECEPTOR_INTERACTION	4.04071	-2.05467
KEGG_ENDOCYTOSIS	0	0
KEGG_ENDOMETRIAL_CANCER	0	0
KEGG_EPITHELIAL_CELL_SIGNALING_IN_HELICOBACTER_PYLORI_INFECTION	-1.90836	0
KEGG_ERBB_SIGNALING_PATHWAY	0	0
KEGG_FC_EPSILON_RI_SIGNALING_PATHWAY	-1.6154	0
KEGG_FC_GAMMA_R_MEDIATED_PHAGOCYTOSIS	0	0
KEGG_FOCAL_ADHESION	4.55449	-2.34677
KEGG_GAP_JUNCTION	0	0
KEGG_GLIOMA	0	0
KEGG_GLYCINE_SERINE_AND_THREONINE_METABOLISM	1.50588	0
KEGG_GLYCOLYSIS_GLUCONEOGENESIS	-1.52798	0
KEGG_GLYCOSAMINOGLYCAN_BIOSYNTHESIS_HEPARAN_SULFATE	1.46741	0
KEGG_GLYCOSAMINOGLYCAN_DEGRADATION	-1.58878	0
KEGG_GLYCOSPHINGOLIPID_BIOSYNTHESIS_GLOBO_SERIES	0	0
KEGG_GNRH_SIGNALING_PATHWAY	1.71094	0
KEGG_HOMOLOGOUS_RECOMBINATION	-1.80755	0
KEGG_HUNTINGTONS_DISEASE	-2.0251	0
KEGG_HYPERTROPHIC_CARDIOMYOPATHY_HCM	3.23393	0
KEGG_INOSITOL_PHOSPHATE_METABOLISM	0	0
KEGG_INSULIN_SIGNALING_PATHWAY	-1.6288	0
KEGG_JAK_STAT_SIGNALING_PATHWAY	1.83116	0
KEGG_LEUKOCYTE_TRANSENDOTHELIAL_MIGRATION	1.60844	0
KEGG_LIMONENE_AND_PINENE_DEGRADATION	-1.6489	0
KEGG_LONG_TERM_POTENTIATION	1.51236	0
KEGG_LYSOSOME	-1.82188	0
KEGG_MAPK_SIGNALING_PATHWAY	-1.49004	0
KEGG_MELANOMA	0	0
KEGG_MTOR_SIGNALING_PATHWAY	0	0
KEGG_NEUROACTIVE_LIGAND_RECEPTOR_INTERACTION	2.96762	0
KEGG_NEUROTROPHIN_SIGNALING_PATHWAY	-1.99346	1.92161
KEGG_NICOTINATE_AND_NICOTINAMIDE_METABOLISM	0	0
KEGG_NITROGEN_METABOLISM	0	0
KEGG_NOD_LIKE_RECEPTOR_SIGNALING_PATHWAY	0	0
KEGG_NON_SMALL_CELL_LUNG_CANCER	0	0
KEGG_NUCLEOTIDE_EXCISION_REPAIR	-1.6029	0
KEGG_OLFACTORY_TRANSDUCTION	4.44627	0
KEGG_OOCYTE_MEIOSIS	1.86369	0
KEGG_OXIDATIVE_PHOSPHORYLATION	-2.88427	2.06911
KEGG_P53_SIGNALING_PATHWAY	0	0
KEGG_PANCREATIC_CANCER	0	0
KEGG_PARKINSONS_DISEASE	-2.25133	0
KEGG_PATHOGENIC_ESCHERICHIA_COLI_INFECTION	2.11659	0
KEGG_PATHWAYS_IN_CANCER	1.77424	0
KEGG_PHENYLALANINE_METABOLISM	1.78268	0
KEGG_PHOSPHATIDYLINOSITOL_SIGNALING_SYSTEM	0	0
KEGG_PRION_DISEASES	0	0
KEGG_PROPANOATE_METABOLISM	-2.21475	0
KEGG_PROSTATE_CANCER	0	0
KEGG_PROTEASOME	1.68179	0
KEGG_PROTEIN_EXPORT	1.92878	0
KEGG_PYRIMIDINE_METABOLISM	0	0
KEGG_PYRUVATE_METABOLISM	-2.01846	0
KEGG_REGULATION_OF_ACTIN_CYTOSKELETON	2.89535	0
KEGG_RENAL_CELL_CARCINOMA	0	0
KEGG_RIBOFLAVIN_METABOLISM	-1.58655	0
KEGG_RIBOSOME	1.59053	2.05136
KEGG_SMALL_CELL_LUNG_CANCER	2.08941	0
KEGG_SPLICEOSOME	-2.12468	0
KEGG_STARCH_AND_SUCROSE_METABOLISM	-1.50893	0
KEGG_SYSTEMIC_LUPUS_ERYTHEMATOSUS	0	0
KEGG_TGF_BETA_SIGNALING_PATHWAY	1.75121	0
KEGG_THYROID_CANCER	0	0
KEGG_TIGHT_JUNCTION	1.83758	0
KEGG_TOLL_LIKE_RECEPTOR_SIGNALING_PATHWAY	0	0
KEGG_TYROSINE_METABOLISM	1.46675	0
KEGG_T_CELL_RECEPTOR_SIGNALING_PATHWAY	0	0
KEGG_UBIQUITIN_MEDIATED_PROTEOLYSIS	-1.84616	0
KEGG_VALINE_LEUCINE_AND_ISOLEUCINE_DEGRADATION	-1.91065	0
KEGG_VASCULAR_SMOOTH_MUSCLE_CONTRACTION	1.92854	0
KEGG_VASOPRESSIN_REGULATED_WATER_REABSORPTION	-1.6368	0
KEGG_VEGF_SIGNALING_PATHWAY	1.55274	0
KEGG_VIRAL_MYOCARDITIS	0	0
