## Supplementary material for "Genomic and Proteomic Analysis of Patients with Reoccurring Discrete Subaortic Stenosis": Table S-7

### Sheet: Sheet1
GENESETS	A1 vs NA	AS2 vs AS1
GOBP_ACTIN_FILAMENT_BASED_MOVEMENT	2.18211	2.0654
GOBP_ACTIN_FILAMENT_BASED_PROCESS	3.99779	-2.40821
GOBP_ACTIN_FILAMENT_BASED_TRANSPORT	1.77113	0
GOBP_ACTIN_FILAMENT_BUNDLE_ORGANIZATION	2.13584	0
GOBP_ACTIN_FILAMENT_ORGANIZATION	2.99151	0
GOBP_ACTIN_FILAMENT_SEVERING	1.83531	0
GOBP_ACTIN_MEDIATED_CELL_CONTRACTION	1.79185	2.05921
GOBP_ACTIN_NUCLEATION	1.67278	0
GOBP_ACTIN_POLYMERIZATION_DEPENDENT_CELL_MOTILITY	1.82467	0
GOBP_ACTIN_POLYMERIZATION_OR_DEPOLYMERIZATION	2.02375	0
GOBP_ACTIVATION_OF_INNATE_IMMUNE_RESPONSE	1.63956	0
GOBP_ACTIVATION_OF_PHOSPHOLIPASE_D_ACTIVITY	1.58224	0
GOBP_ACTOMYOSIN_STRUCTURE_ORGANIZATION	2.40228	0
GOBP_ACUTE_INFLAMMATORY_RESPONSE	1.9947	0
GOBP_ACUTE_PHASE_RESPONSE	1.61442	0
GOBP_ADIPONECTIN_ACTIVATED_SIGNALING_PATHWAY	1.58659	0
GOBP_AGING	2.30215	0
GOBP_AMEBOIDAL_TYPE_CELL_MIGRATION	2.61579	0
GOBP_AMINE_METABOLIC_PROCESS	2.33663	0
GOBP_AMINE_TRANSPORT	2.70968	0
GOBP_AMINO_ACID_TRANSMEMBRANE_TRANSPORT	1.56555	0
GOBP_ANATOMICAL_STRUCTURE_FORMATION_INVOLVED_IN_MORPHOGENESIS	2.74083	0
GOBP_ANDROGEN_RECEPTOR_SIGNALING_PATHWAY	1.59477	0
GOBP_ANIMAL_ORGAN_MORPHOGENESIS	3.65013	0
GOBP_ANION_HOMEOSTASIS	1.63121	0
GOBP_ANTIGEN_PROCESSING_AND_PRESENTATION_OF_EXOGENOUS_PEPTIDE_ANTIGEN_VIA_MHC_CLASS_I	1.85489	0
GOBP_ANTIGEN_PROCESSING_AND_PRESENTATION_OF_PEPTIDE_ANTIGEN_VIA_MHC_CLASS_I	1.84995	0
GOBP_ANTIMICROBIAL_HUMORAL_IMMUNE_RESPONSE_MEDIATED_BY_ANTIMICROBIAL_PEPTIDE	1.63029	0
GOBP_AORTIC_VALVE_MORPHOGENESIS	1.71866	0
GOBP_APOLIPOPROTEIN_A_I_MEDIATED_SIGNALING_PATHWAY	1.62386	0
GOBP_APOPTOTIC_PROCESS	2.16232	0
GOBP_APOPTOTIC_SIGNALING_PATHWAY	1.9989	0
GOBP_ARP2_3_COMPLEX_MEDIATED_ACTIN_NUCLEATION	1.72061	0
GOBP_ARTERY_MORPHOGENESIS	1.58795	0
GOBP_AUTONOMIC_NERVOUS_SYSTEM_DEVELOPMENT	1.58632	0
GOBP_AXONEMAL_DYNEIN_COMPLEX_ASSEMBLY	1.57785	0
GOBP_AXON_ENSHEATHMENT_IN_CENTRAL_NERVOUS_SYSTEM	1.62274	0
GOBP_AXON_EXTENSION	2.03439	0
GOBP_BEHAVIOR	1.69702	0
GOBP_BIOLOGICAL_ADHESION	3.96644	-3.1172
GOBP_BIOLOGICAL_PROCESS_INVOLVED_IN_INTERACTION_WITH_HOST	2.18797	0
GOBP_BIOLOGICAL_PROCESS_INVOLVED_IN_INTRASPECIES_INTERACTION_BETWEEN_ORGANISMS	1.60681	0
GOBP_BIOLOGICAL_PROCESS_INVOLVED_IN_SYMBIOTIC_INTERACTION	3.11228	0
GOBP_BIOMINERALIZATION	1.93792	0
GOBP_BLOOD_VESSEL_MORPHOGENESIS	2.90247	0
GOBP_BODY_MORPHOGENESIS	1.98683	0
GOBP_BONE_DEVELOPMENT	1.85249	0
GOBP_BONE_MINERALIZATION	1.95327	0
GOBP_BONE_MORPHOGENESIS	2.08157	0
GOBP_BRANCHING_MORPHOGENESIS_OF_AN_EPITHELIAL_TUBE	1.58357	0
GOBP_CARBOXYLIC_ACID_TRANSPORT	1.73871	0
GOBP_CARDIAC_CHAMBER_DEVELOPMENT	2.18411	0
GOBP_CARDIAC_CHAMBER_MORPHOGENESIS	2.16441	0
GOBP_CARDIAC_MUSCLE_TISSUE_DEVELOPMENT	1.59603	0
GOBP_CARDIAC_MUSCLE_TISSUE_MORPHOGENESIS	1.81568	0
GOBP_CARDIAC_VENTRICLE_DEVELOPMENT	2.11531	0
GOBP_CARDIAC_VENTRICLE_MORPHOGENESIS	2.02206	0
GOBP_CARTILAGE_DEVELOPMENT	1.841	0
GOBP_CARTILAGE_DEVELOPMENT_INVOLVED_IN_ENDOCHONDRAL_BONE_MORPHOGENESIS	1.69633	0
GOBP_CATECHOLAMINE_UPTAKE	2.27739	0
GOBP_CATECHOLAMINE_UPTAKE_INVOLVED_IN_SYNAPTIC_TRANSMISSION	1.65878	0
GOBP_CD4_POSITIVE_OR_CD8_POSITIVE_ALPHA_BETA_T_CELL_LINEAGE_COMMITMENT	1.59632	0
GOBP_CELLULAR_BIOGENIC_AMINE_METABOLIC_PROCESS	2.12762	0
GOBP_CELLULAR_COMPONENT_ASSEMBLY_INVOLVED_IN_MORPHOGENESIS	1.94252	0
GOBP_CELLULAR_MACROMOLECULE_CATABOLIC_PROCESS	2.87927	2.27415
GOBP_CELLULAR_PROCESS_INVOLVED_IN_REPRODUCTION_IN_MULTICELLULAR_ORGANISM	2.37136	0
GOBP_CELLULAR_PROTEIN_CATABOLIC_PROCESS	2.47016	0
GOBP_CELLULAR_PROTEIN_CONTAINING_COMPLEX_ASSEMBLY	1.67227	0
GOBP_CELLULAR_RESPONSE_TO_ABIOTIC_STIMULUS	1.85037	0
GOBP_CELLULAR_RESPONSE_TO_ACID_CHEMICAL	1.56479	0
GOBP_CELLULAR_RESPONSE_TO_CHEMICAL_STRESS	2.12427	0
GOBP_CELLULAR_RESPONSE_TO_COPPER_ION	1.80668	0
GOBP_CELLULAR_RESPONSE_TO_GROWTH_HORMONE_STIMULUS	2.01591	0
GOBP_CELLULAR_RESPONSE_TO_HORMONE_STIMULUS	2.19519	0
GOBP_CELLULAR_RESPONSE_TO_LIPID	1.94899	0
GOBP_CELLULAR_RESPONSE_TO_MAGNESIUM_ION	1.59896	0
GOBP_CELLULAR_RESPONSE_TO_NITROGEN_COMPOUND	1.92177	2.13133
GOBP_CELLULAR_RESPONSE_TO_ORGANIC_CYCLIC_COMPOUND	2.1662	0
GOBP_CELLULAR_RESPONSE_TO_OSMOTIC_STRESS	1.8658	0
GOBP_CELLULAR_RESPONSE_TO_OXYGEN_CONTAINING_COMPOUND	2.37004	0
GOBP_CELLULAR_RESPONSE_TO_OXYGEN_GLUCOSE_DEPRIVATION	1.60263	0
GOBP_CELLULAR_RESPONSE_TO_PEPTIDE	1.74651	0
GOBP_CELLULAR_RESPONSE_TO_PEPTIDE_HORMONE_STIMULUS	1.89505	0
GOBP_CELLULAR_RESPONSE_TO_STEROID_HORMONE_STIMULUS	1.78	0
GOBP_CELLULAR_RESPONSE_TO_WATER_STIMULUS	1.6008	0
GOBP_CELL_ACTIVATION	2.74807	0
GOBP_CELL_ACTIVATION_INVOLVED_IN_IMMUNE_RESPONSE	2.1076	0
GOBP_CELL_CELL_ADHESION	2.24017	-2.36768
GOBP_CELL_CELL_ADHESION_MEDIATED_BY_INTEGRIN	1.60575	0
GOBP_CELL_CELL_JUNCTION_MAINTENANCE	1.69889	0
GOBP_CELL_CELL_SIGNALING	1.70073	0
GOBP_CELL_CELL_SIGNALING_BY_WNT	1.94893	0
GOBP_CELL_GROWTH	1.91047	0
GOBP_CELL_JUNCTION_ASSEMBLY	1.70006	0
GOBP_CELL_JUNCTION_DISASSEMBLY	1.86219	0
GOBP_CELL_JUNCTION_ORGANIZATION	1.81296	0
GOBP_CELL_MATRIX_ADHESION	3.63039	-2.55036
GOBP_CELL_MATURATION	1.876	0
GOBP_CELL_MIGRATION	3.3901	0
GOBP_CELL_MIGRATION_INVOLVED_IN_HEART_DEVELOPMENT	1.77383	0
GOBP_CELL_MORPHOGENESIS	2.1062	0
GOBP_CELL_POPULATION_PROLIFERATION	1.76325	0
GOBP_CELL_PROJECTION_ORGANIZATION	1.62642	0
GOBP_CELL_SUBSTRATE_ADHESION	3.9401	-2.45894
GOBP_CELL_SUBSTRATE_JUNCTION_ORGANIZATION	3.89451	0
GOBP_CELL_SURFACE_RECEPTOR_SIGNALING_PATHWAY_INVOLVED_IN_CELL_CELL_SIGNALING	1.62153	0
GOBP_CELL_VOLUME_HOMEOSTASIS	1.81638	0
GOBP_CENTRAL_NERVOUS_SYSTEM_DEVELOPMENT	1.59623	0
GOBP_CEREBRAL_CORTEX_GABAERGIC_INTERNEURON_DIFFERENTIATION	1.68617	0
GOBP_CEREBRAL_CORTEX_REGIONALIZATION	1.77613	0
GOBP_CHEMICAL_SYNAPTIC_TRANSMISSION_POSTSYNAPTIC	1.58271	0
GOBP_CHLORIDE_TRANSPORT	2.11138	0
GOBP_CHONDROCYTE_DEVELOPMENT	1.98173	0
GOBP_CHONDROCYTE_DIFFERENTIATION	1.65425	0
GOBP_CHROMATIN_ORGANIZATION	2.17566	0
GOBP_CHROMOSOME_LOCALIZATION_TO_NUCLEAR_ENVELOPE_INVOLVED_IN_HOMOLOGOUS_CHROMOSOME_SEGREGATION	1.84689	0
GOBP_CHROMOSOME_ORGANIZATION_INVOLVED_IN_MEIOTIC_CELL_CYCLE	1.88009	0
GOBP_CHROMOSOME_SEPARATION	1.58259	0
GOBP_CILIUM_MOVEMENT	2.00555	0
GOBP_CILIUM_OR_FLAGELLUM_DEPENDENT_CELL_MOTILITY	1.68196	0
GOBP_CIRCULATORY_SYSTEM_DEVELOPMENT	3.06114	2.02851
GOBP_CLATHRIN_COAT_ASSEMBLY	2.19245	0
GOBP_CLATHRIN_DEPENDENT_ENDOCYTOSIS	2.23795	0
GOBP_COAGULATION	2.52083	0
GOBP_COLLAGEN_FIBRIL_ORGANIZATION	2.22383	0
GOBP_COMMON_PARTNER_SMAD_PROTEIN_PHOSPHORYLATION	2.07719	0
GOBP_COMPLEMENT_ACTIVATION	1.6841	0
GOBP_COMPLEMENT_DEPENDENT_CYTOTOXICITY	1.8972	0
GOBP_CONNECTIVE_TISSUE_DEVELOPMENT	1.65664	0
GOBP_CONNECTIVE_TISSUE_REPLACEMENT	1.909	0
GOBP_COTRANSLATIONAL_PROTEIN_TARGETING_TO_MEMBRANE	2.19947	2.2889
GOBP_COVALENT_CHROMATIN_MODIFICATION	1.96233	0
GOBP_CRANIAL_SKELETAL_SYSTEM_DEVELOPMENT	1.87763	0
GOBP_CYTOKINE_MEDIATED_SIGNALING_PATHWAY	2.78478	0
GOBP_CYTOKINE_PRODUCTION	1.64878	0
GOBP_CYTOPLASMIC_SEQUESTERING_OF_NF_KAPPAB	2.08656	0
GOBP_CYTOPLASMIC_SEQUESTERING_OF_PROTEIN	2.28219	0
GOBP_CYTOPLASMIC_SEQUESTERING_OF_TRANSCRIPTION_FACTOR	1.76756	0
GOBP_CYTOSKELETON_ORGANIZATION	3.11776	2.162
GOBP_DECIDUALIZATION	2.25303	0
GOBP_DEFENSE_RESPONSE	3.51021	-2.20225
GOBP_DEFENSE_RESPONSE_TO_FUNGUS	1.74325	0
GOBP_DEFENSE_RESPONSE_TO_OTHER_ORGANISM	2.58618	0
GOBP_DEFENSE_RESPONSE_TO_VIRUS	1.95387	0
GOBP_DENDRITE_SELF_AVOIDANCE	1.60724	0
GOBP_DENTINOGENESIS	1.74226	0
GOBP_DETECTION_OF_ABIOTIC_STIMULUS	1.8999	0
GOBP_DETECTION_OF_CHEMICAL_STIMULUS	4.9136	0
GOBP_DETECTION_OF_CHEMICAL_STIMULUS_INVOLVED_IN_SENSORY_PERCEPTION_OF_TASTE	1.71444	0
GOBP_DETECTION_OF_MECHANICAL_STIMULUS	1.6859	0
GOBP_DETECTION_OF_MECHANICAL_STIMULUS_INVOLVED_IN_SENSORY_PERCEPTION_OF_SOUND	2.02959	0
GOBP_DETECTION_OF_MUSCLE_STRETCH	1.6545	0
GOBP_DETECTION_OF_STIMULUS	4.0717	0
GOBP_DETECTION_OF_STIMULUS_INVOLVED_IN_SENSORY_PERCEPTION	4.9916	0
GOBP_DEVELOPMENTAL_GROWTH	1.89356	0
GOBP_DEVELOPMENTAL_GROWTH_INVOLVED_IN_MORPHOGENESIS	1.91405	0
GOBP_DEVELOPMENTAL_PROCESS_INVOLVED_IN_REPRODUCTION	2.38782	0
GOBP_DNA_DAMAGE_RESPONSE_SIGNAL_TRANSDUCTION_BY_P53_CLASS_MEDIATOR	1.63932	0
GOBP_DNA_METHYLATION	1.63753	0
GOBP_DOPAMINERGIC_NEURON_DIFFERENTIATION	1.8545	0
GOBP_DOPAMINE_TRANSPORT	1.65312	0
GOBP_EATING_BEHAVIOR	1.87312	0
GOBP_EMBRYONIC_CRANIAL_SKELETON_MORPHOGENESIS	2.44358	0
GOBP_EMBRYONIC_HEART_TUBE_MORPHOGENESIS	1.58082	0
GOBP_EMBRYONIC_MORPHOGENESIS	1.91934	0
GOBP_EMBRYONIC_ORGAN_DEVELOPMENT	1.86417	0
GOBP_EMBRYONIC_ORGAN_MORPHOGENESIS	2.3522	0
GOBP_EMBRYONIC_SKELETAL_SYSTEM_DEVELOPMENT	2.96912	0
GOBP_EMBRYONIC_SKELETAL_SYSTEM_MORPHOGENESIS	2.7546	0
GOBP_EMBRYONIC_VISCEROCRANIUM_MORPHOGENESIS	1.67592	0
GOBP_EMBRYO_DEVELOPMENT	1.57498	0
GOBP_EMBRYO_IMPLANTATION	2.14987	0
GOBP_ENDOCYTOSIS	2.12794	0
GOBP_ENDODERMAL_CELL_DIFFERENTIATION	2.41522	0
GOBP_ENDODERM_DEVELOPMENT	2.05536	0
GOBP_ENDODERM_FORMATION	2.38804	0
GOBP_ENDOPLASMIC_RETICULUM_CALCIUM_ION_HOMEOSTASIS	2.05888	0
GOBP_ENDOPLASMIC_RETICULUM_TO_GOLGI_VESICLE_MEDIATED_TRANSPORT	2.41607	0
GOBP_ENDOTHELIAL_CELL_CHEMOTAXIS	1.67552	0
GOBP_ENDOTHELIAL_CELL_MIGRATION	2.17246	0
GOBP_ENTRY_INTO_HOST	2.39093	0
GOBP_ENZYME_LINKED_RECEPTOR_PROTEIN_SIGNALING_PATHWAY	2.82767	0
GOBP_EPIDERMAL_CELL_DIFFERENTIATION	2.01383	0
GOBP_EPIDERMAL_GROWTH_FACTOR_RECEPTOR_SIGNALING_PATHWAY	1.7568	0
GOBP_EPIDERMIS_DEVELOPMENT	1.72752	0
GOBP_EPITHELIAL_CELL_DIFFERENTIATION	2.16687	0
GOBP_EPITHELIAL_TO_MESENCHYMAL_TRANSITION	1.6591	0
GOBP_EPITHELIUM_DEVELOPMENT	2.39793	0
GOBP_ERBB_SIGNALING_PATHWAY	1.59542	0
GOBP_ESTABLISHMENT_OF_CELL_POLARITY	1.80281	0
GOBP_ESTABLISHMENT_OF_EPITHELIAL_CELL_APICAL_BASAL_POLARITY	1.57261	0
GOBP_ESTABLISHMENT_OF_MITOTIC_SPINDLE_LOCALIZATION	1.98995	0
GOBP_ESTABLISHMENT_OF_MITOTIC_SPINDLE_ORIENTATION	1.71993	0
GOBP_ESTABLISHMENT_OF_ORGANELLE_LOCALIZATION	1.67529	0
GOBP_ESTABLISHMENT_OF_PROTEIN_LOCALIZATION_TO_ENDOPLASMIC_RETICULUM	2.19873	2.11336
GOBP_ESTABLISHMENT_OF_SPINDLE_ORIENTATION	1.84995	0
GOBP_ESTABLISHMENT_OF_TISSUE_POLARITY	1.74568	0
GOBP_ESTABLISHMENT_OR_MAINTENANCE_OF_CELL_POLARITY	2.18653	-2.26196
GOBP_ESTABLISHMENT_OR_MAINTENANCE_OF_CYTOSKELETON_POLARITY	1.86132	0
GOBP_EXCRETION	1.85779	0
GOBP_EXOCYTOSIS	2.23849	0
GOBP_EXTERNAL_ENCAPSULATING_STRUCTURE_ORGANIZATION	3.47573	-2.46294
GOBP_EXTRACELLULAR_MATRIX_ASSEMBLY	1.67982	0
GOBP_EXTRACELLULAR_MATRIX_DISASSEMBLY	1.77765	0
GOBP_EXTRACELLULAR_REGULATION_OF_SIGNAL_TRANSDUCTION	1.84337	0
GOBP_EXTRINSIC_APOPTOTIC_SIGNALING_PATHWAY	1.66068	0
GOBP_FACE_DEVELOPMENT	2.22221	0
GOBP_FC_EPSILON_RECEPTOR_SIGNALING_PATHWAY	1.63693	0
GOBP_FC_RECEPTOR_SIGNALING_PATHWAY	2.0949	0
GOBP_FEEDING_BEHAVIOR	2.3162	0
GOBP_FEMALE_GAMETE_GENERATION	1.85945	0
GOBP_FOCAL_ADHESION_ASSEMBLY	2.9602	0
GOBP_FORELIMB_MORPHOGENESIS	1.72344	0
GOBP_FORMATION_OF_PRIMARY_GERM_LAYER	2.15967	0
GOBP_FREE_UBIQUITIN_CHAIN_POLYMERIZATION	1.75646	0
GOBP_GABAERGIC_NEURON_DIFFERENTIATION	1.86608	0
GOBP_GAMETE_GENERATION	2.27026	0
GOBP_GASTRIC_MOTILITY	1.62906	0
GOBP_GASTRULATION	1.86063	0
GOBP_GAS_TRANSPORT	2.08389	0
GOBP_GERM_CELL_DEVELOPMENT	1.95869	0
GOBP_GLAND_DEVELOPMENT	2.01597	0
GOBP_GLAND_MORPHOGENESIS	1.8299	0
GOBP_GLOMERULAR_EPITHELIAL_CELL_DEVELOPMENT	1.92097	0
GOBP_GOLGI_ORGANIZATION	1.94868	0
GOBP_GOLGI_VESICLE_TRANSPORT	1.76944	0
GOBP_GROWTH	2.26086	0
GOBP_G_PROTEIN_COUPLED_RECEPTOR_SIGNALING_PATHWAY	3.48679	0
GOBP_HEAD_DEVELOPMENT	1.79401	0
GOBP_HEAD_MORPHOGENESIS	2.03623	0
GOBP_HEART_DEVELOPMENT	2.26644	2.11279
GOBP_HEART_MORPHOGENESIS	2.56954	0
GOBP_HEART_VALVE_DEVELOPMENT	1.89371	0
GOBP_HEMATOPOIETIC_STEM_CELL_DIFFERENTIATION	1.80896	0
GOBP_HETEROCHROMATIN_ORGANIZATION	1.81042	0
GOBP_HISTONE_H2A_K119_MONOUBIQUITINATION	1.72144	0
GOBP_HISTONE_H3_DEACETYLATION	1.80114	0
GOBP_HISTONE_H3_K4_DIMETHYLATION	1.86312	0
GOBP_HOMOLOGOUS_CHROMOSOME_PAIRING_AT_MEIOSIS	2.02042	0
GOBP_HOMOLOGOUS_CHROMOSOME_SEGREGATION	2.3916	0
GOBP_HORMONE_MEDIATED_SIGNALING_PATHWAY	1.78078	0
GOBP_HORMONE_TRANSPORT	1.56828	0
GOBP_HYALURONAN_METABOLIC_PROCESS	1.64449	0
GOBP_HYDROGEN_PEROXIDE_CATABOLIC_PROCESS	1.72701	0
GOBP_HYDROGEN_PEROXIDE_METABOLIC_PROCESS	2.23038	0
GOBP_HYPOTONIC_RESPONSE	1.68382	0
GOBP_IMMUNE_EFFECTOR_PROCESS	2.64078	0
GOBP_IMMUNE_RESPONSE_REGULATING_SIGNALING_PATHWAY	1.62748	0
GOBP_IMMUNE_SYSTEM_DEVELOPMENT	2.33775	0
GOBP_INFLAMMATORY_RESPONSE	1.83107	0
GOBP_INNATE_IMMUNE_RESPONSE	2.16445	0
GOBP_INORGANIC_ANION_TRANSMEMBRANE_TRANSPORT	2.16816	0
GOBP_INORGANIC_ANION_TRANSPORT	1.77916	0
GOBP_INSEMINATION	1.61968	0
GOBP_INTERLEUKIN_27_MEDIATED_SIGNALING_PATHWAY	1.77943	0
GOBP_INTERLEUKIN_35_MEDIATED_SIGNALING_PATHWAY	1.76374	0
GOBP_INTERMEDIATE_FILAMENT_BASED_PROCESS	2.06111	0
GOBP_INTRACELLULAR_STEROID_HORMONE_RECEPTOR_SIGNALING_PATHWAY	1.57702	0
GOBP_INTRINSIC_APOPTOTIC_SIGNALING_PATHWAY	1.62973	0
GOBP_INTRINSIC_APOPTOTIC_SIGNALING_PATHWAY_IN_RESPONSE_TO_DNA_DAMAGE	1.6063	0
GOBP_INTRINSIC_APOPTOTIC_SIGNALING_PATHWAY_IN_RESPONSE_TO_OXIDATIVE_STRESS	1.81461	0
GOBP_KERATINIZATION	2.237	0
GOBP_KERATINOCYTE_APOPTOTIC_PROCESS	1.62422	0
GOBP_KERATINOCYTE_DIFFERENTIATION	2.27148	0
GOBP_KERATINOCYTE_MIGRATION	1.76932	0
GOBP_KERATINOCYTE_PROLIFERATION	1.78599	0
GOBP_KYNURENINE_METABOLIC_PROCESS	1.73206	0
GOBP_LAMELLIPODIUM_ASSEMBLY	1.89781	0
GOBP_LAMELLIPODIUM_ORGANIZATION	2.06863	0
GOBP_LEUKOCYTE_DIFFERENTIATION	1.59053	0
GOBP_LEUKOCYTE_MEDIATED_IMMUNITY	1.87012	0
GOBP_LOCOMOTION	2.78548	0
GOBP_LOCOMOTION_INVOLVED_IN_LOCOMOTORY_BEHAVIOR	1.5642	0
GOBP_LONG_CHAIN_FATTY_ACID_BIOSYNTHETIC_PROCESS	1.77114	0
GOBP_MACROMOLECULE_CATABOLIC_PROCESS	3.39966	2.54729
GOBP_MAINTENANCE_OF_PROTEIN_LOCALIZATION_IN_ORGANELLE	1.90243	0
GOBP_MAINTENANCE_OF_PROTEIN_LOCATION	2.98352	0
GOBP_MAINTENANCE_OF_PROTEIN_LOCATION_IN_CELL	2.17679	0
GOBP_MAINTENANCE_OF_PROTEIN_LOCATION_IN_EXTRACELLULAR_REGION	1.82269	0
GOBP_MAINTENANCE_OF_PROTEIN_LOCATION_IN_NUCLEUS	1.90346	0
GOBP_MALE_GAMETE_GENERATION	1.87748	0
GOBP_MATERNAL_PLACENTA_DEVELOPMENT	2.19341	0
GOBP_MEIOSIS_I_CELL_CYCLE_PROCESS	1.60033	0
GOBP_MEIOTIC_CELL_CYCLE_PROCESS	1.82932	0
GOBP_MEIOTIC_CHROMOSOME_SEGREGATION	1.84824	0
GOBP_MEMBRANE_FUSION	1.62885	0
GOBP_MEMBRANE_TO_MEMBRANE_DOCKING	1.68438	0
GOBP_MESENCHYMAL_CELL_PROLIFERATION	1.64463	0
GOBP_MESENCHYMAL_STEM_CELL_PROLIFERATION	1.8092	0
GOBP_MESENCHYME_DEVELOPMENT	1.5909	0
GOBP_MESODERM_MORPHOGENESIS	1.64923	0
GOBP_METANEPHRIC_RENAL_VESICLE_MORPHOGENESIS	1.64822	0
GOBP_MHC_CLASS_II_BIOSYNTHETIC_PROCESS	2.07164	0
GOBP_MICROTUBULE_ANCHORING_AT_CENTROSOME	1.79066	0
GOBP_MICROTUBULE_ANCHORING_AT_MICROTUBULE_ORGANIZING_CENTER	1.82296	0
GOBP_MIDBRAIN_DEVELOPMENT	1.65076	0
GOBP_MITOTIC_CELL_CYCLE	1.73756	0
GOBP_MODIFICATION_DEPENDENT_MACROMOLECULE_CATABOLIC_PROCESS	2.49514	0
GOBP_MODULATION_OF_AGE_RELATED_BEHAVIORAL_DECLINE	1.73182	0
GOBP_MONOAMINE_TRANSPORT	2.00814	0
GOBP_MONONUCLEAR_CELL_DIFFERENTIATION	1.6685	0
GOBP_MONOUBIQUITINATED_PROTEIN_DEUBIQUITINATION	1.68451	0
GOBP_MORPHOGENESIS_OF_AN_EPITHELIAL_SHEET	1.83083	0
GOBP_MORPHOGENESIS_OF_AN_EPITHELIUM	2.13596	0
GOBP_MORPHOGENESIS_OF_A_BRANCHING_STRUCTURE	1.89702	0
GOBP_MORPHOGENESIS_OF_A_POLARIZED_EPITHELIUM	1.79894	0
GOBP_MOVEMENT_IN_HOST_ENVIRONMENT	2.14021	0
GOBP_MUCOPOLYSACCHARIDE_METABOLIC_PROCESS	1.78326	0
GOBP_MULTICELLULAR_ORGANISMAL_RESPONSE_TO_STRESS	1.60901	0
GOBP_MULTICELLULAR_ORGANISM_REPRODUCTION	2.77698	0
GOBP_MULTI_MULTICELLULAR_ORGANISM_PROCESS	2.00993	0
GOBP_MULTI_ORGANISM_CELLULAR_PROCESS	1.79285	0
GOBP_MULTI_ORGANISM_PROCESS	2.43612	0
GOBP_MUSCLE_CELL_DEVELOPMENT	1.88321	0
GOBP_MUSCLE_CELL_MIGRATION	2.09767	0
GOBP_MUSCLE_CELL_PROLIFERATION	1.75332	0
GOBP_MUSCLE_CONTRACTION	2.36392	2.08774
GOBP_MUSCLE_FILAMENT_SLIDING	2.58341	0
GOBP_MUSCLE_HYPERTROPHY_IN_RESPONSE_TO_STRESS	1.90281	0
GOBP_MUSCLE_ORGAN_MORPHOGENESIS	1.91911	0
GOBP_MUSCLE_SYSTEM_PROCESS	2.41319	2.48682
GOBP_MUSCLE_TISSUE_DEVELOPMENT	1.64492	0
GOBP_MYELOID_CELL_DIFFERENTIATION	1.77662	0
GOBP_MYELOID_CELL_HOMEOSTASIS	1.67711	0
GOBP_MYELOID_LEUKOCYTE_ACTIVATION	2.32476	0
GOBP_MYELOID_LEUKOCYTE_MEDIATED_IMMUNITY	2.03075	0
GOBP_MYOFIBRIL_ASSEMBLY	2.07158	0
GOBP_NATURAL_KILLER_CELL_ACTIVATION_INVOLVED_IN_IMMUNE_RESPONSE	1.77272	0
GOBP_NEGATIVE_REGULATION_OF_AMINE_TRANSPORT	2.05901	0
GOBP_NEGATIVE_REGULATION_OF_AMINO_ACID_TRANSPORT	2.1248	0
GOBP_NEGATIVE_REGULATION_OF_AMYLOID_PRECURSOR_PROTEIN_BIOSYNTHETIC_PROCESS	1.7283	0
GOBP_NEGATIVE_REGULATION_OF_ANOIKIS	1.91471	0
GOBP_NEGATIVE_REGULATION_OF_APOPTOTIC_SIGNALING_PATHWAY	2.3209	0
GOBP_NEGATIVE_REGULATION_OF_BEHAVIOR	2.07203	0
GOBP_NEGATIVE_REGULATION_OF_BIOSYNTHETIC_PROCESS	2.32454	0
GOBP_NEGATIVE_REGULATION_OF_CATABOLIC_PROCESS	1.79944	0
GOBP_NEGATIVE_REGULATION_OF_CATALYTIC_ACTIVITY	2.73728	0
GOBP_NEGATIVE_REGULATION_OF_CELLULAR_CATABOLIC_PROCESS	1.70449	0
GOBP_NEGATIVE_REGULATION_OF_CELLULAR_COMPONENT_ORGANIZATION	2.18504	0
GOBP_NEGATIVE_REGULATION_OF_CELLULAR_PROTEIN_CATABOLIC_PROCESS	1.57352	0
GOBP_NEGATIVE_REGULATION_OF_CELL_ADHESION	1.88154	0
GOBP_NEGATIVE_REGULATION_OF_CELL_CELL_ADHESION	1.60005	0
GOBP_NEGATIVE_REGULATION_OF_CELL_CYCLE	1.58818	0
GOBP_NEGATIVE_REGULATION_OF_CELL_CYCLE_PROCESS	1.82702	0
GOBP_NEGATIVE_REGULATION_OF_CELL_DEATH	2.10952	0
GOBP_NEGATIVE_REGULATION_OF_CELL_GROWTH	1.62824	0
GOBP_NEGATIVE_REGULATION_OF_CELL_POPULATION_PROLIFERATION	1.92697	0
GOBP_NEGATIVE_REGULATION_OF_CHROMOSOME_ORGANIZATION	1.77667	0
GOBP_NEGATIVE_REGULATION_OF_COAGULATION	1.56401	0
GOBP_NEGATIVE_REGULATION_OF_CYSTEINE_TYPE_ENDOPEPTIDASE_ACTIVITY	1.99717	0
GOBP_NEGATIVE_REGULATION_OF_CYTOSKELETON_ORGANIZATION	1.79586	0
GOBP_NEGATIVE_REGULATION_OF_DEVELOPMENTAL_PROCESS	1.68522	0
GOBP_NEGATIVE_REGULATION_OF_DNA_DAMAGE_RESPONSE_SIGNAL_TRANSDUCTION_BY_P53_CLASS_MEDIATOR	2.09138	0
GOBP_NEGATIVE_REGULATION_OF_ENDOPLASMIC_RETICULUM_STRESS_INDUCED_INTRINSIC_APOPTOTIC_SIGNALING_PATHWAY	1.88333	0
GOBP_NEGATIVE_REGULATION_OF_ENDOPLASMIC_RETICULUM_UNFOLDED_PROTEIN_RESPONSE	1.72445	0
GOBP_NEGATIVE_REGULATION_OF_EXTRINSIC_APOPTOTIC_SIGNALING_PATHWAY	1.70829	0
GOBP_NEGATIVE_REGULATION_OF_FEEDING_BEHAVIOR	1.79056	0
GOBP_NEGATIVE_REGULATION_OF_GENE_EXPRESSION	2.96539	0
GOBP_NEGATIVE_REGULATION_OF_GENE_SILENCING	1.63162	0
GOBP_NEGATIVE_REGULATION_OF_GROWTH	1.80685	0
GOBP_NEGATIVE_REGULATION_OF_HYDROLASE_ACTIVITY	2.58841	-2.52346
GOBP_NEGATIVE_REGULATION_OF_INTERLEUKIN_12_PRODUCTION	1.84763	0
GOBP_NEGATIVE_REGULATION_OF_INTRACELLULAR_SIGNAL_TRANSDUCTION	3.08625	0
GOBP_NEGATIVE_REGULATION_OF_INTRINSIC_APOPTOTIC_SIGNALING_PATHWAY	2.53443	0
GOBP_NEGATIVE_REGULATION_OF_INTRINSIC_APOPTOTIC_SIGNALING_PATHWAY_BY_P53_CLASS_MEDIATOR	2.01115	0
GOBP_NEGATIVE_REGULATION_OF_INTRINSIC_APOPTOTIC_SIGNALING_PATHWAY_IN_RESPONSE_TO_DNA_DAMAGE	1.90067	0
GOBP_NEGATIVE_REGULATION_OF_JNK_CASCADE	1.5752	0
GOBP_NEGATIVE_REGULATION_OF_LOCOMOTION	1.74027	0
GOBP_NEGATIVE_REGULATION_OF_METALLOPEPTIDASE_ACTIVITY	2.07461	0
GOBP_NEGATIVE_REGULATION_OF_MHC_CLASS_II_BIOSYNTHETIC_PROCESS	1.73718	0
GOBP_NEGATIVE_REGULATION_OF_MICROTUBULE_POLYMERIZATION	2.06658	0
GOBP_NEGATIVE_REGULATION_OF_MOLECULAR_FUNCTION	2.83877	0
GOBP_NEGATIVE_REGULATION_OF_MULTICELLULAR_ORGANISMAL_PROCESS	1.67583	0
GOBP_NEGATIVE_REGULATION_OF_MUSCLE_CONTRACTION	2.2591	0
GOBP_NEGATIVE_REGULATION_OF_NIK_NF_KAPPAB_SIGNALING	1.59938	0
GOBP_NEGATIVE_REGULATION_OF_NON_CANONICAL_WNT_SIGNALING_PATHWAY	1.61428	0
GOBP_NEGATIVE_REGULATION_OF_NUCLEOBASE_CONTAINING_COMPOUND_METABOLIC_PROCESS	1.83377	0
GOBP_NEGATIVE_REGULATION_OF_ORGANELLE_ORGANIZATION	1.96014	0
GOBP_NEGATIVE_REGULATION_OF_ORGANIC_ACID_TRANSPORT	1.59135	0
GOBP_NEGATIVE_REGULATION_OF_OXIDATIVE_STRESS_INDUCED_NEURON_INTRINSIC_APOPTOTIC_SIGNALING_PATHWAY	1.81121	0
GOBP_NEGATIVE_REGULATION_OF_PEPTIDASE_ACTIVITY	2.4473	-2.69379
GOBP_NEGATIVE_REGULATION_OF_PEPTIDYL_SERINE_PHOSPHORYLATION	1.59456	0
GOBP_NEGATIVE_REGULATION_OF_PHOSPHOLIPID_METABOLIC_PROCESS	1.71155	0
GOBP_NEGATIVE_REGULATION_OF_PHOSPHORUS_METABOLIC_PROCESS	1.79497	0
GOBP_NEGATIVE_REGULATION_OF_PHOSPHORYLATION	1.88682	0
GOBP_NEGATIVE_REGULATION_OF_POSTTRANSCRIPTIONAL_GENE_SILENCING	1.82048	0
GOBP_NEGATIVE_REGULATION_OF_PRODUCTION_OF_MIRNAS_INVOLVED_IN_GENE_SILENCING_BY_MIRNA	1.7167	0
GOBP_NEGATIVE_REGULATION_OF_PROTEASOMAL_PROTEIN_CATABOLIC_PROCESS	2.05872	0
GOBP_NEGATIVE_REGULATION_OF_PROTEASOMAL_UBIQUITIN_DEPENDENT_PROTEIN_CATABOLIC_PROCESS	2.18207	0
GOBP_NEGATIVE_REGULATION_OF_PROTEIN_CATABOLIC_PROCESS	2.11442	0
GOBP_NEGATIVE_REGULATION_OF_PROTEIN_CONTAINING_COMPLEX_ASSEMBLY	2.2459	0
GOBP_NEGATIVE_REGULATION_OF_PROTEIN_EXPORT_FROM_NUCLEUS	1.60378	0
GOBP_NEGATIVE_REGULATION_OF_PROTEIN_LOCALIZATION_TO_CELL_PERIPHERY	1.87562	0
GOBP_NEGATIVE_REGULATION_OF_PROTEIN_METABOLIC_PROCESS	3.17731	0
GOBP_NEGATIVE_REGULATION_OF_PROTEIN_MODIFICATION_BY_SMALL_PROTEIN_CONJUGATION_OR_REMOVAL	1.81604	0
GOBP_NEGATIVE_REGULATION_OF_PROTEIN_MODIFICATION_PROCESS	2.27333	0
GOBP_NEGATIVE_REGULATION_OF_PROTEIN_POLYMERIZATION	1.97492	0
GOBP_NEGATIVE_REGULATION_OF_PROTEOLYSIS	2.73613	-2.66735
GOBP_NEGATIVE_REGULATION_OF_PROTEOLYSIS_INVOLVED_IN_CELLULAR_PROTEIN_CATABOLIC_PROCESS	1.74252	0
GOBP_NEGATIVE_REGULATION_OF_RESPONSE_TO_ENDOPLASMIC_RETICULUM_STRESS	2.02408	0
GOBP_NEGATIVE_REGULATION_OF_RESPONSE_TO_OXIDATIVE_STRESS	1.5939	0
GOBP_NEGATIVE_REGULATION_OF_RESPONSE_TO_REACTIVE_OXYGEN_SPECIES	1.78076	0
GOBP_NEGATIVE_REGULATION_OF_RESPONSE_TO_STIMULUS	3.11585	0
GOBP_NEGATIVE_REGULATION_OF_SIGNALING	2.81678	0
GOBP_NEGATIVE_REGULATION_OF_SIGNAL_TRANSDUCTION_BY_P53_CLASS_MEDIATOR	1.91059	0
GOBP_NEGATIVE_REGULATION_OF_SMOOTH_MUSCLE_CELL_MIGRATION	1.91734	0
GOBP_NEGATIVE_REGULATION_OF_SMOOTH_MUSCLE_CONTRACTION	2.46995	0
GOBP_NEGATIVE_REGULATION_OF_STEROL_TRANSPORT	1.63503	0
GOBP_NEGATIVE_REGULATION_OF_STRESS_ACTIVATED_PROTEIN_KINASE_SIGNALING_CASCADE	1.74102	0
GOBP_NEGATIVE_REGULATION_OF_SUPRAMOLECULAR_FIBER_ORGANIZATION	1.68861	0
GOBP_NEGATIVE_REGULATION_OF_TRANSCRIPTION_BY_RNA_POLYMERASE_I	1.63453	0
GOBP_NEGATIVE_REGULATION_OF_TRANSFORMING_GROWTH_FACTOR_BETA_RECEPTOR_SIGNALING_PATHWAY	2.01182	0
GOBP_NEGATIVE_REGULATION_OF_TRANSLATIONAL_ELONGATION	1.62042	0
GOBP_NEGATIVE_REGULATION_OF_TRANSMEMBRANE_RECEPTOR_PROTEIN_SERINE_THREONINE_KINASE_SIGNALING_PATHWAY	1.71027	0
GOBP_NEGATIVE_REGULATION_OF_UBIQUITIN_DEPENDENT_PROTEIN_CATABOLIC_PROCESS	1.90839	0
GOBP_NEGATIVE_REGULATION_OF_UBIQUITIN_PROTEIN_LIGASE_ACTIVITY	2.02842	0
GOBP_NEGATIVE_REGULATION_OF_VIRAL_ENTRY_INTO_HOST_CELL	1.76691	0
GOBP_NEGATIVE_REGULATION_OF_VIRAL_GENOME_REPLICATION	1.6271	0
GOBP_NEGATIVE_REGULATION_OF_VIRAL_LIFE_CYCLE	1.69374	0
GOBP_NEGATIVE_REGULATION_OF_VIRAL_PROCESS	1.85453	0
GOBP_NEPHRON_EPITHELIUM_DEVELOPMENT	1.60764	0
GOBP_NERVOUS_SYSTEM_PROCESS	4.76771	0
GOBP_NEURAL_NUCLEUS_DEVELOPMENT	1.69615	0
GOBP_NEUROMUSCULAR_PROCESS	1.74743	0
GOBP_NEUROMUSCULAR_SYNAPTIC_TRANSMISSION	1.6027	0
GOBP_NEURON_DEATH_IN_RESPONSE_TO_HYDROGEN_PEROXIDE	1.72745	0
GOBP_NEURON_INTRINSIC_APOPTOTIC_SIGNALING_PATHWAY_IN_RESPONSE_TO_OXIDATIVE_STRESS	2.08707	0
GOBP_NEURON_PROJECTION_EXTENSION	1.91359	0
GOBP_NEUROPEPTIDE_SIGNALING_PATHWAY	1.86544	0
GOBP_NEUROTRANSMITTER_REUPTAKE	1.86317	0
GOBP_NEUROTRANSMITTER_TRANSPORT	1.59035	0
GOBP_NEUROTRANSMITTER_UPTAKE	1.77338	0
GOBP_NIK_NF_KAPPAB_SIGNALING	1.65323	0
GOBP_NODAL_SIGNALING_PATHWAY	1.71609	0
GOBP_NON_CANONICAL_WNT_SIGNALING_PATHWAY	2.2064	0
GOBP_NORADRENERGIC_NEURON_DIFFERENTIATION	1.57878	0
GOBP_NOREPINEPHRINE_TRANSPORT	1.65144	0
GOBP_NOREPINEPHRINE_UPTAKE	2.07179	0
GOBP_NOTCH_SIGNALING_PATHWAY	1.59272	0
GOBP_NUCLEAR_BODY_ORGANIZATION	1.8037	0
GOBP_NUCLEAR_TRANSCRIBED_MRNA_CATABOLIC_PROCESS	2.30903	0
GOBP_NUCLEAR_TRANSCRIBED_MRNA_CATABOLIC_PROCESS_DEADENYLATION_DEPENDENT_DECAY	1.66007	0
GOBP_NUCLEAR_TRANSCRIBED_MRNA_CATABOLIC_PROCESS_NONSENSE_MEDIATED_DECAY	1.93477	2.02891
GOBP_NUCLEAR_TRANSCRIBED_MRNA_POLY_A_TAIL_SHORTENING	1.95442	0
GOBP_ODONTOGENESIS	1.63819	0
GOBP_OLFACTORY_LOBE_DEVELOPMENT	1.5796	0
GOBP_OLIGOPEPTIDE_TRANSPORT	1.56876	0
GOBP_OOGENESIS	1.85246	0
GOBP_ORGANIC_ANION_TRANSPORT	1.64907	0
GOBP_ORGANIC_CYCLIC_COMPOUND_CATABOLIC_PROCESS	2.01197	0
GOBP_ORGANONITROGEN_COMPOUND_CATABOLIC_PROCESS	2.66312	0
GOBP_ORGAN_INDUCTION	1.68878	0
GOBP_OSSIFICATION	2.47222	0
GOBP_OSTEOBLAST_DIFFERENTIATION	2.24194	0
GOBP_PARAXIAL_MESODERM_MORPHOGENESIS	1.60023	0
GOBP_PEPTIDE_HORMONE_SECRETION	1.5815	0
GOBP_PEPTIDE_SECRETION	1.86212	0
GOBP_PEPTIDYL_SERINE_MODIFICATION	1.92189	0
GOBP_PLATELET_ACTIVATION	2.15131	0
GOBP_PLATELET_AGGREGATION	2.34087	0
GOBP_PLATELET_DEGRANULATION	2.20984	0
GOBP_PLATELET_DERIVED_GROWTH_FACTOR_RECEPTOR_ALPHA_SIGNALING_PATHWAY	1.67215	0
GOBP_PLATELET_DERIVED_GROWTH_FACTOR_RECEPTOR_SIGNALING_PATHWAY	2.40125	0
GOBP_PML_BODY_ORGANIZATION	1.85906	0
GOBP_POSITIVE_REGULATION_BY_HOST_OF_VIRAL_GENOME_REPLICATION	1.5721	0
GOBP_POSITIVE_REGULATION_OF_ACTIN_FILAMENT_POLYMERIZATION	1.72844	0
GOBP_POSITIVE_REGULATION_OF_ACTIN_NUCLEATION	2.03323	0
GOBP_POSITIVE_REGULATION_OF_ADENYLATE_CYCLASE_ACTIVITY	1.80633	0
GOBP_POSITIVE_REGULATION_OF_AMINE_TRANSPORT	1.86477	0
GOBP_POSITIVE_REGULATION_OF_ANION_TRANSPORT	2.01374	0
GOBP_POSITIVE_REGULATION_OF_ARP2_3_COMPLEX_MEDIATED_ACTIN_NUCLEATION	1.61467	0
GOBP_POSITIVE_REGULATION_OF_AXON_EXTENSION	1.83449	0
GOBP_POSITIVE_REGULATION_OF_BIOSYNTHETIC_PROCESS	2.19839	0
GOBP_POSITIVE_REGULATION_OF_BLOOD_VESSEL_ENDOTHELIAL_CELL_MIGRATION	1.66009	0
GOBP_POSITIVE_REGULATION_OF_CANONICAL_WNT_SIGNALING_PATHWAY	2.20442	0
GOBP_POSITIVE_REGULATION_OF_CATECHOLAMINE_SECRETION	1.68893	0
GOBP_POSITIVE_REGULATION_OF_CELLULAR_AMIDE_METABOLIC_PROCESS	1.85696	0
GOBP_POSITIVE_REGULATION_OF_CELLULAR_COMPONENT_ORGANIZATION	2.43104	0
GOBP_POSITIVE_REGULATION_OF_CELL_ADHESION	2.07513	0
GOBP_POSITIVE_REGULATION_OF_CELL_DIFFERENTIATION	1.68536	0
GOBP_POSITIVE_REGULATION_OF_CELL_PROJECTION_ORGANIZATION	1.90767	0
GOBP_POSITIVE_REGULATION_OF_CELL_SUBSTRATE_ADHESION	1.81984	0
GOBP_POSITIVE_REGULATION_OF_CHEMOTAXIS	2.33667	0
GOBP_POSITIVE_REGULATION_OF_CHROMATIN_ORGANIZATION	1.66655	0
GOBP_POSITIVE_REGULATION_OF_CHROMOSOME_SEGREGATION	1.75338	0
GOBP_POSITIVE_REGULATION_OF_CORTICOSTEROID_HORMONE_SECRETION	1.6555	0
GOBP_POSITIVE_REGULATION_OF_CYCLASE_ACTIVITY	1.75532	0
GOBP_POSITIVE_REGULATION_OF_CYTOSKELETON_ORGANIZATION	1.6657	0
GOBP_POSITIVE_REGULATION_OF_DEFENSE_RESPONSE	1.59979	0
GOBP_POSITIVE_REGULATION_OF_DENDRITE_MORPHOGENESIS	1.59248	0
GOBP_POSITIVE_REGULATION_OF_DOPAMINE_SECRETION	1.80043	0
GOBP_POSITIVE_REGULATION_OF_ENDOTHELIAL_CELL_CHEMOTAXIS	2.01826	0
GOBP_POSITIVE_REGULATION_OF_ENDOTHELIAL_CELL_MIGRATION	1.75397	0
GOBP_POSITIVE_REGULATION_OF_EPITHELIAL_CELL_MIGRATION	1.77066	0
GOBP_POSITIVE_REGULATION_OF_EPITHELIAL_TO_MESENCHYMAL_TRANSITION	1.62826	0
GOBP_POSITIVE_REGULATION_OF_EXTRINSIC_APOPTOTIC_SIGNALING_PATHWAY_VIA_DEATH_DOMAIN_RECEPTORS	2.01314	0
GOBP_POSITIVE_REGULATION_OF_GASTRO_INTESTINAL_SYSTEM_SMOOTH_MUSCLE_CONTRACTION	1.75208	0
GOBP_POSITIVE_REGULATION_OF_GENE_EXPRESSION	2.42985	0
GOBP_POSITIVE_REGULATION_OF_GTPASE_ACTIVITY	1.75856	0
GOBP_POSITIVE_REGULATION_OF_HISTONE_METHYLATION	1.88203	0
GOBP_POSITIVE_REGULATION_OF_HYDROLASE_ACTIVITY	1.62764	0
GOBP_POSITIVE_REGULATION_OF_IMMUNE_EFFECTOR_PROCESS	1.57682	0
GOBP_POSITIVE_REGULATION_OF_IMMUNE_RESPONSE	1.82462	0
GOBP_POSITIVE_REGULATION_OF_IMMUNE_SYSTEM_PROCESS	1.92442	0
GOBP_POSITIVE_REGULATION_OF_ION_TRANSPORT	1.84552	0
GOBP_POSITIVE_REGULATION_OF_LAMELLIPODIUM_ASSEMBLY	1.91733	0
GOBP_POSITIVE_REGULATION_OF_LAMELLIPODIUM_ORGANIZATION	2.14798	0
GOBP_POSITIVE_REGULATION_OF_LEUKOCYTE_ADHESION_TO_VASCULAR_ENDOTHELIAL_CELL	1.78242	0
GOBP_POSITIVE_REGULATION_OF_LEUKOCYTE_MIGRATION	1.71226	0
GOBP_POSITIVE_REGULATION_OF_LOCOMOTION	2.78293	0
GOBP_POSITIVE_REGULATION_OF_LYASE_ACTIVITY	1.75772	0
GOBP_POSITIVE_REGULATION_OF_MACROPHAGE_MIGRATION	1.7254	0
GOBP_POSITIVE_REGULATION_OF_MEMBRANE_DEPOLARIZATION	1.80829	0
GOBP_POSITIVE_REGULATION_OF_MHC_CLASS_II_BIOSYNTHETIC_PROCESS	1.8979	0
GOBP_POSITIVE_REGULATION_OF_MIRNA_MEDIATED_INHIBITION_OF_TRANSLATION	1.96598	0
GOBP_POSITIVE_REGULATION_OF_MITOCHONDRIAL_DEPOLARIZATION	1.92856	0
GOBP_POSITIVE_REGULATION_OF_MRNA_METABOLIC_PROCESS	1.77929	0
GOBP_POSITIVE_REGULATION_OF_MUSCLE_CONTRACTION	1.57587	0
GOBP_POSITIVE_REGULATION_OF_NERVOUS_SYSTEM_PROCESS	1.81661	0
GOBP_POSITIVE_REGULATION_OF_NEUROTRANSMITTER_TRANSPORT	1.64938	0
GOBP_POSITIVE_REGULATION_OF_NITRIC_OXIDE_SYNTHASE_BIOSYNTHETIC_PROCESS	1.88497	0
GOBP_POSITIVE_REGULATION_OF_ORGANELLE_ORGANIZATION	2.02871	0
GOBP_POSITIVE_REGULATION_OF_PEPTIDE_SECRETION	1.96631	0
GOBP_POSITIVE_REGULATION_OF_PLATELET_DERIVED_GROWTH_FACTOR_RECEPTOR_SIGNALING_PATHWAY	1.67833	0
GOBP_POSITIVE_REGULATION_OF_PROSTAGLANDIN_BIOSYNTHETIC_PROCESS	1.7862	0
GOBP_POSITIVE_REGULATION_OF_PROTEIN_LOCALIZATION_TO_CELL_CORTEX	1.64949	0
GOBP_POSITIVE_REGULATION_OF_PROTEIN_LOCALIZATION_TO_CELL_PERIPHERY	1.60202	0
GOBP_POSITIVE_REGULATION_OF_PROTEIN_POLYMERIZATION	1.81054	0
GOBP_POSITIVE_REGULATION_OF_RESPONSE_TO_EXTERNAL_STIMULUS	2.68014	0
GOBP_POSITIVE_REGULATION_OF_RNA_SPLICING	2.32884	0
GOBP_POSITIVE_REGULATION_OF_SECRETION	1.76857	0
GOBP_POSITIVE_REGULATION_OF_SIGNALING	2.20225	0
GOBP_POSITIVE_REGULATION_OF_SMAD_PROTEIN_SIGNAL_TRANSDUCTION	1.8932	0
GOBP_POSITIVE_REGULATION_OF_SMOOTH_MUSCLE_CELL_MIGRATION	1.58399	0
GOBP_POSITIVE_REGULATION_OF_SMOOTH_MUSCLE_CONTRACTION	1.64209	0
GOBP_POSITIVE_REGULATION_OF_TRANSLATION	1.62338	0
GOBP_POSITIVE_REGULATION_OF_TRANSPORT	1.82019	0
GOBP_POSITIVE_REGULATION_OF_WNT_SIGNALING_PATHWAY	2.15588	0
GOBP_POSTSYNAPTIC_MODULATION_OF_CHEMICAL_SYNAPTIC_TRANSMISSION	2.02738	0
GOBP_POSTTRANSCRIPTIONAL_REGULATION_OF_GENE_EXPRESSION	2.00065	0
GOBP_POST_EMBRYONIC_DEVELOPMENT	1.60744	0
GOBP_POTASSIUM_ION_TRANSPORT	1.74714	0
GOBP_PRE_MIRNA_PROCESSING	1.69986	0
GOBP_PRODUCTION_OF_SMALL_RNA_INVOLVED_IN_GENE_SILENCING_BY_RNA	1.65386	0
GOBP_PROTEASOMAL_PROTEIN_CATABOLIC_PROCESS	2.128	0
GOBP_PROTEASOME_ASSEMBLY	1.72786	0
GOBP_PROTEIN_ACTIVATION_CASCADE	2.08512	0
GOBP_PROTEIN_CATABOLIC_PROCESS	2.73012	0
GOBP_PROTEIN_DEGLYCOSYLATION	1.56655	0
GOBP_PROTEIN_K48_LINKED_UBIQUITINATION	2.11072	0
GOBP_PROTEIN_LOCALIZATION_TO_AXON	1.8874	0
GOBP_PROTEIN_LOCALIZATION_TO_ENDOPLASMIC_RETICULUM	2.31861	0
GOBP_PROTEIN_POLYMERIZATION	1.75409	0
GOBP_PROTEIN_POLYUBIQUITINATION	2.14133	0
GOBP_PROTEIN_PROCESSING	1.64968	0
GOBP_PROTEIN_TARGETING_TO_MEMBRANE	1.69541	2.44149
GOBP_PROTEOLYSIS	2.21177	0
GOBP_PULMONARY_VALVE_MORPHOGENESIS	1.62816	0
GOBP_RECEPTOR_MEDIATED_ENDOCYTOSIS	2.31848	0
GOBP_REGULATION_OF_ACTIN_FILAMENT_BASED_PROCESS	2.27518	0
GOBP_REGULATION_OF_ACTIN_FILAMENT_LENGTH	1.87255	0
GOBP_REGULATION_OF_ACTIN_FILAMENT_ORGANIZATION	2.30891	0
GOBP_REGULATION_OF_ADENYLATE_CYCLASE_ACTIVITY	1.81431	0
GOBP_REGULATION_OF_AMINO_ACID_IMPORT_ACROSS_PLASMA_MEMBRANE	1.7059	0
GOBP_REGULATION_OF_AMINO_ACID_TRANSPORT	2.49845	0
GOBP_REGULATION_OF_ANATOMICAL_STRUCTURE_MORPHOGENESIS	2.12797	0
GOBP_REGULATION_OF_ANATOMICAL_STRUCTURE_SIZE	2.51304	0
GOBP_REGULATION_OF_ANIMAL_ORGAN_MORPHOGENESIS	1.72127	0
GOBP_REGULATION_OF_ANION_CHANNEL_ACTIVITY	1.90792	0
GOBP_REGULATION_OF_ANION_TRANSPORT	1.72594	0
GOBP_REGULATION_OF_ANOIKIS	1.74201	0
GOBP_REGULATION_OF_APOPTOTIC_SIGNALING_PATHWAY	2.06688	0
GOBP_REGULATION_OF_APPETITE	1.7164	0
GOBP_REGULATION_OF_BICELLULAR_TIGHT_JUNCTION_ASSEMBLY	1.71328	0
GOBP_REGULATION_OF_BIOMINERALIZATION	2.0526	0
GOBP_REGULATION_OF_BODY_FLUID_LEVELS	2.0427	0
GOBP_REGULATION_OF_BONE_MINERALIZATION	1.83641	0
GOBP_REGULATION_OF_CARDIAC_MUSCLE_CONTRACTION_BY_CALCIUM_ION_SIGNALING	2.01512	0
GOBP_REGULATION_OF_CARDIAC_MUSCLE_CONTRACTION_BY_REGULATION_OF_THE_RELEASE_OF_SEQUESTERED_CALCIUM_ION	1.96204	0
GOBP_REGULATION_OF_CATABOLIC_PROCESS	2.47402	0
GOBP_REGULATION_OF_CD40_SIGNALING_PATHWAY	1.62164	0
GOBP_REGULATION_OF_CELLULAR_AMIDE_METABOLIC_PROCESS	1.72177	0
GOBP_REGULATION_OF_CELLULAR_AMINE_METABOLIC_PROCESS	1.76626	0
GOBP_REGULATION_OF_CELLULAR_AMINO_ACID_METABOLIC_PROCESS	1.64523	0
GOBP_REGULATION_OF_CELLULAR_CATABOLIC_PROCESS	2.44103	0
GOBP_REGULATION_OF_CELLULAR_COMPONENT_BIOGENESIS	2.55158	0
GOBP_REGULATION_OF_CELLULAR_COMPONENT_MOVEMENT	3.54667	0
GOBP_REGULATION_OF_CELLULAR_COMPONENT_SIZE	2.38003	0
GOBP_REGULATION_OF_CELLULAR_LOCALIZATION	2.09846	0
GOBP_REGULATION_OF_CELLULAR_PH_REDUCTION	1.95626	0
GOBP_REGULATION_OF_CELLULAR_PROTEIN_CATABOLIC_PROCESS	2.03997	0
GOBP_REGULATION_OF_CELLULAR_PROTEIN_LOCALIZATION	1.938	0
GOBP_REGULATION_OF_CELLULAR_RESPONSE_TO_GROWTH_FACTOR_STIMULUS	1.67423	0
GOBP_REGULATION_OF_CELLULAR_RESPONSE_TO_TRANSFORMING_GROWTH_FACTOR_BETA_STIMULUS	2.15863	0
GOBP_REGULATION_OF_CELL_ADHESION	3.02928	0
GOBP_REGULATION_OF_CELL_DEATH	2.08879	0
GOBP_REGULATION_OF_CELL_DIFFERENTIATION	2.82005	0
GOBP_REGULATION_OF_CELL_MATRIX_ADHESION	2.45441	0
GOBP_REGULATION_OF_CELL_MORPHOGENESIS	1.78136	0
GOBP_REGULATION_OF_CELL_PROJECTION_ASSEMBLY	1.87466	0
GOBP_REGULATION_OF_CELL_PROJECTION_ORGANIZATION	1.57837	0
GOBP_REGULATION_OF_CELL_SHAPE	1.79054	0
GOBP_REGULATION_OF_CELL_SIZE	1.75057	0
GOBP_REGULATION_OF_CELL_SUBSTRATE_ADHESION	2.8209	0
GOBP_REGULATION_OF_CELL_SUBSTRATE_JUNCTION_ORGANIZATION	2.79167	0
GOBP_REGULATION_OF_CHEMOTAXIS	1.96789	0
GOBP_REGULATION_OF_CHROMOSOME_ORGANIZATION	2.06397	0
GOBP_REGULATION_OF_CHROMOSOME_SEGREGATION	1.82649	0
GOBP_REGULATION_OF_CHROMOSOME_SEPARATION	1.68202	0
GOBP_REGULATION_OF_COAGULATION	1.67042	0
GOBP_REGULATION_OF_COLLAGEN_FIBRIL_ORGANIZATION	1.70734	0
GOBP_REGULATION_OF_COLLAGEN_METABOLIC_PROCESS	1.76957	0
GOBP_REGULATION_OF_COMPLEMENT_ACTIVATION	2.13111	0
GOBP_REGULATION_OF_COMPLEMENT_DEPENDENT_CYTOTOXICITY	1.88454	0
GOBP_REGULATION_OF_CYCLASE_ACTIVITY	1.98797	0
GOBP_REGULATION_OF_CYTOSKELETON_ORGANIZATION	2.29332	0
GOBP_REGULATION_OF_DEFENSE_RESPONSE	2.27241	0
GOBP_REGULATION_OF_DEOXYRIBONUCLEASE_ACTIVITY	1.61992	0
GOBP_REGULATION_OF_DNA_METHYLATION	1.59876	0
GOBP_REGULATION_OF_DOPAMINERGIC_NEURON_DIFFERENTIATION	1.62634	0
GOBP_REGULATION_OF_ENDOTHELIAL_CELL_CHEMOTAXIS	1.99937	0
GOBP_REGULATION_OF_ENDOTHELIAL_CELL_MIGRATION	1.93444	0
GOBP_REGULATION_OF_EPITHELIAL_CELL_DIFFERENTIATION	2.08952	0
GOBP_REGULATION_OF_EPITHELIAL_CELL_MIGRATION	2.22565	0
GOBP_REGULATION_OF_EXTRINSIC_APOPTOTIC_SIGNALING_PATHWAY	2.05306	0
GOBP_REGULATION_OF_EXTRINSIC_APOPTOTIC_SIGNALING_PATHWAY_VIA_DEATH_DOMAIN_RECEPTORS	2.03976	0
GOBP_REGULATION_OF_FATTY_ACID_BIOSYNTHETIC_PROCESS	1.78815	0
GOBP_REGULATION_OF_FEEDING_BEHAVIOR	1.99505	0
GOBP_REGULATION_OF_FOCAL_ADHESION_DISASSEMBLY	2.07236	0
GOBP_REGULATION_OF_GENE_EXPRESSION_EPIGENETIC	1.63148	0
GOBP_REGULATION_OF_GLUTAMATE_SECRETION	1.97103	0
GOBP_REGULATION_OF_GROWTH	1.6294	0
GOBP_REGULATION_OF_GTPASE_ACTIVITY	1.78972	0
GOBP_REGULATION_OF_HEMATOPOIETIC_PROGENITOR_CELL_DIFFERENTIATION	1.8713	0
GOBP_REGULATION_OF_HEMATOPOIETIC_STEM_CELL_DIFFERENTIATION	1.97333	0
GOBP_REGULATION_OF_HEMOPOIESIS	1.56826	0
GOBP_REGULATION_OF_HISTONE_H3_K36_METHYLATION	1.84115	0
GOBP_REGULATION_OF_HISTONE_METHYLATION	2.02084	0
GOBP_REGULATION_OF_HUMORAL_IMMUNE_RESPONSE	2.09476	0
GOBP_REGULATION_OF_HYDROLASE_ACTIVITY	2.76705	0
GOBP_REGULATION_OF_IMMUNE_EFFECTOR_PROCESS	1.63804	0
GOBP_REGULATION_OF_IMMUNE_RESPONSE	2.23025	0
GOBP_REGULATION_OF_IMMUNE_SYSTEM_PROCESS	2.84557	0
GOBP_REGULATION_OF_INFLAMMATORY_RESPONSE	2.14203	0
GOBP_REGULATION_OF_INTRACELLULAR_SIGNAL_TRANSDUCTION	2.48939	0
GOBP_REGULATION_OF_INTRINSIC_APOPTOTIC_SIGNALING_PATHWAY	1.85183	0
GOBP_REGULATION_OF_INTRINSIC_APOPTOTIC_SIGNALING_PATHWAY_BY_P53_CLASS_MEDIATOR	1.91751	0
GOBP_REGULATION_OF_INTRINSIC_APOPTOTIC_SIGNALING_PATHWAY_IN_RESPONSE_TO_DNA_DAMAGE	1.66516	0
GOBP_REGULATION_OF_KERATINOCYTE_DIFFERENTIATION	1.9302	0
GOBP_REGULATION_OF_KERATINOCYTE_MIGRATION	1.71946	0
GOBP_REGULATION_OF_KERATINOCYTE_PROLIFERATION	1.72412	0
GOBP_REGULATION_OF_LAMELLIPODIUM_ASSEMBLY	1.58687	0
GOBP_REGULATION_OF_LAMELLIPODIUM_ORGANIZATION	1.887	0
GOBP_REGULATION_OF_LEUKOCYTE_ADHESION_TO_VASCULAR_ENDOTHELIAL_CELL	1.78342	0
GOBP_REGULATION_OF_LEUKOCYTE_MIGRATION	1.67305	0
GOBP_REGULATION_OF_LEUKOCYTE_TETHERING_OR_ROLLING	1.62374	0
GOBP_REGULATION_OF_LYASE_ACTIVITY	1.69913	0
GOBP_REGULATION_OF_MACROPHAGE_MIGRATION	1.8125	0
GOBP_REGULATION_OF_MACROPHAGE_PROLIFERATION	1.70229	0
GOBP_REGULATION_OF_MEGAKARYOCYTE_DIFFERENTIATION	1.66126	0
GOBP_REGULATION_OF_MEIOTIC_NUCLEAR_DIVISION	1.70432	0
GOBP_REGULATION_OF_METALLOPEPTIDASE_ACTIVITY	2.3571	0
GOBP_REGULATION_OF_MICROTUBULE_POLYMERIZATION	1.66475	0
GOBP_REGULATION_OF_MITOCHONDRIAL_ELECTRON_TRANSPORT_NADH_TO_UBIQUINONE	1.79591	0
GOBP_REGULATION_OF_MITOTIC_SISTER_CHROMATID_SEGREGATION	1.72838	0
GOBP_REGULATION_OF_MONOCYTE_CHEMOTAXIS	1.63986	0
GOBP_REGULATION_OF_MRNA_CATABOLIC_PROCESS	2.1008	0
GOBP_REGULATION_OF_MRNA_METABOLIC_PROCESS	2.14045	0
GOBP_REGULATION_OF_MULTICELLULAR_ORGANISMAL_DEVELOPMENT	2.40677	0
GOBP_REGULATION_OF_MUSCLE_CONTRACTION	2.13988	0
GOBP_REGULATION_OF_MUSCLE_SYSTEM_PROCESS	2.03568	0
GOBP_REGULATION_OF_NERVOUS_SYSTEM_PROCESS	1.92141	0
GOBP_REGULATION_OF_NEUROTRANSMITTER_UPTAKE	1.7712	0
GOBP_REGULATION_OF_NIK_NF_KAPPAB_SIGNALING	1.69118	0
GOBP_REGULATION_OF_NON_CANONICAL_WNT_SIGNALING_PATHWAY	2.07499	0
GOBP_REGULATION_OF_NUCLEAR_DIVISION	1.82585	0
GOBP_REGULATION_OF_NUCLEAR_TRANSCRIBED_MRNA_CATABOLIC_PROCESS_DEADENYLATION_DEPENDENT_DECAY	1.74262	0
GOBP_REGULATION_OF_NUCLEAR_TRANSCRIBED_MRNA_POLY_A_TAIL_SHORTENING	1.65846	0
GOBP_REGULATION_OF_NUCLEOTIDE_BINDING_OLIGOMERIZATION_DOMAIN_CONTAINING_2_SIGNALING_PATHWAY	1.65792	0
GOBP_REGULATION_OF_ORGANELLE_ORGANIZATION	2.81474	0
GOBP_REGULATION_OF_OSTEOBLAST_DIFFERENTIATION	1.78763	0
GOBP_REGULATION_OF_OXIDATIVE_STRESS_INDUCED_INTRINSIC_APOPTOTIC_SIGNALING_PATHWAY	1.63607	0
GOBP_REGULATION_OF_OXIDATIVE_STRESS_INDUCED_NEURON_DEATH	1.58668	0
GOBP_REGULATION_OF_PEPTIDASE_ACTIVITY	1.95594	-2.15254
GOBP_REGULATION_OF_PEPTIDE_SECRETION	1.57094	0
GOBP_REGULATION_OF_PEPTIDE_TRANSPORT	1.89951	0
GOBP_REGULATION_OF_PEPTIDYL_SERINE_PHOSPHORYLATION	1.71425	0
GOBP_REGULATION_OF_PEPTIDYL_SERINE_PHOSPHORYLATION_OF_STAT_PROTEIN	1.58918	0
GOBP_REGULATION_OF_POSTSYNAPTIC_MEMBRANE_POTENTIAL	1.91278	0
GOBP_REGULATION_OF_PROTEASOMAL_PROTEIN_CATABOLIC_PROCESS	1.60684	0
GOBP_REGULATION_OF_PROTEASOMAL_UBIQUITIN_DEPENDENT_PROTEIN_CATABOLIC_PROCESS	1.63887	0
GOBP_REGULATION_OF_PROTEIN_CATABOLIC_PROCESS	2.59562	0
GOBP_REGULATION_OF_PROTEIN_CONTAINING_COMPLEX_ASSEMBLY	1.74939	0
GOBP_REGULATION_OF_PROTEIN_LOCALIZATION_TO_CELL_PERIPHERY	2.16344	-2.31564
GOBP_REGULATION_OF_PROTEIN_LOCALIZATION_TO_MEMBRANE	1.59864	0
GOBP_REGULATION_OF_PROTEIN_LOCALIZATION_TO_PLASMA_MEMBRANE	1.80858	0
GOBP_REGULATION_OF_PROTEIN_MODIFICATION_BY_SMALL_PROTEIN_CONJUGATION_OR_REMOVAL	1.70988	0
GOBP_REGULATION_OF_PROTEIN_POLYMERIZATION	1.76954	0
GOBP_REGULATION_OF_PROTEOLYSIS	2.28905	0
GOBP_REGULATION_OF_RESPONSE_TO_BIOTIC_STIMULUS	1.73774	0
GOBP_REGULATION_OF_RESPONSE_TO_EXTERNAL_STIMULUS	3.13427	0
GOBP_REGULATION_OF_RESPONSE_TO_FOOD	1.57954	0
GOBP_REGULATION_OF_RESPONSE_TO_STRESS	2.55012	0
GOBP_REGULATION_OF_RUFFLE_ASSEMBLY	1.74605	0
GOBP_REGULATION_OF_SECRETION	1.65072	0
GOBP_REGULATION_OF_SMOOTH_MUSCLE_CONTRACTION	2.11212	0
GOBP_REGULATION_OF_SODIUM_ION_TRANSPORT	1.60424	0
GOBP_REGULATION_OF_STEM_CELL_DIFFERENTIATION	2.17318	0
GOBP_REGULATION_OF_SUPRAMOLECULAR_FIBER_ORGANIZATION	2.57013	0
GOBP_REGULATION_OF_SYNAPTIC_VESICLE_PRIMING	1.78925	0
GOBP_REGULATION_OF_SYNAPTIC_VESICLE_TRANSPORT	1.95649	0
GOBP_REGULATION_OF_THE_FORCE_OF_HEART_CONTRACTION	1.71089	0
GOBP_REGULATION_OF_TRANSCRIPTION_FROM_RNA_POLYMERASE_II_PROMOTER_IN_RESPONSE_TO_HYPOXIA	1.60673	0
GOBP_REGULATION_OF_TRANSLATIONAL_ELONGATION	1.65573	0
GOBP_REGULATION_OF_TRANSLATION_NCRNA_MEDIATED	2.21339	0
GOBP_REGULATION_OF_TRANSMEMBRANE_RECEPTOR_PROTEIN_SERINE_THREONINE_KINASE_SIGNALING_PATHWAY	1.75822	0
GOBP_REGULATION_OF_TRANSMISSION_OF_NERVE_IMPULSE	1.73986	0
GOBP_REGULATION_OF_UBIQUITIN_DEPENDENT_PROTEIN_CATABOLIC_PROCESS	1.99968	0
GOBP_REGULATION_OF_UBIQUITIN_PROTEIN_LIGASE_ACTIVITY	1.80342	0
GOBP_REGULATION_OF_VESICLE_FUSION	1.68452	0
GOBP_REGULATION_OF_WNT_SIGNALING_PATHWAY	1.68289	0
GOBP_REGULATION_OF_WOUND_HEALING	1.77671	0
GOBP_RELAXATION_OF_CARDIAC_MUSCLE	2.48894	0
GOBP_RELAXATION_OF_MUSCLE	2.3529	0
GOBP_RELAXATION_OF_SMOOTH_MUSCLE	2.2764	0
GOBP_RELAXATION_OF_VASCULAR_ASSOCIATED_SMOOTH_MUSCLE	2.00068	0
GOBP_RENAL_SYSTEM_PROCESS	1.59523	0
GOBP_RENAL_TUBULE_DEVELOPMENT	1.61197	0
GOBP_RENAL_WATER_TRANSPORT	1.57437	0
GOBP_REPRODUCTION	2.54156	0
GOBP_RESPONSE_TO_ABIOTIC_STIMULUS	2.21698	0
GOBP_RESPONSE_TO_ACIDIC_PH	1.96007	0
GOBP_RESPONSE_TO_ACTIVITY	1.58247	0
GOBP_RESPONSE_TO_ANGIOTENSIN	1.64124	0
GOBP_RESPONSE_TO_AXON_INJURY	1.9066	0
GOBP_RESPONSE_TO_BIOTIC_STIMULUS	2.71972	0
GOBP_RESPONSE_TO_COPPER_ION	1.74944	0
GOBP_RESPONSE_TO_CORTICOSTEROID	2.05087	0
GOBP_RESPONSE_TO_CYTOKINE	2.90502	0
GOBP_RESPONSE_TO_DEXAMETHASONE	1.65921	0
GOBP_RESPONSE_TO_ENDOGENOUS_STIMULUS	3.37555	0
GOBP_RESPONSE_TO_ESTRADIOL	1.61636	0
GOBP_RESPONSE_TO_EXTRACELLULAR_STIMULUS	1.66113	0
GOBP_RESPONSE_TO_FOOD	1.63274	0
GOBP_RESPONSE_TO_GROWTH_FACTOR	2.98935	0
GOBP_RESPONSE_TO_HORMONE	3.15643	0
GOBP_RESPONSE_TO_HYDROGEN_PEROXIDE	2.17196	0
GOBP_RESPONSE_TO_INACTIVITY	1.60998	0
GOBP_RESPONSE_TO_INORGANIC_SUBSTANCE	2.4191	0
GOBP_RESPONSE_TO_INSULIN	1.61446	0
GOBP_RESPONSE_TO_INTERFERON_ALPHA	1.8155	0
GOBP_RESPONSE_TO_KETONE	1.87356	0
GOBP_RESPONSE_TO_LIPID	2.12046	0
GOBP_RESPONSE_TO_MAGNESIUM_ION	2.22058	0
GOBP_RESPONSE_TO_MECHANICAL_STIMULUS	3.11299	0
GOBP_RESPONSE_TO_METAL_ION	2.2868	0
GOBP_RESPONSE_TO_MUSCLE_STRETCH	2.2648	0
GOBP_RESPONSE_TO_NITROGEN_COMPOUND	2.2187	2.00615
GOBP_RESPONSE_TO_ORGANIC_CYCLIC_COMPOUND	2.80951	0
GOBP_RESPONSE_TO_OSMOTIC_STRESS	1.92078	0
GOBP_RESPONSE_TO_OXIDATIVE_STRESS	1.87234	0
GOBP_RESPONSE_TO_OXYGEN_CONTAINING_COMPOUND	2.46499	2.05496
GOBP_RESPONSE_TO_OXYGEN_LEVELS	1.81012	0
GOBP_RESPONSE_TO_PEPTIDE	1.99243	2.09983
GOBP_RESPONSE_TO_PEPTIDE_HORMONE	2.04186	2.00608
GOBP_RESPONSE_TO_PH	1.71886	0
GOBP_RESPONSE_TO_PHENYLPROPANOID	1.65318	0
GOBP_RESPONSE_TO_REACTIVE_OXYGEN_SPECIES	1.93938	0
GOBP_RESPONSE_TO_STEROID_HORMONE	2.72207	0
GOBP_RESPONSE_TO_STEROL	2.0097	0
GOBP_RESPONSE_TO_TRANSFORMING_GROWTH_FACTOR_BETA	2.60586	-2.28327
GOBP_RESPONSE_TO_VIRUS	1.6443	0
GOBP_RESPONSE_TO_WOUNDING	2.92528	0
GOBP_RNA_CATABOLIC_PROCESS	2.19119	2.31097
GOBP_ROUNDABOUT_SIGNALING_PATHWAY	2.0103	0
GOBP_RUFFLE_ASSEMBLY	1.645	0
GOBP_RUFFLE_ORGANIZATION	1.63101	0
GOBP_R_LOOP_DISASSEMBLY	1.61524	0
GOBP_SARCOMERE_ORGANIZATION	2.23334	0
GOBP_SCF_DEPENDENT_PROTEASOMAL_UBIQUITIN_DEPENDENT_PROTEIN_CATABOLIC_PROCESS	1.63573	0
GOBP_SECRETION	2.20826	0
GOBP_SECRETORY_GRANULE_LOCALIZATION	1.56676	0
GOBP_SEMI_LUNAR_VALVE_DEVELOPMENT	1.59535	0
GOBP_SENSORY_PERCEPTION	4.85432	0
GOBP_SENSORY_PERCEPTION_OF_BITTER_TASTE	2.25799	0
GOBP_SENSORY_PERCEPTION_OF_CHEMICAL_STIMULUS	4.77727	0
GOBP_SENSORY_PERCEPTION_OF_LIGHT_STIMULUS	2.50855	0
GOBP_SENSORY_PERCEPTION_OF_SMELL	4.44388	0
GOBP_SENSORY_PERCEPTION_OF_TASTE	2.15571	0
GOBP_SEQUESTERING_OF_EXTRACELLULAR_LIGAND_FROM_RECEPTOR	1.88651	0
GOBP_SEXUAL_REPRODUCTION	2.48881	0
GOBP_SIGNAL_RELEASE	1.95505	0
GOBP_SIGNAL_TRANSDUCTION_INVOLVED_IN_REGULATION_OF_GENE_EXPRESSION	1.66285	0
GOBP_SKELETAL_SYSTEM_DEVELOPMENT	2.83645	0
GOBP_SKELETAL_SYSTEM_MORPHOGENESIS	2.99553	0
GOBP_SKIN_DEVELOPMENT	2.47652	0
GOBP_SMAD_PROTEIN_COMPLEX_ASSEMBLY	1.56452	0
GOBP_SMOOTH_MUSCLE_CELL_MIGRATION	2.15795	0
GOBP_SMOOTH_MUSCLE_CELL_PROLIFERATION	1.87569	0
GOBP_SMOOTH_MUSCLE_CONTRACTION	2.59736	0
GOBP_SMOOTH_MUSCLE_TISSUE_DEVELOPMENT	2.00702	0
GOBP_SODIUM_ION_TRANSMEMBRANE_TRANSPORT	1.81748	0
GOBP_SODIUM_ION_TRANSPORT	1.56482	0
GOBP_SPERM_CAPACITATION	2.01759	0
GOBP_SPINDLE_LOCALIZATION	2.04351	0
GOBP_STRESS_FIBER_ASSEMBLY	2.06519	0
GOBP_STRIATED_MUSCLE_ADAPTATION	1.65846	0
GOBP_STRIATED_MUSCLE_CELL_DEVELOPMENT	2.36936	0
GOBP_SUBSTANTIA_NIGRA_DEVELOPMENT	1.62756	0
GOBP_SUBSTRATE_ADHESION_DEPENDENT_CELL_SPREADING	1.71657	0
GOBP_SUPRAMOLECULAR_FIBER_ORGANIZATION	3.87264	2.23333
GOBP_SYNAPTIC_SIGNALING	1.64968	0
GOBP_SYNAPTIC_TRANSMISSION_DOPAMINERGIC	2.1162	0
GOBP_SYNAPTIC_VESICLE_PRIMING	1.78782	0
GOBP_THYROID_GLAND_DEVELOPMENT	1.62119	0
GOBP_TISSUE_MIGRATION	2.32608	0
GOBP_TISSUE_MORPHOGENESIS	2.68666	0
GOBP_TISSUE_REMODELING	2.16193	0
GOBP_TRACHEA_DEVELOPMENT	1.68592	0
GOBP_TRACHEA_MORPHOGENESIS	1.69759	0
GOBP_TRANSFORMING_GROWTH_FACTOR_BETA_ACTIVATION	1.61547	0
GOBP_TRANSFORMING_GROWTH_FACTOR_BETA_RECEPTOR_SIGNALING_PATHWAY	2.54414	-2.35889
GOBP_TRANSMEMBRANE_RECEPTOR_PROTEIN_SERINE_THREONINE_KINASE_SIGNALING_PATHWAY	2.04601	-2.40736
GOBP_TRANSMEMBRANE_RECEPTOR_PROTEIN_TYROSINE_KINASE_SIGNALING_PATHWAY	2.40414	0
GOBP_TRANSMISSION_OF_NERVE_IMPULSE	1.65977	0
GOBP_TRANS_SYNAPTIC_SIGNALING_BY_TRANS_SYNAPTIC_COMPLEX	1.59126	0
GOBP_TRIPEPTIDE_TRANSPORT	1.70321	0
GOBP_TUBE_DEVELOPMENT	3.03641	0
GOBP_TUBE_MORPHOGENESIS	3.0517	0
GOBP_TYPE_B_PANCREATIC_CELL_APOPTOTIC_PROCESS	1.67725	0
GOBP_T_CELL_TOLERANCE_INDUCTION	1.65152	-2.26008
GOBP_VASCULAR_ENDOTHELIAL_GROWTH_FACTOR_RECEPTOR_SIGNALING_PATHWAY	1.60053	0
GOBP_VASCULATURE_DEVELOPMENT	3.02923	0
GOBP_VENTRICULAR_CARDIAC_MUSCLE_TISSUE_DEVELOPMENT	1.7213	0
GOBP_VESICLE_CARGO_LOADING	1.57559	0
GOBP_VIRAL_GENE_EXPRESSION	1.66647	2.18351
GOBP_VIRAL_GENOME_REPLICATION	1.57071	0
GOBP_VOLUNTARY_MUSCULOSKELETAL_MOVEMENT	1.69093	0
GOBP_WATER_HOMEOSTASIS	1.7648	0
GOBP_WATER_TRANSPORT	1.5648	0
GOBP_WOUND_HEALING	2.83545	0
