## Supplementary material for "Genomic and Proteomic Analysis of Patients with Reoccurring Discrete Subaortic Stenosis": Table S-8

### Sheet: Sheet1
GENESETS	AS1 vs NA	AS2 vs AS1
REACTOME_ABC_FAMILY_PROTEINS_MEDIATED_TRANSPORT	1.83642	0
REACTOME_ABC_TRANSPORTER_DISORDERS	1.61154	0
REACTOME_ABERRANT_REGULATION_OF_MITOTIC_G1_S_TRANSITION_IN_CANCER_DUE_TO_RB1_DEFECTS	0	0
REACTOME_ACETYLCHOLINE_BINDING_AND_DOWNSTREAM_EVENTS	1.64713	0
REACTOME_ACTIVATED_NTRK2_SIGNALS_THROUGH_PI3K	0	0
REACTOME_ACTIVATED_NTRK2_SIGNALS_THROUGH_RAS	0	0
REACTOME_ACTIVATED_NTRK3_SIGNALS_THROUGH_PI3K	1.7263	0
REACTOME_ACTIVATED_NTRK3_SIGNALS_THROUGH_RAS	0	0
REACTOME_ACTIVATION_OF_BH3_ONLY_PROTEINS	0	0
REACTOME_ACTIVATION_OF_GENE_EXPRESSION_BY_SREBF_SREBP	-1.7527	0
REACTOME_ACTIVATION_OF_IRF3_IRF7_MEDIATED_BY_TBK1_IKK_EPSILON	0	0
REACTOME_ACTIVATION_OF_MATRIX_METALLOPROTEINASES	0	0
REACTOME_ACTIVATION_OF_PPARGC1A_PGC_1ALPHA_BY_PHOSPHORYLATION	0	0
REACTOME_ACTIVATION_OF_THE_MRNA_UPON_BINDING_OF_THE_CAP_BINDING_COMPLEX_AND_EIFS_AND_SUBSEQUENT_BINDING_TO_43S	0	0
REACTOME_ACTIVATION_OF_THE_TFAP2_AP_2_FAMILY_OF_TRANSCRIPTION_FACTORS	0	0
REACTOME_ADAPTIVE_IMMUNE_SYSTEM	-1.70291	0
REACTOME_ADVANCED_GLYCOSYLATION_ENDPRODUCT_RECEPTOR_SIGNALING	2.02172	0
REACTOME_AGGREPHAGY	0	0
REACTOME_AKT_PHOSPHORYLATES_TARGETS_IN_THE_NUCLEUS	0	0
REACTOME_ALPHA_LINOLENIC_OMEGA3_AND_LINOLEIC_OMEGA6_ACID_METABOLISM	-2.03192	0
REACTOME_ALPHA_PROTEIN_KINASE_1_SIGNALING_PATHWAY	0	0
REACTOME_AMINE_LIGAND_BINDING_RECEPTORS	0	0
REACTOME_AMINO_ACIDS_REGULATE_MTORC1	-1.90874	0
REACTOME_AMPK_INHIBITS_CHREBP_TRANSCRIPTIONAL_ACTIVATION_ACTIVITY	1.98742	0
REACTOME_ANTIGEN_PRESENTATION_FOLDING_ASSEMBLY_AND_PEPTIDE_LOADING_OF_CLASS_I_MHC	1.74105	0
REACTOME_ANTIGEN_PROCESSING_CROSS_PRESENTATION	1.9632	0
REACTOME_ANTIGEN_PROCESSING_UBIQUITINATION_PROTEASOME_DEGRADATION	-1.70188	0
REACTOME_ANTIMICROBIAL_PEPTIDES	1.69493	0
REACTOME_ANTIVIRAL_MECHANISM_BY_IFN_STIMULATED_GENES	0	0
REACTOME_APC_C_CDH1_MEDIATED_DEGRADATION_OF_CDC20_AND_OTHER_APC_C_CDH1_TARGETED_PROTEINS_IN_LATE_MITOSIS_EARLY_G1	1.90565	0
REACTOME_APC_C_MEDIATED_DEGRADATION_OF_CELL_CYCLE_PROTEINS	1.77489	0
REACTOME_APOBEC3G_MEDIATED_RESISTANCE_TO_HIV_1_INFECTION	-1.6298	0
REACTOME_APOPTOTIC_CLEAVAGE_OF_CELLULAR_PROTEINS	1.84228	0
REACTOME_APOPTOTIC_EXECUTION_PHASE	2.40891	0
REACTOME_ARACHIDONIC_ACID_METABOLISM	1.75056	0
REACTOME_ASPARAGINE_N_LINKED_GLYCOSYLATION	1.7849	0
REACTOME_ASSEMBLY_OF_COLLAGEN_FIBRILS_AND_OTHER_MULTIMERIC_STRUCTURES	2.37795	-2.19771
REACTOME_ASSEMBLY_OF_THE_PRE_REPLICATIVE_COMPLEX	1.74371	0
REACTOME_ASSOCIATION_OF_TRIC_CCT_WITH_TARGET_PROTEINS_DURING_BIOSYNTHESIS	-1.80326	0
REACTOME_ASYMMETRIC_LOCALIZATION_OF_PCP_PROTEINS	1.75591	0
REACTOME_ATF6_ATF6_ALPHA_ACTIVATES_CHAPERONES	-1.65915	0
REACTOME_ATF6_ATF6_ALPHA_ACTIVATES_CHAPERONE_GENES	-1.70105	0
REACTOME_ATTENUATION_PHASE	2.32711	0
REACTOME_AUF1_HNRNP_D0_BINDS_AND_DESTABILIZES_MRNA	2.17188	0
REACTOME_AUTOPHAGY	0	0
REACTOME_A_TETRASACCHARIDE_LINKER_SEQUENCE_IS_REQUIRED_FOR_GAG_SYNTHESIS	1.78701	0
REACTOME_BASE_EXCISION_REPAIR	-1.94996	0
REACTOME_BETA_CATENIN_INDEPENDENT_WNT_SIGNALING	2.23037	0
REACTOME_BETA_DEFENSINS	1.50742	0
REACTOME_BETA_OXIDATION_OF_DECANOYL_COA_TO_OCTANOYL_COA_COA	-1.83568	0
REACTOME_BETA_OXIDATION_OF_OCTANOYL_COA_TO_HEXANOYL_COA	-2.04716	0
REACTOME_BETA_OXIDATION_OF_VERY_LONG_CHAIN_FATTY_ACIDS	-1.70383	0
REACTOME_BH3_ONLY_PROTEINS_ASSOCIATE_WITH_AND_INACTIVATE_ANTI_APOPTOTIC_BCL_2_MEMBERS	1.46948	0
REACTOME_BINDING_AND_UPTAKE_OF_LIGANDS_BY_SCAVENGER_RECEPTORS	2.18731	0
REACTOME_BRANCHED_CHAIN_AMINO_ACID_CATABOLISM	-1.83047	0
REACTOME_CA2_PATHWAY	1.53112	0
REACTOME_CALCINEURIN_ACTIVATES_NFAT	2.21252	0
REACTOME_CALNEXIN_CALRETICULIN_CYCLE	1.65541	0
REACTOME_CARDIAC_CONDUCTION	0	0
REACTOME_CARGO_RECOGNITION_FOR_CLATHRIN_MEDIATED_ENDOCYTOSIS	0	0
REACTOME_CASPASE_MEDIATED_CLEAVAGE_OF_CYTOSKELETAL_PROTEINS	1.61905	0
REACTOME_CD163_MEDIATING_AN_ANTI_INFLAMMATORY_RESPONSE	0	0
REACTOME_CD209_DC_SIGN_SIGNALING	0	0
REACTOME_CELLULAR_RESPONSES_TO_EXTERNAL_STIMULI	1.89687	0
REACTOME_CELLULAR_RESPONSE_TO_HEAT_STRESS	0	0
REACTOME_CELLULAR_RESPONSE_TO_HYPOXIA	1.50349	0
REACTOME_CELLULAR_SENESCENCE	0	0
REACTOME_CELL_CELL_COMMUNICATION	1.82716	0
REACTOME_CELL_CYCLE	0	0
REACTOME_CELL_CYCLE_MITOTIC	0	0
REACTOME_CELL_EXTRACELLULAR_MATRIX_INTERACTIONS	1.68066	0
REACTOME_CHAPERONE_MEDIATED_AUTOPHAGY	0	0
REACTOME_CHK1_CHK2_CDS1_MEDIATED_INACTIVATION_OF_CYCLIN_B_CDK1_COMPLEX	1.62256	0
REACTOME_CHL1_INTERACTIONS	0	0
REACTOME_CHOLINE_CATABOLISM	1.50947	0
REACTOME_CHROMATIN_MODIFYING_ENZYMES	1.71175	0
REACTOME_CIRCADIAN_CLOCK	0	0
REACTOME_CITRIC_ACID_CYCLE_TCA_CYCLE	-1.66073	0
REACTOME_CLASS_A_1_RHODOPSIN_LIKE_RECEPTORS	2.6428	0
REACTOME_CLASS_C_3_METABOTROPIC_GLUTAMATE_PHEROMONE_RECEPTORS	0	0
REACTOME_CLASS_I_MHC_MEDIATED_ANTIGEN_PROCESSING_PRESENTATION	1.69613	0
REACTOME_CLATHRIN_MEDIATED_ENDOCYTOSIS	0	0
REACTOME_CLEC7A_DECTIN_1_INDUCES_NFAT_ACTIVATION	2.07874	0
REACTOME_CLEC7A_DECTIN_1_SIGNALING	2.31415	0
REACTOME_CLEC7A_INFLAMMASOME_PATHWAY	0	0
REACTOME_COHESIN_LOADING_ONTO_CHROMATIN	-1.86143	0
REACTOME_COLLAGEN_BIOSYNTHESIS_AND_MODIFYING_ENZYMES	2.3293	-1.98903
REACTOME_COLLAGEN_CHAIN_TRIMERIZATION	2.62438	-2.15868
REACTOME_COLLAGEN_DEGRADATION	1.93542	0
REACTOME_COLLAGEN_FORMATION	2.18321	-2.01964
REACTOME_COMPETING_ENDOGENOUS_RNAS_CERNAS_REGULATE_PTEN_TRANSLATION	1.59659	0
REACTOME_COMPLEMENT_CASCADE	1.87796	0
REACTOME_CONSTITUTIVE_SIGNALING_BY_EGFRVIII	0	0
REACTOME_CONSTITUTIVE_SIGNALING_BY_LIGAND_RESPONSIVE_EGFR_CANCER_VARIANTS	0	0
REACTOME_CONSTITUTIVE_SIGNALING_BY_OVEREXPRESSED_ERBB2	0	0
REACTOME_COOPERATION_OF_PREFOLDIN_AND_TRIC_CCT_IN_ACTIN_AND_TUBULIN_FOLDING	-2.21201	0
REACTOME_COPI_DEPENDENT_GOLGI_TO_ER_RETROGRADE_TRAFFIC	0	0
REACTOME_COPI_INDEPENDENT_GOLGI_TO_ER_RETROGRADE_TRAFFIC	0	0
REACTOME_COPI_MEDIATED_ANTEROGRADE_TRANSPORT	2.16917	0
REACTOME_CREB_PHOSPHORYLATION	-1.80302	0
REACTOME_CROSS_PRESENTATION_OF_SOLUBLE_EXOGENOUS_ANTIGENS_ENDOSOMES	2.17098	0
REACTOME_CTLA4_INHIBITORY_SIGNALING	-1.67479	0
REACTOME_CYCLIN_A_CDK2_ASSOCIATED_EVENTS_AT_S_PHASE_ENTRY	0	0
REACTOME_CYCLIN_D_ASSOCIATED_EVENTS_IN_G1	0	0
REACTOME_CYTOCHROME_P450_ARRANGED_BY_SUBSTRATE_TYPE	1.87545	0
REACTOME_CYTOKINE_SIGNALING_IN_IMMUNE_SYSTEM	2.40271	0
REACTOME_CYTOSOLIC_TRNA_AMINOACYLATION	-1.8547	0
REACTOME_C_TYPE_LECTIN_RECEPTORS_CLRS	1.74998	0
REACTOME_DARPP_32_EVENTS	1.51472	0
REACTOME_DDX58_IFIH1_MEDIATED_INDUCTION_OF_INTERFERON_ALPHA_BETA	0	0
REACTOME_DEATH_RECEPTOR_SIGNALLING	0	0
REACTOME_DECTIN_1_MEDIATED_NONCANONICAL_NF_KB_SIGNALING	1.64204	0
REACTOME_DEFECTIVE_B4GALT1_CAUSES_B4GALT1_CDG_CDG_2D	1.54312	0
REACTOME_DEFECTIVE_B4GALT7_CAUSES_EDS_PROGEROID_TYPE	0	0
REACTOME_DEFECTIVE_C1GALT1C1_CAUSES_TN_POLYAGGLUTINATION_SYNDROME_TNPS	0	-1.96807
REACTOME_DEFECTIVE_CFTR_CAUSES_CYSTIC_FIBROSIS	1.99554	0
REACTOME_DEFECTIVE_CHST14_CAUSES_EDS_MUSCULOCONTRACTURAL_TYPE	1.53845	0
REACTOME_DEFECTIVE_CHST3_CAUSES_SEDCJD	1.5073	0
REACTOME_DEFECTIVE_CHST6_CAUSES_MCDC1	1.52551	0
REACTOME_DEFECTIVE_CHSY1_CAUSES_TPBS	1.96488	0
REACTOME_DEFECTIVE_EXT2_CAUSES_EXOSTOSES_2	0	0
REACTOME_DEFECTIVE_ST3GAL3_CAUSES_MCT12_AND_EIEE15	1.5555	0
REACTOME_DEFENSINS	1.60643	0
REACTOME_DEGRADATION_OF_AXIN	2.09253	0
REACTOME_DEGRADATION_OF_BETA_CATENIN_BY_THE_DESTRUCTION_COMPLEX	2.01941	0
REACTOME_DEGRADATION_OF_DVL	1.76306	0
REACTOME_DEGRADATION_OF_GLI1_BY_THE_PROTEASOME	1.96497	0
REACTOME_DEGRADATION_OF_THE_EXTRACELLULAR_MATRIX	2.57143	-2.15194
REACTOME_DEPOLYMERISATION_OF_THE_NUCLEAR_LAMINA	1.5386	0
REACTOME_DEUBIQUITINATION	1.96089	0
REACTOME_DEVELOPMENTAL_BIOLOGY	1.85585	2.96924
REACTOME_DISEASES_ASSOCIATED_WITH_GLYCOSAMINOGLYCAN_METABOLISM	2.0511	0
REACTOME_DISEASES_OF_DNA_REPAIR	0	0
REACTOME_DISEASES_OF_SIGNAL_TRANSDUCTION_BY_GROWTH_FACTOR_RECEPTORS_AND_SECOND_MESSENGERS	2.14539	0
REACTOME_DNA_DAMAGE_RECOGNITION_IN_GG_NER	-2.30576	0
REACTOME_DNA_DOUBLE_STRAND_BREAK_REPAIR	-1.69566	0
REACTOME_DNA_REPAIR	-2.61028	0
REACTOME_DOWNREGULATION_OF_ERBB2_ERBB3_SIGNALING	0	0
REACTOME_DOWNREGULATION_OF_ERBB2_SIGNALING	0	0
REACTOME_DOWNREGULATION_OF_ERBB4_SIGNALING	1.49996	0
REACTOME_DOWNREGULATION_OF_SMAD2_3_SMAD4_TRANSCRIPTIONAL_ACTIVITY	1.50515	0
REACTOME_DOWNREGULATION_OF_TGF_BETA_RECEPTOR_SIGNALING	1.89482	0
REACTOME_DOWNSTREAM_SIGNALING_EVENTS_OF_B_CELL_RECEPTOR_BCR	2.12069	0
REACTOME_DOWNSTREAM_SIGNALING_OF_ACTIVATED_FGFR1	0	0
REACTOME_DOWNSTREAM_SIGNALING_OF_ACTIVATED_FGFR2	0	0
REACTOME_DOWNSTREAM_SIGNALING_OF_ACTIVATED_FGFR3	0	0
REACTOME_DOWNSTREAM_SIGNALING_OF_ACTIVATED_FGFR4	0	0
REACTOME_DOWNSTREAM_SIGNAL_TRANSDUCTION	0	0
REACTOME_DUAL_INCISION_IN_GG_NER	0	0
REACTOME_DUAL_INCISION_IN_TC_NER	0	0
REACTOME_E3_UBIQUITIN_LIGASES_UBIQUITINATE_TARGET_PROTEINS	-1.67956	0
REACTOME_ECM_PROTEOGLYCANS	4.10102	-2.35547
REACTOME_EGFR_DOWNREGULATION	0	0
REACTOME_EGFR_TRANSACTIVATION_BY_GASTRIN	0	0
REACTOME_EGR2_AND_SOX10_MEDIATED_INITIATION_OF_SCHWANN_CELL_MYELINATION	0	0
REACTOME_EICOSANOIDS	1.66563	0
REACTOME_ELASTIC_FIBRE_FORMATION	2.18178	0
REACTOME_EPHB_MEDIATED_FORWARD_SIGNALING	1.62614	0
REACTOME_EPH_EPHRIN_SIGNALING	0	0
REACTOME_EPIGENETIC_REGULATION_OF_GENE_EXPRESSION	1.75331	0
REACTOME_ERCC6_CSB_AND_EHMT2_G9A_POSITIVELY_REGULATE_RRNA_EXPRESSION	0	0
REACTOME_ERYTHROCYTES_TAKE_UP_OXYGEN_AND_RELEASE_CARBON_DIOXIDE	1.73915	0
REACTOME_ERYTHROPOIETIN_ACTIVATES_RAS	0	0
REACTOME_ER_TO_GOLGI_ANTEROGRADE_TRANSPORT	1.91377	0
REACTOME_ESR_MEDIATED_SIGNALING	1.59124	0
REACTOME_ESTABLISHMENT_OF_SISTER_CHROMATID_COHESION	-1.63925	0
REACTOME_ESTROGEN_DEPENDENT_GENE_EXPRESSION	0	0
REACTOME_ESTROGEN_DEPENDENT_NUCLEAR_EVENTS_DOWNSTREAM_OF_ESR_MEMBRANE_SIGNALING	0	0
REACTOME_EUKARYOTIC_TRANSLATION_ELONGATION	2.02148	0
REACTOME_EUKARYOTIC_TRANSLATION_INITIATION	1.49541	0
REACTOME_EXTRACELLULAR_MATRIX_ORGANIZATION	3.66115	-2.71667
REACTOME_EXTRA_NUCLEAR_ESTROGEN_SIGNALING	0	0
REACTOME_FACTORS_INVOLVED_IN_MEGAKARYOCYTE_DEVELOPMENT_AND_PLATELET_PRODUCTION	0	0
REACTOME_FBXW7_MUTANTS_AND_NOTCH1_IN_CANCER	0	0
REACTOME_FCERI_MEDIATED_MAPK_ACTIVATION	-2.05933	0
REACTOME_FCERI_MEDIATED_NF_KB_ACTIVATION	1.48419	0
REACTOME_FCGAMMA_RECEPTOR_FCGR_DEPENDENT_PHAGOCYTOSIS	0	0
REACTOME_FC_EPSILON_RECEPTOR_FCERI_SIGNALING	1.62397	0
REACTOME_FGFR1_MUTANT_RECEPTOR_ACTIVATION	0	0
REACTOME_FGFR2_ALTERNATIVE_SPLICING	0	0
REACTOME_FIBRONECTIN_MATRIX_FORMATION	1.60339	0
REACTOME_FLT3_SIGNALING	0	0
REACTOME_FLT3_SIGNALING_IN_DISEASE	0	0
REACTOME_FOLDING_OF_ACTIN_BY_CCT_TRIC	-1.93293	0
REACTOME_FORMATION_OF_FIBRIN_CLOT_CLOTTING_CASCADE	1.93838	0
REACTOME_FORMATION_OF_TC_NER_PRE_INCISION_COMPLEX	-1.75023	0
REACTOME_FORMATION_OF_THE_CORNIFIED_ENVELOPE	1.8334	0
REACTOME_FORMATION_OF_TUBULIN_FOLDING_INTERMEDIATES_BY_CCT_TRIC	-1.77435	0
REACTOME_FOXO_MEDIATED_TRANSCRIPTION	1.59767	0
REACTOME_FOXO_MEDIATED_TRANSCRIPTION_OF_CELL_CYCLE_GENES	0	0
REACTOME_FOXO_MEDIATED_TRANSCRIPTION_OF_OXIDATIVE_STRESS_METABOLIC_AND_NEURONAL_GENES	0	0
REACTOME_G1_S_DNA_DAMAGE_CHECKPOINTS	1.64453	0
REACTOME_GAP_JUNCTION_ASSEMBLY	0	0
REACTOME_GASTRIN_CREB_SIGNALLING_PATHWAY_VIA_PKC_AND_MAPK	0	0
REACTOME_GENE_AND_PROTEIN_EXPRESSION_BY_JAK_STAT_SIGNALING_AFTER_INTERLEUKIN_12_STIMULATION	0	0
REACTOME_GLI_PROTEINS_BIND_PROMOTERS_OF_HH_RESPONSIVE_GENES_TO_PROMOTE_TRANSCRIPTION	0	0
REACTOME_GLOBAL_GENOME_NUCLEOTIDE_EXCISION_REPAIR_GG_NER	-2.43951	0
REACTOME_GLYCOGEN_METABOLISM	-1.75692	0
REACTOME_GLYOXYLATE_METABOLISM_AND_GLYCINE_DEGRADATION	0	0
REACTOME_GOLGI_ASSOCIATED_VESICLE_BIOGENESIS	0	0
REACTOME_GOLGI_CISTERNAE_PERICENTRIOLAR_STACK_REORGANIZATION	1.47115	0
REACTOME_GOLGI_TO_ER_RETROGRADE_TRANSPORT	0	0
REACTOME_GP1B_IX_V_ACTIVATION_SIGNALLING	2.1546	0
REACTOME_GPCR_LIGAND_BINDING	2.7761	0
REACTOME_GRB2_EVENTS_IN_ERBB2_SIGNALING	-1.64482	0
REACTOME_GRB2_SOS_PROVIDES_LINKAGE_TO_MAPK_SIGNALING_FOR_INTEGRINS	1.82995	0
REACTOME_G_ALPHA_S_SIGNALLING_EVENTS	3.65935	0
REACTOME_HCMV_EARLY_EVENTS	0	0
REACTOME_HCMV_INFECTION	0	0
REACTOME_HDMS_DEMETHYLATE_HISTONES	0	0
REACTOME_HEDGEHOG_LIGAND_BIOGENESIS	1.72957	0
REACTOME_HEDGEHOG_OFF_STATE	1.51842	0
REACTOME_HEDGEHOG_ON_STATE	1.81985	0
REACTOME_HEMOSTASIS	2.66737	0
REACTOME_HEPARAN_SULFATE_HEPARIN_HS_GAG_METABOLISM	0	0
REACTOME_HIV_INFECTION	-1.84547	0
REACTOME_HIV_LIFE_CYCLE	-1.64713	0
REACTOME_HOMOLOGY_DIRECTED_REPAIR	-2.03283	0
REACTOME_HOST_INTERACTIONS_OF_HIV_FACTORS	-1.67869	0
REACTOME_HSF1_ACTIVATION	1.82131	0
REACTOME_HSF1_DEPENDENT_TRANSACTIVATION	2.26036	0
REACTOME_HSP90_CHAPERONE_CYCLE_FOR_STEROID_HORMONE_RECEPTORS_SHR	0	0
REACTOME_HS_GAG_BIOSYNTHESIS	0	0
REACTOME_HYALURONAN_METABOLISM	1.57939	0
REACTOME_IMMUNOREGULATORY_INTERACTIONS_BETWEEN_A_LYMPHOID_AND_A_NON_LYMPHOID_CELL	1.49492	0
REACTOME_INFECTION_WITH_MYCOBACTERIUM_TUBERCULOSIS	2.10095	0
REACTOME_INFECTIOUS_DISEASE	2.02367	0
REACTOME_INFLAMMASOMES	0	0
REACTOME_INFLUENZA_INFECTION	1.51428	0
REACTOME_INLA_MEDIATED_ENTRY_OF_LISTERIA_MONOCYTOGENES_INTO_HOST_CELLS	1.50816	0
REACTOME_INNATE_IMMUNE_SYSTEM	1.8233	0
REACTOME_INTEGRATION_OF_ENERGY_METABOLISM	1.54033	0
REACTOME_INTEGRIN_CELL_SURFACE_INTERACTIONS	3.24866	-2.34897
REACTOME_INTERACTION_BETWEEN_L1_AND_ANKYRINS	1.59045	0
REACTOME_INTERCONVERSION_OF_NUCLEOTIDE_DI_AND_TRIPHOSPHATES	-2.15613	0
REACTOME_INTERFERON_ALPHA_BETA_SIGNALING	1.71433	0
REACTOME_INTERFERON_SIGNALING	1.64907	0
REACTOME_INTERLEUKIN_12_FAMILY_SIGNALING	1.88659	0
REACTOME_INTERLEUKIN_12_SIGNALING	0	0
REACTOME_INTERLEUKIN_17_SIGNALING	-1.82796	0
REACTOME_INTERLEUKIN_1_FAMILY_SIGNALING	1.83161	0
REACTOME_INTERLEUKIN_1_SIGNALING	1.52784	0
REACTOME_INTERLEUKIN_27_SIGNALING	1.74487	0
REACTOME_INTERLEUKIN_2_FAMILY_SIGNALING	1.51192	0
REACTOME_INTERLEUKIN_35_SIGNALLING	1.61137	0
REACTOME_INTERLEUKIN_37_SIGNALING	1.50526	0
REACTOME_INTERLEUKIN_4_AND_INTERLEUKIN_13_SIGNALING	1.93587	0
REACTOME_INTERLEUKIN_6_SIGNALING	0	0
REACTOME_INTERLEUKIN_RECEPTOR_SHC_SIGNALING	1.7906	0
REACTOME_INTRACELLULAR_SIGNALING_BY_SECOND_MESSENGERS	1.65678	0
REACTOME_INTRAFLAGELLAR_TRANSPORT	-1.79793	0
REACTOME_INTRA_GOLGI_AND_RETROGRADE_GOLGI_TO_ER_TRAFFIC	0	0
REACTOME_INTRA_GOLGI_TRAFFIC	1.52308	0
REACTOME_INTRINSIC_PATHWAY_FOR_APOPTOSIS	0	0
REACTOME_INTRINSIC_PATHWAY_OF_FIBRIN_CLOT_FORMATION	1.77807	0
REACTOME_ION_HOMEOSTASIS	0	0
REACTOME_IRE1ALPHA_ACTIVATES_CHAPERONES	0	0
REACTOME_JOSEPHIN_DOMAIN_DUBS	0	0
REACTOME_KERATINIZATION	2.21811	0
REACTOME_KINESINS	0	0
REACTOME_L1CAM_INTERACTIONS	0	0
REACTOME_LAGGING_STRAND_SYNTHESIS	0	0
REACTOME_LAMININ_INTERACTIONS	2.87645	-2.1694
REACTOME_LINOLEIC_ACID_LA_METABOLISM	-1.65178	0
REACTOME_LOSS_OF_FUNCTION_OF_MECP2_IN_RETT_SYNDROME	0	0
REACTOME_LOSS_OF_MECP2_BINDING_ABILITY_TO_THE_NCOR_SMRT_COMPLEX	0	0
REACTOME_LRR_FLII_INTERACTING_PROTEIN_1_LRRFIP1_ACTIVATES_TYPE_I_IFN_PRODUCTION	0	0
REACTOME_LTC4_CYSLTR_MEDIATED_IL4_PRODUCTION	1.50565	0
REACTOME_LYSINE_CATABOLISM	0	0
REACTOME_LYSOSOME_VESICLE_BIOGENESIS	-2.33054	0
REACTOME_MAP2K_AND_MAPK_ACTIVATION	1.78066	0
REACTOME_MAP3K8_TPL2_DEPENDENT_MAPK1_3_ACTIVATION	0	0
REACTOME_MAPK6_MAPK4_SIGNALING	2.2473	0
REACTOME_MAPK_FAMILY_SIGNALING_CASCADES	1.76175	0
REACTOME_MAPK_TARGETS_NUCLEAR_EVENTS_MEDIATED_BY_MAP_KINASES	-2.14473	0
REACTOME_MATURATION_OF_NUCLEOPROTEIN	0	0
REACTOME_MECP2_REGULATES_TRANSCRIPTION_FACTORS	0	0
REACTOME_MECP2_REGULATES_TRANSCRIPTION_OF_NEURONAL_LIGANDS	0	0
REACTOME_MEMBRANE_TRAFFICKING	-2.48302	0
REACTOME_METABOLISM_OF_AMINO_ACIDS_AND_DERIVATIVES	0	0
REACTOME_METABOLISM_OF_LIPIDS	-1.76338	0
REACTOME_METABOLISM_OF_POLYAMINES	1.87113	0
REACTOME_METABOLISM_OF_RNA	-2.15499	0
REACTOME_METABOLISM_OF_VITAMINS_AND_COFACTORS	-1.83667	0
REACTOME_METABOLISM_OF_WATER_SOLUBLE_VITAMINS_AND_COFACTORS	-1.63827	0
REACTOME_METHIONINE_SALVAGE_PATHWAY	-1.76319	0
REACTOME_MET_ACTIVATES_PI3K_AKT_SIGNALING	0	0
REACTOME_MET_ACTIVATES_PTK2_SIGNALING	3.4012	-2.37914
REACTOME_MET_ACTIVATES_PTPN11	0	0
REACTOME_MET_PROMOTES_CELL_MOTILITY	3.51329	-2.3458
REACTOME_MHC_CLASS_II_ANTIGEN_PRESENTATION	-1.93278	0
REACTOME_MISCELLANEOUS_SUBSTRATES	1.65656	0
REACTOME_MITOCHONDRIAL_BIOGENESIS	-1.94561	0
REACTOME_MITOCHONDRIAL_CALCIUM_ION_TRANSPORT	-2.05593	0
REACTOME_MITOCHONDRIAL_IRON_SULFUR_CLUSTER_BIOGENESIS	-2.4112	0
REACTOME_MITOCHONDRIAL_PROTEIN_IMPORT	-1.88785	0
REACTOME_MITOCHONDRIAL_TRANSLATION	-2.78241	0
REACTOME_MITOTIC_G2_G2_M_PHASES	0	0
REACTOME_MITOTIC_PROMETAPHASE	-1.62837	0
REACTOME_MITOTIC_PROPHASE	0	0
REACTOME_MITOTIC_TELOPHASE_CYTOKINESIS	0	0
REACTOME_MODULATION_BY_MTB_OF_HOST_IMMUNE_SYSTEM	1.51451	0
REACTOME_MOLECULES_ASSOCIATED_WITH_ELASTIC_FIBRES	2.44108	0
REACTOME_MRNA_SPLICING	-2.22241	0
REACTOME_MRNA_SPLICING_MINOR_PATHWAY	0	0
REACTOME_MTOR_SIGNALLING	0	0
REACTOME_MUCOPOLYSACCHARIDOSES	-1.66439	0
REACTOME_MUSCLE_CONTRACTION	2.05042	0
REACTOME_MYD88_INDEPENDENT_TLR4_CASCADE	-1.99152	0
REACTOME_MYOGENESIS	0	0
REACTOME_M_PHASE	-1.68471	0
REACTOME_NA_CL_DEPENDENT_NEUROTRANSMITTER_TRANSPORTERS	1.70187	0
REACTOME_NCAM1_INTERACTIONS	2.01005	0
REACTOME_NCAM_SIGNALING_FOR_NEURITE_OUT_GROWTH	2.17107	0
REACTOME_NEDDYLATION	-2.22841	0
REACTOME_NEF_MEDIATED_CD4_DOWN_REGULATION	0	0
REACTOME_NEF_MEDIATED_CD8_DOWN_REGULATION	0	0
REACTOME_NEGATIVE_REGULATION_OF_MAPK_PATHWAY	0	0
REACTOME_NEGATIVE_REGULATION_OF_NOTCH4_SIGNALING	2.0469	0
REACTOME_NEGATIVE_REGULATORS_OF_DDX58_IFIH1_SIGNALING	0	0
REACTOME_NEPHRIN_FAMILY_INTERACTIONS	0	0
REACTOME_NERVOUS_SYSTEM_DEVELOPMENT	2.49792	2.76337
REACTOME_NEURONAL_SYSTEM	-1.71018	0
REACTOME_NEUTROPHIL_DEGRANULATION	1.87255	0
REACTOME_NICOTINAMIDE_SALVAGING	0	0
REACTOME_NONSENSE_MEDIATED_DECAY_NMD	1.70975	0
REACTOME_NON_INTEGRIN_MEMBRANE_ECM_INTERACTIONS	3.38307	-2.34525
REACTOME_NOTCH1_INTRACELLULAR_DOMAIN_REGULATES_TRANSCRIPTION	0	0
REACTOME_NOTCH3_INTRACELLULAR_DOMAIN_REGULATES_TRANSCRIPTION	0	0
REACTOME_NOTCH4_INTRACELLULAR_DOMAIN_REGULATES_TRANSCRIPTION	1.54443	0
REACTOME_NOTCH_HLH_TRANSCRIPTION_PATHWAY	0	0
REACTOME_NUCLEAR_ENVELOPE_NE_REASSEMBLY	-1.84868	0
REACTOME_NUCLEAR_EVENTS_KINASE_AND_TRANSCRIPTION_FACTOR_ACTIVATION	-1.95414	0
REACTOME_NUCLEOBASE_BIOSYNTHESIS	-2.11476	0
REACTOME_NUCLEOBASE_CATABOLISM	1.53244	-1.99719
REACTOME_NUCLEOTIDE_EXCISION_REPAIR	-2.5041	0
REACTOME_N_GLYCAN_ANTENNAE_ELONGATION	0	0
REACTOME_N_GLYCAN_ANTENNAE_ELONGATION_IN_THE_MEDIAL_TRANS_GOLGI	0	0
REACTOME_N_GLYCAN_TRIMMING_IN_THE_ER_AND_CALNEXIN_CALRETICULIN_CYCLE	1.83141	0
REACTOME_OAS_ANTIVIRAL_RESPONSE	1.57059	0
REACTOME_OLFACTORY_SIGNALING_PATHWAY	4.6931	0
REACTOME_ONCOGENIC_MAPK_SIGNALING	1.639	0
REACTOME_ORC1_REMOVAL_FROM_CHROMATIN	1.8779	0
REACTOME_ORGANELLE_BIOGENESIS_AND_MAINTENANCE	-2.08829	0
REACTOME_ORGANIC_ANION_TRANSPORTERS	1.75684	0
REACTOME_OXIDATIVE_STRESS_INDUCED_SENESCENCE	0	0
REACTOME_P130CAS_LINKAGE_TO_MAPK_SIGNALING_FOR_INTEGRINS	1.64885	0
REACTOME_P75NTR_NEGATIVELY_REGULATES_CELL_CYCLE_VIA_SC1	-1.971	0
REACTOME_PASSIVE_TRANSPORT_BY_AQUAPORINS	1.66235	0
REACTOME_PCNA_DEPENDENT_LONG_PATCH_BASE_EXCISION_REPAIR	-1.71419	0
REACTOME_PCP_CE_PATHWAY	1.81037	0
REACTOME_PD_1_SIGNALING	0	0
REACTOME_PEPTIDE_LIGAND_BINDING_RECEPTORS	2.70829	0
REACTOME_PEROXISOMAL_LIPID_METABOLISM	-2.18501	0
REACTOME_PEXOPHAGY	0	0
REACTOME_PHYSIOLOGICAL_FACTORS	1.60533	0
REACTOME_PI3K_AKT_SIGNALING_IN_CANCER	0	0
REACTOME_PINK1_PRKN_MEDIATED_MITOPHAGY	0	0
REACTOME_PI_3K_CASCADE_FGFR1	0	0
REACTOME_PI_3K_CASCADE_FGFR3	0	0
REACTOME_PI_3K_CASCADE_FGFR4	0	0
REACTOME_PI_METABOLISM	0	0
REACTOME_PKMTS_METHYLATE_HISTONE_LYSINES	1.86037	0
REACTOME_PLATELET_ACTIVATION_SIGNALING_AND_AGGREGATION	2.39063	-1.95176
REACTOME_PLATELET_ADHESION_TO_EXPOSED_COLLAGEN	0	0
REACTOME_PLATELET_AGGREGATION_PLUG_FORMATION	1.54488	0
REACTOME_PLATELET_CALCIUM_HOMEOSTASIS	0	0
REACTOME_POLB_DEPENDENT_LONG_PATCH_BASE_EXCISION_REPAIR	0	0
REACTOME_POSITIVE_EPIGENETIC_REGULATION_OF_RRNA_EXPRESSION	0	0
REACTOME_POSTMITOTIC_NUCLEAR_PORE_COMPLEX_NPC_REFORMATION	-1.88456	0
REACTOME_POST_TRANSLATIONAL_PROTEIN_MODIFICATION	2.01061	0
REACTOME_POTENTIAL_THERAPEUTICS_FOR_SARS	1.64722	0
REACTOME_PP2A_MEDIATED_DEPHOSPHORYLATION_OF_KEY_METABOLIC_FACTORS	0	0
REACTOME_PROCESSING_AND_ACTIVATION_OF_SUMO	-1.73376	0
REACTOME_PROCESSING_OF_CAPPED_INTRONLESS_PRE_MRNA	-2.07938	0
REACTOME_PROCESSING_OF_CAPPED_INTRON_CONTAINING_PRE_MRNA	-2.28223	0
REACTOME_PROCESSING_OF_INTRONLESS_PRE_MRNAS	-1.66296	0
REACTOME_PROCESSIVE_SYNTHESIS_ON_THE_C_STRAND_OF_THE_TELOMERE	-2.21976	0
REACTOME_PROGRAMMED_CELL_DEATH	2.64789	0
REACTOME_PROTEIN_FOLDING	-1.69494	0
REACTOME_PROTEIN_LOCALIZATION	-1.91887	0
REACTOME_PROTEIN_METHYLATION	1.49916	0
REACTOME_PROTON_COUPLED_MONOCARBOXYLATE_TRANSPORT	1.73299	0
REACTOME_PTEN_REGULATION	1.8031	0
REACTOME_PTK6_REGULATES_RTKS_AND_THEIR_EFFECTORS_AKT1_AND_DOK1	0	0
REACTOME_PURINERGIC_SIGNALING_IN_LEISHMANIASIS_INFECTION	0	0
REACTOME_PURINE_RIBONUCLEOSIDE_MONOPHOSPHATE_BIOSYNTHESIS	-1.79022	0
REACTOME_RAB_GEFS_EXCHANGE_GTP_FOR_GDP_ON_RABS	-1.67334	0
REACTOME_RAB_GERANYLGERANYLATION	0	0
REACTOME_RAB_REGULATION_OF_TRAFFICKING	-1.9564	0
REACTOME_RAF_ACTIVATION	0	0
REACTOME_RAP1_SIGNALLING	0	0
REACTOME_RAS_SIGNALING_DOWNSTREAM_OF_NF1_LOSS_OF_FUNCTION_VARIANTS	0	0
REACTOME_RECOGNITION_AND_ASSOCIATION_OF_DNA_GLYCOSYLASE_WITH_SITE_CONTAINING_AN_AFFECTED_PURINE	-1.71347	0
REACTOME_RECYCLING_PATHWAY_OF_L1	0	0
REACTOME_REELIN_SIGNALLING_PATHWAY	-1.70458	0
REACTOME_REGULATION_OF_CHOLESTEROL_BIOSYNTHESIS_BY_SREBP_SREBF	-1.98616	0
REACTOME_REGULATION_OF_COMMISSURAL_AXON_PATHFINDING_BY_SLIT_AND_ROBO	1.64608	0
REACTOME_REGULATION_OF_EXPRESSION_OF_SLITS_AND_ROBOS	2.13034	0
REACTOME_REGULATION_OF_FZD_BY_UBIQUITINATION	0	0
REACTOME_REGULATION_OF_GENE_EXPRESSION_BY_HYPOXIA_INDUCIBLE_FACTOR	0	0
REACTOME_REGULATION_OF_GENE_EXPRESSION_IN_EARLY_PANCREATIC_PRECURSOR_CELLS	1.81763	0
REACTOME_REGULATION_OF_HSF1_MEDIATED_HEAT_SHOCK_RESPONSE	0	0
REACTOME_REGULATION_OF_IFNG_SIGNALING	0	0
REACTOME_REGULATION_OF_INSULIN_LIKE_GROWTH_FACTOR_IGF_TRANSPORT_AND_UPTAKE_BY_INSULIN_LIKE_GROWTH_FACTOR_BINDING_PROTEINS_IGFBPS	2.05101	0
REACTOME_REGULATION_OF_LIPID_METABOLISM_BY_PPARALPHA	-2.06941	0
REACTOME_REGULATION_OF_LOCALIZATION_OF_FOXO_TRANSCRIPTION_FACTORS	0	0
REACTOME_REGULATION_OF_MECP2_EXPRESSION_AND_ACTIVITY	1.67832	0
REACTOME_REGULATION_OF_MRNA_STABILITY_BY_PROTEINS_THAT_BIND_AU_RICH_ELEMENTS	2.08764	0
REACTOME_REGULATION_OF_PLK1_ACTIVITY_AT_G2_M_TRANSITION	0	0
REACTOME_REGULATION_OF_PTEN_MRNA_TRANSLATION	1.74599	0
REACTOME_REGULATION_OF_PTEN_STABILITY_AND_ACTIVITY	1.89531	0
REACTOME_REGULATION_OF_RAS_BY_GAPS	0	0
REACTOME_REGULATION_OF_RUNX1_EXPRESSION_AND_ACTIVITY	1.99864	0
REACTOME_REGULATION_OF_RUNX2_EXPRESSION_AND_ACTIVITY	1.78864	0
REACTOME_REGULATION_OF_RUNX3_EXPRESSION_AND_ACTIVITY	2.06529	0
REACTOME_REGULATION_OF_TNFR1_SIGNALING	0	0
REACTOME_REGULATION_OF_TP53_ACTIVITY_THROUGH_ASSOCIATION_WITH_CO_FACTORS	0	0
REACTOME_RESOLUTION_OF_ABASIC_SITES_AP_SITES	0	0
REACTOME_RESOLUTION_OF_AP_SITES_VIA_THE_MULTIPLE_NUCLEOTIDE_PATCH_REPLACEMENT_PATHWAY	-1.76138	0
REACTOME_RESPIRATORY_ELECTRON_TRANSPORT	-2.2841	0
REACTOME_RESPIRATORY_ELECTRON_TRANSPORT_ATP_SYNTHESIS_BY_CHEMIOSMOTIC_COUPLING_AND_HEAT_PRODUCTION_BY_UNCOUPLING_PROTEINS	-2.54243	0
REACTOME_RESPONSE_OF_EIF2AK4_GCN2_TO_AMINO_ACID_DEFICIENCY	1.88392	0
REACTOME_RESPONSE_OF_MTB_TO_PHAGOCYTOSIS	0	0
REACTOME_RESPONSE_TO_ELEVATED_PLATELET_CYTOSOLIC_CA2	2.74466	-1.98522
REACTOME_RHO_GTPASES_ACTIVATE_CIT	1.60078	0
REACTOME_RHO_GTPASES_ACTIVATE_IQGAPS	0	0
REACTOME_RHO_GTPASES_ACTIVATE_PAKS	0	0
REACTOME_RHO_GTPASES_ACTIVATE_ROCKS	1.5254	0
REACTOME_RHO_GTPASES_ACTIVATE_WASPS_AND_WAVES	1.5729	0
REACTOME_RHO_GTPASE_CYCLE	0	0
REACTOME_RHO_GTPASE_EFFECTORS	2.01214	0
REACTOME_RNA_POLYMERASE_III_TRANSCRIPTION	-1.96158	0
REACTOME_RNA_POLYMERASE_III_TRANSCRIPTION_INITIATION_FROM_TYPE_1_PROMOTER	-1.9668	0
REACTOME_RNA_POLYMERASE_III_TRANSCRIPTION_INITIATION_FROM_TYPE_3_PROMOTER	-2.05229	0
REACTOME_RNA_POLYMERASE_II_TRANSCRIBES_SNRNA_GENES	-1.70486	0
REACTOME_RNA_POLYMERASE_II_TRANSCRIPTION	-1.98991	0
REACTOME_RNA_POLYMERASE_I_TRANSCRIPTION	0	0
REACTOME_ROLE_OF_ABL_IN_ROBO_SLIT_SIGNALING	1.59889	0
REACTOME_RRNA_MODIFICATION_IN_THE_NUCLEUS_AND_CYTOSOL	0	0
REACTOME_RRNA_PROCESSING	0	0
REACTOME_RUNX1_AND_FOXP3_CONTROL_THE_DEVELOPMENT_OF_REGULATORY_T_LYMPHOCYTES_TREGS	1.57726	0
REACTOME_RUNX1_REGULATES_GENES_INVOLVED_IN_MEGAKARYOCYTE_DIFFERENTIATION_AND_PLATELET_FUNCTION	1.75373	0
REACTOME_RUNX1_REGULATES_TRANSCRIPTION_OF_GENES_INVOLVED_IN_DIFFERENTIATION_OF_HSCS	1.63245	0
REACTOME_RUNX1_REGULATES_TRANSCRIPTION_OF_GENES_INVOLVED_IN_INTERLEUKIN_SIGNALING	1.62596	0
REACTOME_RUNX3_REGULATES_BCL2L11_BIM_TRANSCRIPTION	0	0
REACTOME_RUNX3_REGULATES_P14_ARF	1.66668	0
REACTOME_SARS_COV_1_GENOME_REPLICATION_AND_TRANSCRIPTION	0	0
REACTOME_SARS_COV_1_INFECTION	0	0
REACTOME_SARS_COV_INFECTIONS	1.5517	0
REACTOME_SCAVENGING_BY_CLASS_A_RECEPTORS	1.54614	0
REACTOME_SCAVENGING_BY_CLASS_B_RECEPTORS	-1.74203	0
REACTOME_SCAVENGING_OF_HEME_FROM_PLASMA	1.9112	0
REACTOME_SCF_SKP2_MEDIATED_DEGRADATION_OF_P27_P21	1.90607	0
REACTOME_SELECTIVE_AUTOPHAGY	0	0
REACTOME_SELENOAMINO_ACID_METABOLISM	1.6395	0
REACTOME_SEMA4D_INDUCED_CELL_MIGRATION_AND_GROWTH_CONE_COLLAPSE	0	0
REACTOME_SEMA4D_IN_SEMAPHORIN_SIGNALING	0	0
REACTOME_SEMAPHORIN_INTERACTIONS	0	0
REACTOME_SENESCENCE_ASSOCIATED_SECRETORY_PHENOTYPE_SASP	0	0
REACTOME_SHC1_EVENTS_IN_EGFR_SIGNALING	0	0
REACTOME_SHC1_EVENTS_IN_ERBB2_SIGNALING	0	0
REACTOME_SHC_MEDIATED_CASCADE_FGFR1	0	0
REACTOME_SHC_MEDIATED_CASCADE_FGFR3	0	0
REACTOME_SHC_MEDIATED_CASCADE_FGFR4	0	0
REACTOME_SHC_RELATED_EVENTS_TRIGGERED_BY_IGF1R	0	0
REACTOME_SIGNALING_BY_BRAF_AND_RAF_FUSIONS	1.80386	0
REACTOME_SIGNALING_BY_CYTOSOLIC_FGFR1_FUSION_MUTANTS	0	0
REACTOME_SIGNALING_BY_EGFR	0	0
REACTOME_SIGNALING_BY_EGFR_IN_CANCER	0	0
REACTOME_SIGNALING_BY_ERBB2	-1.66388	0
REACTOME_SIGNALING_BY_ERBB2_ECD_MUTANTS	0	0
REACTOME_SIGNALING_BY_ERBB2_IN_CANCER	0	0
REACTOME_SIGNALING_BY_ERYTHROPOIETIN	0	0
REACTOME_SIGNALING_BY_FGFR	0	0
REACTOME_SIGNALING_BY_FGFR1	0	0
REACTOME_SIGNALING_BY_FGFR1_IN_DISEASE	0	0
REACTOME_SIGNALING_BY_FGFR2	0	0
REACTOME_SIGNALING_BY_FGFR2_IN_DISEASE	0	0
REACTOME_SIGNALING_BY_FGFR3	0	0
REACTOME_SIGNALING_BY_FGFR3_FUSIONS_IN_CANCER	0	0
REACTOME_SIGNALING_BY_FGFR4	0	0
REACTOME_SIGNALING_BY_FGFR4_IN_DISEASE	0	0
REACTOME_SIGNALING_BY_FGFR_IN_DISEASE	0	0
REACTOME_SIGNALING_BY_FLT3_FUSION_PROTEINS	0	0
REACTOME_SIGNALING_BY_FLT3_ITD_AND_TKD_MUTANTS	0	0
REACTOME_SIGNALING_BY_GPCR	3.41607	0
REACTOME_SIGNALING_BY_HEDGEHOG	1.56751	0
REACTOME_SIGNALING_BY_INTERLEUKINS	2.63056	0
REACTOME_SIGNALING_BY_MET	3.0203	0
REACTOME_SIGNALING_BY_MODERATE_KINASE_ACTIVITY_BRAF_MUTANTS	1.85988	0
REACTOME_SIGNALING_BY_MST1	0	0
REACTOME_SIGNALING_BY_NOTCH	1.73629	0
REACTOME_SIGNALING_BY_NOTCH1	0	0
REACTOME_SIGNALING_BY_NOTCH1_PEST_DOMAIN_MUTANTS_IN_CANCER	0	0
REACTOME_SIGNALING_BY_NOTCH3	0	0
REACTOME_SIGNALING_BY_NOTCH4	1.90367	0
REACTOME_SIGNALING_BY_NTRK2_TRKB	0	0
REACTOME_SIGNALING_BY_NTRK3_TRKC	0	0
REACTOME_SIGNALING_BY_NTRKS	-1.94482	0
REACTOME_SIGNALING_BY_NUCLEAR_RECEPTORS	0	0
REACTOME_SIGNALING_BY_PDGF	2.24005	0
REACTOME_SIGNALING_BY_PDGFRA_TRANSMEMBRANE_JUXTAMEMBRANE_AND_KINASE_DOMAIN_MUTANTS	0	0
REACTOME_SIGNALING_BY_PDGFR_IN_DISEASE	0	0
REACTOME_SIGNALING_BY_PTK6	0	0
REACTOME_SIGNALING_BY_RECEPTOR_TYROSINE_KINASES	1.78174	0
REACTOME_SIGNALING_BY_RHO_GTPASES	1.9451	0
REACTOME_SIGNALING_BY_ROBO_RECEPTORS	2.60336	0
REACTOME_SIGNALING_BY_TGFB_FAMILY_MEMBERS	2.01543	0
REACTOME_SIGNALING_BY_TGF_BETA_RECEPTOR_COMPLEX	2.23316	0
REACTOME_SIGNALING_BY_TGF_BETA_RECEPTOR_COMPLEX_IN_CANCER	1.56508	0
REACTOME_SIGNALING_BY_THE_B_CELL_RECEPTOR_BCR	2.04236	0
REACTOME_SIGNALING_BY_VEGF	1.84248	0
REACTOME_SIGNALING_BY_WNT	1.8721	0
REACTOME_SIGNALLING_TO_ERKS	-1.74149	0
REACTOME_SIGNAL_ATTENUATION	0	0
REACTOME_SLBP_DEPENDENT_PROCESSING_OF_REPLICATION_DEPENDENT_HISTONE_PRE_MRNAS	-2.02877	0
REACTOME_SLC_MEDIATED_TRANSMEMBRANE_TRANSPORT	1.60447	0
REACTOME_SMAD2_SMAD3_SMAD4_HETEROTRIMER_REGULATES_TRANSCRIPTION	0	0
REACTOME_SMOOTH_MUSCLE_CONTRACTION	2.01783	0
REACTOME_SNRNP_ASSEMBLY	-1.90517	0
REACTOME_SOS_MEDIATED_SIGNALLING	0	0
REACTOME_SPRY_REGULATION_OF_FGF_SIGNALING	0	0
REACTOME_SRP_DEPENDENT_COTRANSLATIONAL_PROTEIN_TARGETING_TO_MEMBRANE	2.06973	0
REACTOME_STABILIZATION_OF_P53	1.9701	0
REACTOME_STRIATED_MUSCLE_CONTRACTION	2.45349	0
REACTOME_SUMOYLATION	-1.6252	0
REACTOME_SUMOYLATION_OF_CHROMATIN_ORGANIZATION_PROTEINS	0	0
REACTOME_SUMOYLATION_OF_DNA_DAMAGE_RESPONSE_AND_REPAIR_PROTEINS	-1.8347	0
REACTOME_SUMOYLATION_OF_RNA_BINDING_PROTEINS	-1.835	0
REACTOME_SUMOYLATION_OF_TRANSCRIPTION_COFACTORS	0	0
REACTOME_SUPPRESSION_OF_APOPTOSIS	1.54261	0
REACTOME_SUPPRESSION_OF_PHAGOSOMAL_MATURATION	0	0
REACTOME_SWITCHING_OF_ORIGINS_TO_A_POST_REPLICATIVE_STATE	1.63058	0
REACTOME_SYNDECAN_INTERACTIONS	2.6783	0
REACTOME_SYNTHESIS_OF_16_20_HYDROXYEICOSATETRAENOIC_ACIDS_HETE	0	0
REACTOME_SYNTHESIS_OF_EPOXY_EET_AND_DIHYDROXYEICOSATRIENOIC_ACIDS_DHET	0	0
REACTOME_SYNTHESIS_OF_GDP_MANNOSE	-1.69232	0
REACTOME_SYNTHESIS_OF_PIPS_AT_THE_EARLY_ENDOSOME_MEMBRANE	1.58698	0
REACTOME_SYNTHESIS_OF_PIPS_AT_THE_ER_MEMBRANE	0	0
REACTOME_SYNTHESIS_OF_PIPS_AT_THE_PLASMA_MEMBRANE	0	0
REACTOME_S_PHASE	0	0
REACTOME_TAK1_ACTIVATES_NFKB_BY_PHOSPHORYLATION_AND_ACTIVATION_OF_IKKS_COMPLEX	0	0
REACTOME_TCF_DEPENDENT_SIGNALING_IN_RESPONSE_TO_WNT	1.79058	0
REACTOME_TCR_SIGNALING	1.51295	0
REACTOME_TERMINAL_PATHWAY_OF_COMPLEMENT	0	0
REACTOME_TGF_BETA_RECEPTOR_SIGNALING_ACTIVATES_SMADS	1.67985	0
REACTOME_TGF_BETA_RECEPTOR_SIGNALING_IN_EMT_EPITHELIAL_TO_MESENCHYMAL_TRANSITION	1.82089	0
REACTOME_THE_ACTIVATION_OF_ARYLSULFATASES	-1.91791	0
REACTOME_THE_CITRIC_ACID_TCA_CYCLE_AND_RESPIRATORY_ELECTRON_TRANSPORT	-2.69159	0
REACTOME_THE_NLRP3_INFLAMMASOME	0	0
REACTOME_THE_ROLE_OF_GTSE1_IN_G2_M_PROGRESSION_AFTER_G2_CHECKPOINT	1.51789	0
REACTOME_THE_ROLE_OF_NEF_IN_HIV_1_REPLICATION_AND_DISEASE_PATHOGENESIS	0	0
REACTOME_TNFR2_NON_CANONICAL_NF_KB_PATHWAY	0	0
REACTOME_TNF_SIGNALING	0	0
REACTOME_TOLL_LIKE_RECEPTOR_4_TLR4_CASCADE	-2.22345	0
REACTOME_TOLL_LIKE_RECEPTOR_9_TLR9_CASCADE	-1.94476	0
REACTOME_TOLL_LIKE_RECEPTOR_CASCADES	-1.96969	0
REACTOME_TOLL_LIKE_RECEPTOR_TLR1_TLR2_CASCADE	-1.90373	0
REACTOME_TP53_REGULATES_METABOLIC_GENES	0	0
REACTOME_TP53_REGULATES_TRANSCRIPTION_OF_GENES_INVOLVED_IN_G1_CELL_CYCLE_ARREST	0	0
REACTOME_TRAF3_DEPENDENT_IRF_ACTIVATION_PATHWAY	0	0
REACTOME_TRAF6_MEDIATED_IRF7_ACTIVATION	1.66702	0
REACTOME_TRAFFICKING_OF_MYRISTOYLATED_PROTEINS_TO_THE_CILIUM	0	0
REACTOME_TRANSCRIPTIONAL_ACTIVATION_OF_MITOCHONDRIAL_BIOGENESIS	-2.06975	0
REACTOME_TRANSCRIPTIONAL_ACTIVITY_OF_SMAD2_SMAD3_SMAD4_HETEROTRIMER	1.54824	0
REACTOME_TRANSCRIPTIONAL_REGULATION_BY_E2F6	1.50081	0
REACTOME_TRANSCRIPTIONAL_REGULATION_BY_MECP2	0	0
REACTOME_TRANSCRIPTIONAL_REGULATION_BY_RUNX1	1.65935	0
REACTOME_TRANSCRIPTIONAL_REGULATION_BY_RUNX2	1.6681	0
REACTOME_TRANSCRIPTIONAL_REGULATION_BY_RUNX3	2.51888	0
REACTOME_TRANSCRIPTIONAL_REGULATION_BY_TP53	0	0
REACTOME_TRANSCRIPTIONAL_REGULATION_OF_PLURIPOTENT_STEM_CELLS	1.47472	0
REACTOME_TRANSCRIPTIONAL_REGULATION_OF_TESTIS_DIFFERENTIATION	-1.64279	0
REACTOME_TRANSCRIPTION_COUPLED_NUCLEOTIDE_EXCISION_REPAIR_TC_NER	-2.06939	0
REACTOME_TRANSFERRIN_ENDOCYTOSIS_AND_RECYCLING	-1.66997	0
REACTOME_TRANSLATION	-1.90337	0
REACTOME_TRANSLATION_OF_SARS_COV_1_STRUCTURAL_PROTEINS	0	0
REACTOME_TRANSLOCATION_OF_SLC2A4_GLUT4_TO_THE_PLASMA_MEMBRANE	0	0
REACTOME_TRANSPORT_OF_BILE_SALTS_AND_ORGANIC_ACIDS_METAL_IONS_AND_AMINE_COMPOUNDS	1.76143	0
REACTOME_TRANSPORT_OF_MATURE_MRNAS_DERIVED_FROM_INTRONLESS_TRANSCRIPTS	-1.8338	0
REACTOME_TRANSPORT_OF_MATURE_TRANSCRIPT_TO_CYTOPLASM	0	0
REACTOME_TRANSPORT_OF_THE_SLBP_DEPENDANT_MATURE_MRNA	-1.66565	0
REACTOME_TRANSPORT_TO_THE_GOLGI_AND_SUBSEQUENT_MODIFICATION	-1.69073	0
REACTOME_TRNA_AMINOACYLATION	-1.76232	0
REACTOME_TRNA_PROCESSING	-2.30861	0
REACTOME_TRNA_PROCESSING_IN_THE_NUCLEUS	-1.97126	0
REACTOME_UB_SPECIFIC_PROCESSING_PROTEASES	2.00072	0
REACTOME_UCH_PROTEINASES	1.86913	0
REACTOME_UNFOLDED_PROTEIN_RESPONSE_UPR	0	0
REACTOME_UPTAKE_AND_FUNCTION_OF_DIPHTHERIA_TOXIN	0	0
REACTOME_VEGFR2_MEDIATED_CELL_PROLIFERATION	0	0
REACTOME_VESICLE_MEDIATED_TRANSPORT	-2.47287	0
REACTOME_VITAMIN_B5_PANTOTHENATE_METABOLISM	0	0
REACTOME_VOLTAGE_GATED_POTASSIUM_CHANNELS	-1.88147	0
