## Supplementary material for "Genomic and Proteomic Analysis of Patients with Reoccurring Discrete Subaortic Stenosis": Table S-10

### Sheet: IPG_rep52803_c68078_geneTable (
Gene Symbol	Gene Function	Short Description	Entrez	Log FC	Fold Change	Adjusted P-Value
CD59	cell surface glycoprotein that promotes complement-mediated cell lysis	cell lysis	966	10	100	1e-06
CRIP1	involved in intestinal zinc transport	zinc transport	1396	-10	100	1e-06
ATOX1	expresses a copper chaperone that mediates copper homeostasis	copper homeostasis	475	-10	100	1.37097e-06
HAPLN4	ECM formation	ECM formation	404037	-10	100	3.04545e-06
MOB1A	mediates organ size and tumor proliferation by promoting apoptosis	apoptosis	55233	7.74278	59.9507	4.26726e-06
MOB1B	role in spindle pole body duplication and regulation of checkpoints during mitosis	regulation of mitosis	92597	7.70962	59.4382	4.34127e-06
TMSB4X	regulates actin polymerization	actin polymerization	7114	10	100	1.02451e-05
UBE2K	regulates degradation of short-lived proteins	degradation of abnormal proteins	3093	-7.73384	59.8123	1.03846e-05
KRT6C	role in the structure of epithelial cells	structural integrity of epithelial cells	286887	-10	100	1.12413e-05
C4A	regulates inflammatory processes	inflammatory response	720	-10	100	1.20543e-05
ATP6V0A1	enzyme that controls the acidification of eukaryotic organelles	acidification fo eukaryotic organelles	535	5.654	31.9677	1.83683e-05
ATP2B1	intracellular calcium homeostasis	calcium homeostasis	490	6.67592	44.5679	1.93447e-05
RAB1B	vesicle transport between ER and golgi	vesicle transport to golgi	81876	10	100	2.05337e-05
SNCG	involved in pathogen process in neurodegenerative diseases	pathogenesis	6623	-10	100	2.11062e-05
SPCS3	removal of single peptides from nascent proteins during translocation	protein removal during translocation	60559	9.44423	89.1935	2.25459e-05
AKR1E2	Not known	Unknown	83592	-9.03064	81.5524	2.32482e-05
TMSB10	cytoskeleton organization	cytoskeleton organization	9168	10	100	2.79613e-05
RAC2	regulates secretion, phagocytosis, and cell polarization	regulates various process	5880	10	100	2.90435e-05
RAC3	regulates cell proliferation, cytoskeleton remodeling, and protein kinase activation	regulation of cellular events	5881	10	100	2.90435e-05
ERH	cell cycle activity	cell cycle activity	2079	10	100	3.69612e-05
NCKAP1	actin filament remodeling	actin filament reorganization	10787	8.02165	64.3468	4.27585e-05
EEF1E1	responds to DNA damage	DNA repair	9521	8.83712	78.0948	4.46639e-05
PTMS	resists infection by blocking the effect of prothymosin alpha	immune response	5763	-10	100	4.57301e-05
C4BPB	inhibits classical and lectin pathway activity	inhibition of classical and lectin pathways	725	-8.93988	79.9215	5.79652e-05
CSTA	inhibits cysteine protease	cysteine protease	1475	-10	100	7.88789e-05
CHMP2A	degrades surface receptor proteins and construction of endocytic multivesicular bodies	degradation of surface receptor proteins	27243	-9.30308	86.5474	8.43771e-05
COMMD2	Not known	Unknown	51122	6.58218	43.3251	0.000186548
BOLA2B	role in iron maturation	iron maturation	654483	9.16972	84.0837	0.000195684
NME2	involved in nucleoside triphosphate synthesis	synthesis of nucleoside triphosphates	4831	10	100	0.000209725
SERPINA11	associated with extracellular space and activates serine-type endopeptidase inhibition	negative regulator of endopeptidase activity	256394	-9.79645	95.9705	0.000223006
CHMP1A	role in sorting proteins of lysosomes required for transport complex III	protein sorting	5119	7.95602	63.2983	0.000223835
FETUB	regulates insulin and hepatocyte growth factor receptors and responds to systemic inflammation	protease inhibitor	26998	-8.95425	80.1786	0.000228621
MCOLN2	regulation of membrane transport activity	membrane transport activity	255231	10	100	0.000242077
CNN2	structural integrity of actin filaments	actin filament organization	1265	-10	100	0.000279096
ITGB5	cell adhesion and cell-surface signaling	cell adhesion and cell-surface signaling	3693	8.45478	71.4833	0.000304806
ISYNA1	constituent of plasma membrane phospholipids that participate cell signaling activity	cell signaling	51477	-10	100	0.00035687
COL5A3	Not known	Unknown	50509	-2.89544	8.38359	0.000416157
CPN2	regulates enzyme activity	regulates enzyme activity	1370	-8.78258	77.1337	0.000422704
PPP1CC	role in cell division	cell division	5501	-7.58529	57.5366	0.000513837
HAAO	iron binding activity	binds iron	23498	-8.53398	72.8288	0.000557832
ANTXR1	tumor specific endothelial marker used to identify colorectal cancer	tumor specific marker	84168	8.36689	70.0048	0.000626562
KRT8	heteropolymerization of type I and II keratins to form intermediate filaments in epithelial cytoplasm	intermediate filament construction	3856	-10	100	0.00105213
GSS	produces glutathione	participates in gamma-glutamyl cycle	2937	-7.37835	54.44	0.00115452
PDCD4	inhibits RNA binding	RNA binding inhibitor	27250	8.04557	64.7311	0.00121035
KRT9	associated with intermediate filaments	intermediate filament constituent	3857	-4.30369	18.5218	0.00144774
APMAP	differentiation of adipocytes	adipocyte differentiation	57136	10	100	0.00180187
NDUFA11	role in mitochondrial ETC	associated with ETC of mitochondria	126328	10	100	0.0020035
SLC44A2	Not known	Unknown	57153	6.83003	46.6493	0.00211528
RAB4A	mediates membrane transport, sorting and recycling endosomes	transport, recycling, and sorting	5867	10	100	0.00265892
HMGN2	sustains an open chromatin configuration for transcribable genes	transcription	3151	-10	100	0.00299556
PLOD1	constituent of proteins	building block of proteins	5351	9.17271	84.1387	0.00396631
GNB2	express signals between receptors and effector proteins	cell-protein signaling	2783	3.61413	13.0619	0.00427322
ENO1	similar function as a lens protein	lens protein	2023	-1.00474	1.0095	0.00439194
TFRC	expresses a cell surface receptor involved in iron uptake	cell surface receptor	7037	6.61805	43.7986	0.00440099
ORM2	unknown	acute phase plasma protein	5005	-4.96019	24.6035	0.00446609
AHNAK2	calcium signaling via interactions iwth calcium channel proteins	calcium signaling	113146	-5.57347	31.0635	0.00538027
DARS	regulates the attachment of amino acids to tRNAs	amino acid attachment	1615	3.88279	15.0761	0.00542906
MAGT1	transport protein	transport protein	84061	7.7543	60.1292	0.00590856
GC	binds different froms of vitamin D	binds Vitamin D	2638	-4.3309	18.7567	0.00632166
PFKL	role in catalyzing phosphorylation	catalyzes phosphorylation	5211	2.53645	6.43358	0.00750569
KRT1	produce keratinocytes, framework of cells	production of keratinocytes	3848	-1.67051	2.79062	0.00810272
COL2A1	constituent of type II collagen	produces type II collagen	1280	-2.73179	7.46266	0.00821212
ORM1	Not known	Unknown	5004	-5.59389	31.2916	0.00905456
MIF	macrophage activity regulation	regulation of macrophages	4282	-2.89229	8.36535	0.00908691
CRIP2	smooth muscle tissue differentiation	differentiation	1397	-1.53407	2.35338	0.0100259
TNXB	organization and maintanence of tissues	organizes and maintains various tissues	7148	-1.97558	3.90293	0.0103653
S100A6	regulation of cell cycle	regulates cell cycle processes	6277	-2.46835	6.09274	0.012047
CBR3	reduces the amount of active carbonyl compounds of alcohols	regulation of active carbonyl compounds	874	-2.40775	5.79724	0.0129162
EHD2	involved in the endocytic pathway	role in endocytic pathway	30846	-1.20745	1.45794	0.0144455
RAB33B	participates in vesicle transport during protein secretion and endocytosis	vesicle transport	83452	2.43647	5.93637	0.0148853
ACTA2	production of actin proteins	actin protein production	59	1.11405	1.2411	0.0193983
CSTB	inhibitory activity	inhibition	1476	-4.17518	17.4322	0.020061
ALB	regulation of blood plasma colloid osmotic pressure	regulates human blood processes	213	-2.72802	7.4421	0.0205981
SUN1	role in nuclear attachment and migration	nuclear attachment and migration	23353	7.99453	63.9125	0.0210091
TPD52L2	transports proteins between cellular compartments	transport protein	7165	-0.955564	0.913103	0.0212169
APOA2	associated with lipids and affects HDL metabolism	HDL metabolism	336	-3.21076	10.309	0.0216125
AKR1C3	role in pathogens of allergies	immune response	8644	-7.24855	52.5415	0.0229006
SH3BGRL	scaffold protein	scaffold protein	6451	-3.18648	10.1537	0.0236491
UGT8	catalyzes the transfer of galactose to ceramide	role in biosynthesis of galactocerebrosides	7368	-5.76649	33.2524	0.0242211
ACTN1	actin-binding activity	actin binding activity	87	1.83745	3.37621	0.0249069
KRT7	actin binding activity	actin binding activity	3855	-7.15143	51.143	0.025212
CAST	muscle protein degradation in live tissue	proteolysis activity	831	-2.81031	7.89784	0.0270876
AZGP1	controls lipid degradation	lipid degradation	563	-6.54333	42.8152	0.0272044
RAC1	regulation of cell proliferation, cytoskeletal reorganization, and protein kinase activation	regulation of cellular events	5879	-2.1752	4.73151	0.0274934
RTN3	invovled in the secretory pathway	membrane transport	10313	4.76099	22.667	0.0276361
TF	iron transport	iron transport	7018	-4.58642	21.0353	0.0289444
ADH1B	role in ethanol catabolism	ethanol catabolism	125	-3.0072	9.04325	0.0292985
ALDOC	catalyzes the conversion of F16B to G3P and DHAP via aldol cleavage	aldol cleavage	230	2.2759	5.17971	0.0293592
ANXA7	Not known	Unknown	310	1.17854	1.38897	0.0294673
RAB15	regulates synaptic vesicle membrane movement	synaptic vesicle movement	376267	2.12833	4.52978	0.0295839
RAB5B	role in endocytosis and recycling cell surface molecules	endocytosis and molecule recycling	5869	1.97352	3.89478	0.0300711
HMCN2	calcium binding activity	calcium binding activity	256158	-3.8974	15.1897	0.0330199
TSPO	movement of cholesterol into mitochondria for steroid hormone synthesis	cholesterol traffiking	706	2.13889	4.57486	0.0351746
MAP2	microtubule assembly	microtubule assembly	4133	-3.84292	14.768	0.036006
TBCB	regulates the dissociation of tubulin heterodimers	dissociation of tubulin heterodimers	1155	-6.19176	38.338	0.036797
COL3A1	production of type III collagen	production of collagen	1281	-1.42814	2.03958	0.0372963
APOA1	transportation of cholesterol and phospholipids through the bloodstream	transport of cholesterol and phospholipids to blood stream	335	-2.40767	5.7969	0.0380456
VPS13C	manages mitochondrial function	regulates mitochondria	54832	-2.72687	7.4358	0.0381184
WASF2	links receptor kinases and actin	multiprotein complex	10163	-4.22023	17.8103	0.0382764
PPP1CB	regulation of cellular processes: cell division, glycogen metabolism, muscle contraction, protein snythesis	regulates cell processes	5500	4.97652	24.7658	0.038968
LRG1	protein-protein interaction, singal transduction, cell-adhesion, and cell development	protein-protein interaction	116844	-5.09613	25.9705	0.039338
ATPIF1	ATPase inhibitor in mitochondria	ATPase inhibitor	93974	5.80138	33.6561	0.0397464
MYL6	myosin light chain with regulatory activity	motor protein	4637	1.58046	2.49785	0.0403468
PLIN3	transport lysosomal hydrolase from the golgi to endosomes	transport of lysosomes	10226	-2.32573	5.40903	0.0416391
PHGDH	aids in amino acid synthesis	amino acid synthesis	26227	-10	100	0.0448592
CDC42EP4	regulates actin cytoskeleton organization	regulates actin cytoskeleton organization	23580	-3.56845	12.7338	0.0456749
BANF1	prohibits retroviruses from integration into host cell genome	protects host cell genome	8815	-4.97012	24.7021	0.0475012
LAMTOR3	role in the ERK cascade	binds to MAP kinase kinase	8649	3.96884	15.7517	0.0484696
PGLS	Not known	Unknown	25796	-4.40848	19.4347	0.0499865
