## Supplementary material for "Genomic and Proteomic Analysis of Patients with Reoccurring Discrete Subaortic Stenosis": Table S-12

### Sheet: IPG_rep52804_c68079_geneTable (
Gene Symbol	Gene Name	Gene Function	Short Description	entrez	logfc	Fold Change	adjpv
CD59	CD5 blood group	regulates cell lysis and plays a role in lymphocyte signal transduction	cell lysis	966	-10	100	1e-06
CTNNA2	Catenin Alpha 2	links cadherin adhesion receptors and the cytoskeleton	linking protein	1496	-7.82202	61.184	1e-06
SEMA5B	Semaphorin 5B	regulates axon growth during nervous system development	axon growth	54437	10	100	1e-06
SMOC1	secreted modular calcium-binding protein 1	binds to prteins to regulate growth factors	growth and development of tissues	64093	9.59026	91.973	1e-06
MYLK3	myosin light chain kinase 3	phosphorylates cardiac myosin heavy chains	phosphorylation	91807	-7.81301	61.0431	1e-06
COL23A1	collagen alpha-1	fibrillar collagen	cell adhesion	91522	10	100	1.77837e-06
LAMTOR3	late endosomal/lysosomal adaptor	involved in extracellular signal-regulated kinase cascade	scaffold protein	8649	-10	100	3.25255e-06
MAPK14	Mitogen-activated protein kinase 14	integration point for chemical signals and are invovled in cellular processes	integration point	1432	-7.30485	53.3609	3.64123e-06
MOB1A	MOB kinase activator 1A	regulates organ size and tumor proliferation	apoptosis	55233	-7.74278	59.9507	4.26726e-06
MOB1B	MOB kinase activator 1B	required for paired spindle pole body and regulation of mitotic checkpoint	regulates mitotic checkpoints	92597	-7.70962	59.4382	4.34127e-06
TUBA4A	tubulin alpha 4a	role in microtubule assembly	microtubule assembly	7277	-10	100	5.30296e-06
GPNMB	Transmembrane glycoprotein NMB	regulation of osteoblast differentiation	osteoblast differentiation	10457	10	100	6.90556e-06
TMSB4X	Thymosin Beta 4 X-linked	maintanence of actin polymerization	actin polymerization	7114	-10	100	1.02451e-05
HMGN2	High Mobility Group Nucleosomal Binding Domain 2	role in transcriptionally active chromatin	role in active chromatin	3151	10	100	1.61988e-05
DDTL	D-Dopachome Tautomerase Like	Lyase activity	Lyase activity	100037417	8.14568	66.3522	1.83965e-05
ATP2B1	ATPase Plasma Membrane Ca2+ Transporting 1	involved in calcium homeostasis	calcium homeostasis	490	-6.67592	44.5679	1.93447e-05
RAB18	Member RAS oncogene family	regulates membrane transport in organelles and transport vesicles	transportation of materials	22931	-10	100	1.99556e-05
FN3KRP	Fructosamine 3 Kinase Related Protein	catalyzes phosphorylation of psicosamines	catalyzation activity	79672	-8.82242	77.8351	2.14808e-05
TMSB10	Thymosin Beta 10	actin binding activity	actin binding activity	9168	-10	100	2.79613e-05
RAC2	Rac Family small GTPase 2	regulates processes in the plasma membrane	plasma membrane protein	5880	-10	100	2.90435e-05
RAC3	Rac Family small GTPase 3	regulation of cellular events	GTP-binding protein	5881	-10	100	2.90435e-05
XPNPEP3	X-Prolyl Aminopeptidase 3	Involved in ciliary activity	ciliary function	63929	-10	100	2.94824e-05
ERH	Enhancer of Rudimentary Homolg	Role in cell cycle process	cell cycle regulation	2079	-10	100	3.69612e-05
NCKAP1	NCK associated Protein 1	actin filament remodeling	actin filament remodeling	10787	-8.02165	64.3468	4.27585e-05
EEF1E1	Eukaryotic Translation Elongation Factor 1 Epsilon 1	Role in ATM/ATR-mediated p53 activation	response DNA damage	9521	-8.83712	78.0948	4.46639e-05
PPP1CB	Protein Phosphatase 1 Catalytic Subunit Beta	Involved in various cell processes	aids in cell processes	5500	-10	100	5.67181e-05
FERMT2	Fermitin Family homolog 2	promotes integrin-mediated cell adhesion	cell adhesion	10979	-10	100	7.4679e-05
TGFB1I1	Transforming Growth Factor Beta 1 Induced Transcript 1	regulates androgen receptor activity for male sexual differentiation	male sexual differentation	7041	-9.28541	86.2189	7.82625e-05
DAD1	Defender Against Cell Death 1	acts against apoptosis	negative regulation of apoptosis	1603	-10	100	8.28793e-05
RPL29	Ribosomal Protein L29	role in protein synthesis	ribosomal protein	6159	-10	100	0.000103842
HIST1H1D	Histone cluster 1	interacts with linker DNA	DNA interaction activity	3007	-10	100	0.000112781
FAHD1	Fumarylacetoacetate Hydrolase Domain Containing 1	oxaloacetate decarboxylase activity	oxaloacetate decarboxylase activity	81889	-7.93932	63.0328	0.000116545
ARL8A	ADP Ribosylation Factor	lysosome movement	lysosome motility	127829	-9.95796	99.161	0.000117553
DHRS7	Dehdrogenase/Reductase 7	metabolize compouds	metabolic activity	51635	-9.76981	95.4491	0.000120556
USP5	Ubiquitin Specific Peptidase 5	regulates chromatin structure, receptor function, and degradation	protein metabolism	8078	-7.90546	62.4963	0.000150934
SSR3	Signal Sequence Receptor Subunit 3	translocation of proteins across ER membrane	protein translocation	6747	-10	100	0.00016364
COMMD2	COMM Domain Containing 2	protein-protein interaction	protein-protein interaction	51122	-6.58218	43.3251	0.000186548
SNRPG	Small Nuclear Ribonucleoprotein Polypeptide G	involved in pre-mRNA splicing	pre-mRNA splicing	6637	-10	100	0.000188689
KARS	KRAS proto-oncogene	communicates signals that promote cell growth and division	cell-cell signaling	3735	-9.34004	87.2364	0.000192587
BOLA2B	bolA family member 2	role in iron maturation	iron maturation	654483	-9.16972	84.0837	0.000195684
LSM8	LSM8 homolog	role in pre-mRNA splicing	pre-mRNA splicing	51691	-8.82445	77.8709	0.000200239
PFN2	Profilin 2	actin binding activity and affects the structural integrity of the cytoskeleton	actin monomer-binding protein	5217	-9.92896	98.5842	0.00021154
PNP	Purine nucleoside phosphorylase	associated with lymphocytes	immune response	4860	-7.05183	49.7283	0.000241096
MCOLN2	Mucolipin 2	regulates membrane transport in organelles and transport vesicles	membrane transport	255231	-10	100	0.000242077
ITGB5	Integrin Subunit Beta 5	involved in cell adhesion and cell-surface signaling	cell adhesion and cell signaling	3693	-8.45478	71.4833	0.000304806
ATPIF1	ATP Synthase Inhibitory Factor Subunit 1	ATPase inhibitor in mitochondria	ATPase inhibitor	93974	-10	100	0.000497023
OXSR1	Oxidative Stress Responsive Kinase 1	responds to environmental stress by downregulating kinases	reponse to stressful environment	9943	-7.49019	56.103	0.000519197
NEK7	NIMA Related Kinase 7	controls mitosis initiation	initiates mitosis	140609	-8.29157	68.7501	0.00053035
PFKL	Phosphofructokinase	involved in glucose metabolism	glucose metabolism	5211	-4.5145	20.3807	0.00062396
HABP2	Hyaluronan binding protein 2	promotes proteolysis	autoproteolysis	3026	-9.40673	88.4866	0.00065699
NCALD	neurocalcin Delta	calcium binding activity	calcium binding protein	83988	-8.74129	76.4101	0.000731133
SLC25A1	Solute Carrier Family 25 member 1	regulation of citrate movement across mitochondria	citrate movement	6576	-8.87898	78.8363	0.000776106
PTMS	Parathymosin	regulates immune function by blocking prothymosin alpha effects	immune function	5763	10	100	0.000786592
SNTB1	Syntrophin Beta 1	binds to membrane proteins	adaptor protein	6641	-7.64896	58.5066	0.000798461
SNRPD2	Small Nuclear Ribonucleoprotein D2 Polypeptide	needed for pre-mRNA splicing and biogenesis of ribonucleoproteins	pre-mRNA splicing and biogenesis	6633	-10	100	0.000801038
CAP2	Cyclase Associated Actin Cytoskeleton Regulatory Protein 2	unknown	unknown	10486	-10	100	0.00101431
STXBP3	Syntaxin Binding Protein 3	role in insulin dependent movement of GLUt4	insulin dependent movement	6814	-7.83794	61.4333	0.00110223
PDLIM4	PDZ and LIM Domain 4	bone development	bone development	8572	-10	100	0.00112634
PFKP	Phosphocructokinase, Platelet	regulation of glycolysis	glycolysis regulation	5214	-10	100	0.00130522
ADAMTSL5	ADAMTS Like 5	heparin binding activity	heparin binding activity	339366	-2.82353	7.97232	0.00139647
SGCB	Sacroglycan beta	maintains the structural integrity of muscle tissue	structural integrity of muscle tissue	6443	-10	100	0.00146704
RBM8A	RNA binding motif protein 8A	involved in protein production	protein production	9939	-10	100	0.00154699
PML	Promyelocytic leukemia	protein interaction to promote cell growth, division, and apoptosis	protein-protein interaction	5371	-10	100	0.00162051
CYFIP1	cytoplasmic FMR1 Interacting Protein 1	regulations of cytoskeletal dynamics and protein translation	regulation of cytoskeleton and protein translation	23191	-7.95677	63.3103	0.00174788
COL2A1	Collagen type II alpha 1 chain	promotes structural integrity and strength in tussues	structure and strength of tissue	1280	3.62009	13.105	0.00194415
EFHD1	EF-Hand Domain Family Member D1	calcium binding activity	calcium binding protein	80303	-9.01025	81.1845	0.0020929
GFPT1	GF6P Transaminase 1	controls the amount of glucose that enters into the hexosamine pathway	regulation of the influx of glucose	2673	-6.88075	47.3447	0.00210286
SLC44A2	Solute Carrier Family 44 Member 2	unknown	unknown	57153	-6.83003	46.6493	0.00211528
TSPAN9	Tetraspanin 9	involved in cell development	regulation of cell development	10867	-10	100	0.00211897
RAB5B	Ras Related Protein Rab-5b	role in protein transport	protein transport	5869	-2.52928	6.39725	0.00212862
CFL2	Cofilin 2	actin filament regulation	actin filament regulation	1073	-10	100	0.00251878
PRKG1	Protein Kinase CGMP-Dependent 1	role in signal transduction processes	signal transduction	5592	-9.34892	87.4023	0.00255202
RAB4A	Member RAS oncogene family	regulation of membrane transport	membrane transport	5867	-10	100	0.00265892
THBS4	Thrombospondin 4	controls cell/matrix interactions	cell/matrix interaction s	7060	-10	100	0.00312105
PSMC4	Proteasome 26S Subunit, ATPase 4	involved in proteasome assembly	proteasome assembly	5704	-8.62012	74.3065	0.00313
LMO7	LIM Domain 7	protein -protein interaction	protein-protein interaction	4008	-9.05212	81.9409	0.00360295
EHD1	EH Domain Containing 1	protein to protein interactions and organizing	protein-protein interaction and remodeling	10938	-3.17504	10.0809	0.00370427
TFRC	Transferrin Receptor	aids in the uptake of iron	iron uptake	7037	-6.61805	43.7986	0.00440099
HLA-DQA1	major histocompatibility complex	role in the immune system	immune response	3117	-10	100	0.00440737
LYZ	lysozyme	antibacterial function	antibacterial	4069	-10	100	0.00472835
ACTN4	Actinin Alpha 4	actin-binding activity in nonmuscle cells, microfilaments, skeletal, cardiac, and smooth muscle cells	actin-binding	81	-2.51104	6.30533	0.00570565
MAGT1	magnesium transport 1	promotes the production of magnesium transporters, moving charged Mg2+ into T cells	immune response	84061	-7.7543	60.1292	0.00590856
VARS	Valyl-tRNA Snythetase 1	Link amino acids with nucleotide triplets in tRNA	involved in aminoacylation of tRNA	7407	-8.31943	69.2129	0.00636935
HARS	histidyl-tRNA synthetase 2	synthesizes proteins in mitochondria	sythesis protein	3035	-9.0852	82.5409	0.00649426
EHD3	EH Domain Containing 3	mediates reorganization/tubulation upon ATP hydrolysis	membrane-binding protein	30845	-3.7412	13.9966	0.00697802
YARS	Tyrosyl-tRNA synthetase 1	catalyzes the aminoacylation of tRNA	link amino acids with nucleotides in tRNA	8565	-8.86544	78.596	0.00717418
TNS1	Tensin 1	Crosslinks actin filaments and is involved in signal transduction	crosslinking activity	7145	-2.57201	6.61525	0.00757869
ILK	Integrin Linked Kinase	regulates integrins during signal transduction	signal transduction	3611	-3.32971	11.087	0.00870973
ANXA11	Annexin A11	mediates binding of calcium ions to anionic cell membranes	calcium binding protein	311	-1.73928	3.02508	0.0092271
CAPZA2	Capping Actin Protein of Muscle Z-Line Subunit Alpha 2	Produces the protein Cap Z that regulates proliferation of actin filaments at the barbed end	actin filament growth	830	-3.41542	11.6651	0.00989902
ALDOC	Aldolase, Fructose-Bisphosphate C	catalyzes aldol cleavage of Fructose,1,6-Bisphosphate to G3P	ATP biosynthesis	230	-4.35755	18.9882	0.0109349
KRT9	Keratin 9	development of plantar skin tissue	development of plantar skin tissue	3857	3.29259	10.8411	0.0111638
RRAS	Ras Related	GTPase that is involved in cell adhesion	cell adhesion	6237	-2.636	6.94849	0.0112446
EHD4	EH Domain Containing 4	unknown	unknown	30844	-3.28628	10.7996	0.0117673
DARS	aspartyl-tRNA synthetase	involved in the production of proteins	protein synthesis	1615	-6.45428	41.6578	0.012204
MYO1E	Myosin IE	acts as actin-based molecular motors	crosslinking activity	4643	-7.62048	58.0718	0.0137188
RPS10	Ribosomal Protein S10	produce proteins	ribosomal protein	6204	-10	100	0.0156718
HNRNPA0	Heterogeneous Nuclear Ribonucleoprotein A0	role in pre-mRNA metabolism and transport	mRNA transport and metabolism	10949	-5.55044	30.8074	0.0160317
VCL	Vinculin	involved in the adhesion of F-actin to the membrane	adhesion	7414	-1.75424	3.07738	0.016553
TNPO1	Transportin 1	targets nuclear proteins to migrate to the nucleus	targets nuclear proteins	3842	-8.15054	66.4312	0.0170031
COL5A3	Collagen Type V Alpha 3 Chain	mediates heterotypic fiber assembly	heterotypic fiber assembly	50509	2.69674	7.27241	0.0182604
ROCK1	Rho Associated Coiled-Coil Containing Protein Kinase 1	adhesion and aggregation of platelets and lymphocytes	adhesion and aggregation	6093	-8.71101	75.8818	0.0184093
EML4	EMAP Like 4	role in the development of microtubules	microtubule development	27436	7.65124	58.5414	0.0186124
MYO1C	Myosin IC	initiates transcription	transcription initiation	4641	-1.46008	2.13183	0.0189454
DCN	Decorin	part of the extracellular matrix	extracellular matrix	1634	1.9372	3.75276	0.0201189
MYH14	Myosin Heavy Chain 14	regulation of cytokinesis, cell motility and polarity	regulates cytokinesis, cell motility and polarity	79784	-2.44661	5.98591	0.0205331
SUN1	Sad1 And UNC84 Domain Containing 1	has a role in anchorage and migration	anchoring and migration	23353	-7.99453	63.9125	0.0210091
DSTN	Destrin, Actin Deplymerizing Factor	increases the turnover rate of actin in vivo	actin binding activity	11034	-2.55682	6.53733	0.022589
COPG1	COPI Coat Complex Subunit Gamma 1	regulates the transport of biosynthetic proteins from the ER to the trans golgi network	cytosolic protein complex	22820	-10	100	0.0231528
LMCD1	LIM And Cysteine Rich Domains 1	protein-protein interaction	protein interaction s	29995	-3.6965	13.6641	0.0231922
TUBB2B	tubulin beta 2B class Iib	formation and organization of microtubules	microtubule development	347733	6.99039	48.8656	0.0243463
CPNE3	Copine 3	mediate molecular processes	membrane-binding protein	8895	-5.07897	25.796	0.0271958
CAV1	caveolin 1	role in endocytosis and regulation of signaling pathways	endocytosis	857	-1.27872	1.63513	0.0272429
HIST1H1E	Histone H1.4 Linker Histone	interacts with DNA between nucleosomes and organizes and compacts chromatin	organization of chromatin	3008	7.49697	56.2046	0.0284742
TOM1	Target of Myb1 Membrane Trafficking Protein	vesicular transport	vesicular transport	10043	1.50736	2.27213	0.0297044
GC	GC Vitamin D Binding Protein	binds to Vitamin D and transfers to target tissue	Vitamin D transport	2638	3.76023	14.1393	0.0322741
CFD	Complement Factor D	cleaves factor B	cleavage	1675	-6.16119	37.9603	0.0360616
NEXN	Nexilin F-Actin Binding Protein	cell adhesion and movement	cell adhesion and movement	91624	-5.33546	28.4672	0.0376825
MAPRE2	Microtubule Associated Protein RP/EB Family Member 2	required for spindle symmetry in mitosis	spindle organization	10982	-4.58236	20.998	0.0386174
UGT8	UDP Hlycosyltransferase 8	involved in the biosynthesis of galactocerebrosides	catalyzation activity	7368	6.43551	41.4158	0.0396474
MYO1D	Myosin ID	endosomal protein transport	actin-mediated motor protein	4642	-3.37774	11.4091	0.0448793
S100A6	S100 Calcium Binding Protein A6	promotes cell cycle regulation and differentiation	cell cycle regulation and differentiation	6277	1.76763	3.12452	0.0452125
ORM1	Orosomucoid 1	reacts to acute inflammation	inflammatory response	5004	3.58659	12.8636	0.0477804
LGALS3BP	Galectin 3 binding protein	cell/matrix interactions	cell/matrix interactions	3959	-4.60885	21.2415	0.0479
RBM3	RNA Binding Motif Protein 3	mediates protein synthesis	protein synthesis	5935	-4.237	17.9521	0.0490464
AZGP1	Alpha-2-Glycoprotein 1	promotes lipid degradation	lipid degradation	563	4.54674	20.6729	0.0497498
