## Supplementary material for "Genomic and Proteomic Analysis of Patients with Reoccurring Discrete Subaortic Stenosis": Table S-15

### Sheet: IPG_rep52803_c68078_pathwaysTab
Pathway Name	Differentially Enriched Proteins	Total Proteins	P-Value	pAcc	pComb	pORA
Choline metabolism in cancer	5	25	0.00389969	0.678161	0.00389969	0.000660092
HIF-1 signaling pathway	5	38	0.00433061	0.109445	0.00433061	0.00460477
Regulation of actin cytoskeleton	10	111	0.00912024	0.874563	0.00912024	0.0013466
Adherens junction	5	33	0.00942502			0.00244601
Hippo signaling pathway - multiple species	2	3	0.00964505			0.00251176
Hippo signaling pathway	4	36	0.0101685	0.0664668	0.0101685	0.0200793
Pancreatic cancer	3	24	0.0120338	0.0509745	0.0120338	0.0317952
VEGF signaling pathway	3	24	0.0178269	0.0804598	0.0178269	0.0317952
Focal adhesion	9	110	0.0182706	0.581209	0.0182706	0.00452978
B cell receptor signaling pathway	3	19	0.0212682	0.185907	0.0212682	0.0169188
cAMP signaling pathway	6	54	0.023368	0.768616	0.023368	0.00457103
Mineral absorption	3	14	0.023488			0.00706921
Axon guidance	3	52	0.026061	0.0204898	0.026061	0.195
Proteoglycans in cancer	5	89	0.0376025	0.051974	0.0376025	0.118861
Ferroptosis	3	18	0.0430997			0.0145531
Pentose phosphate pathway	3	19	0.0488318			0.0169188
Vascular smooth muscle contraction	4	49	0.048886	0.156422	0.048886	0.0541535
Glycolysis / Gluconeogenesis	4	35	0.0519847			0.0182508
Sphingolipid signaling pathway	3	42	0.0562636	0.0809595	0.0562636	0.124087
Biosynthesis of amino acids	4	38	0.0652191			0.0240656
Fc epsilon RI signaling pathway	3	23	0.067007	0.437781	0.067007	0.0284133
Viral myocarditis	3	35	0.0732668	0.169915	0.0732668	0.0817123
Ras signaling pathway	5	54	0.0839159	0.81959	0.0839159	0.0200409
Tyrosine metabolism	2	10	0.0840834			0.0329322
Viral carcinogenesis	2	87	0.0870229	0.0234883	0.0870229	0.731673
Epithelial cell signaling in Helicobacter pylori infection	2	23	0.105289	0.150425	0.105289	0.145072
Human cytomegalovirus infection	4	78	0.112892	0.122439	0.112892	0.194658
Amoebiasis	3	49	0.116695	0.143928	0.116695	0.172706
Pancreatic secretion	2	30	0.11684	0.113443	0.11684	0.219462
RNA degradation	2	26	0.133217	0.166917	0.133217	0.176357
Fructose and mannose metabolism	2	14	0.138215			0.0617283
Colorectal cancer	3	24	0.138634	0.974513	0.138634	0.0317952
Natural killer cell mediated cytotoxicity	3	25	0.142393	0.906547	0.142393	0.0353785
Complement and coagulation cascades	3	59	0.147361	0.134433	0.147361	0.249389
Cholesterol metabolism	3	27	0.148458	0.784608	0.148458	0.0431419
PI3K-Akt signaling pathway	5	97	0.150116	0.222389	0.150116	0.154415
Arrhythmogenic right ventricular cardiomyopathy	1	49	0.154949	0.0464768	0.154949	0.769903
Fluid shear stress and atherosclerosis	3	55	0.160533	0.171914	0.160533	0.217963
African trypanosomiasis	1	13	0.167743	0.123438	0.167743	0.321504
Prion disease	3	186	0.175757	0.045977	0.175757	0.917712
Huntington disease	1	172	0.175952	0.0424788	0.175952	0.994737
Yersinia infection	4	58	0.178264	0.482759	0.178264	0.0890462
Carbon metabolism	5	81	0.181127			0.0878015
Platelet activation	3	63	0.185454	0.16092	0.185454	0.281459
Staphylococcus aureus infection	2	35	0.189118	0.169415	0.189118	0.274361
Arachidonic acid metabolism	2	18	0.194165			0.0962704
Systemic lupus erythematosus	2	101	0.200455	0.0624688	0.200455	0.803975
Pathways in cancer	4	136	0.20224	0.0889555	0.20224	0.571311
Tight junction	3	76	0.202912	0.131934	0.202912	0.386913
Chemokine signaling pathway	4	50	0.206757	0.909045	0.206757	0.0575823
Metabolism of xenobiotics by cytochrome P450	2	19	0.208106			0.105606
Phagosome	5	86	0.209653			0.106659
Amphetamine addiction	2	23	0.212706	0.374813	0.212706	0.145072
Ovarian steroidogenesis	1	11	0.215961	0.198401	0.215961	0.279719
Dopaminergic synapse	3	54	0.218931	0.268866	0.218931	0.210243
Cysteine and methionine metabolism	2	21	0.235725			0.124955
Long-term potentiation	2	32	0.236735	0.26037	0.236735	0.241357
Neuroactive ligand-receptor interaction	1	11	0.238453	0.226887	0.238453	0.279719
Oxytocin signaling pathway	3	62	0.243513	0.238881	0.243513	0.273396
Protein digestion and absorption	3	43	0.243615			0.130693
Dilated cardiomyopathy	1	61	0.246266	0.0789605	0.246266	0.839925
Wnt signaling pathway	3	38	0.252721	0.694153	0.252721	0.0989922
Vitamin digestion and absorption	1	5	0.25408			0.138448
Endocytosis	6	121	0.260052			0.142948
Vasopressin-regulated water reabsorption	1	25	0.270522	0.143428	0.270522	0.526283
Human immunodeficiency virus 1 infection	4	73	0.274123	0.465267	0.274123	0.165244
Estrogen signaling pathway	1	42	0.276031	0.108446	0.276031	0.71582
Phenylalanine metabolism	1	6	0.286794			0.163767
Vibrio cholerae infection	1	23	0.296235	0.172414	0.296235	0.49701
Legionellosis	1	26	0.309744	0.168916	0.309744	0.54028
Fc gamma R-mediated phagocytosis	3	37	0.312967	0.995002	0.312967	0.093077
Thyroid hormone synthesis	1	29	0.313939	0.16042	0.313939	0.579859
Sphingolipid metabolism	1	7	0.316672			0.188349
Retinol metabolism	1	7	0.316672			0.188349
Relaxin signaling pathway	3	44	0.3197	0.694653	0.3197	0.137421
ECM-receptor interaction	3	57	0.323039	0.414793	0.323039	0.233577
Amyotrophic lateral sclerosis	3	199	0.324556	0.103948	0.324556	0.938321
Central carbon metabolism in cancer	1	27	0.326884	0.177911	0.326884	0.553867
Hematopoietic cell lineage	2	28	0.327673			0.19776
cGMP-PKG signaling pathway	3	61	0.331763	0.37931	0.331763	0.265361
Parkinson disease	1	177	0.334816	0.102449	0.334816	0.995499
Leukocyte transendothelial migration	3	53	0.33727	0.508746	0.33727	0.202587
Thermogenesis	1	127	0.338692	0.105947	0.338692	0.978714
Salivary secretion	1	29	0.340774	0.18041	0.340774	0.579859
Biosynthesis of cofactors	3	54	0.341922			0.210243
Steroid hormone biosynthesis	1	8	0.344138			0.212215
Ether lipid metabolism	1	8	0.344138			0.212215
Folate biosynthesis	1	8	0.344138			0.212215
Insulin resistance	2	35	0.355137	0.404798	0.355137	0.274361
Non-alcoholic fatty liver disease	2	81	0.372371	0.171414	0.372371	0.694399
Calcium signaling pathway	2	55	0.373343	0.246877	0.373343	0.483996
PPAR signaling pathway	2	32	0.375869			0.241357
Endocrine and other factor-regulated calcium reabsorption	1	27	0.376462	0.218391	0.376462	0.553867
Thyroid hormone signaling pathway	1	38	0.386247	0.184908	0.386247	0.679443
Adrenergic signaling in cardiomyocytes	3	70	0.387261	0.372814	0.387261	0.338301
Inflammatory mediator regulation of TRP channels	2	33	0.387366			0.252348
Necroptosis	2	69	0.387552	0.207896	0.387552	0.607342
AMPK signaling pathway	1	33	0.404364	0.214393	0.404364	0.627425
Aldosterone synthesis and secretion	1	32	0.409946	0.222889	0.409946	0.616059
Metabolic pathways	17	494	0.411201			0.275891
Collecting duct acid secretion	1	11	0.414979			0.279719
Fat digestion and absorption	1	11	0.414979			0.279719
Glycine, serine and threonine metabolism	1	12	0.43544			0.30092
MAPK signaling pathway	4	76	0.444028	0.848576	0.444028	0.182695
Epstein-Barr virus infection	1	67	0.448056	0.181409	0.448056	0.866546
Oocyte meiosis	2	46	0.449965	0.402299	0.449965	0.393322
Insulin signaling pathway	2	44	0.452464	0.428786	0.452464	0.372194
Galactose metabolism	1	13	0.454589			0.321504
Cellular senescence	2	51	0.460496	0.368816	0.460496	0.44467
MicroRNAs in cancer	2	40	0.461526			0.329143
mRNA surveillance pathway	2	40	0.461526			0.329143
NOD-like receptor signaling pathway	1	53	0.467482	0.210895	0.467482	0.79609
Glucagon signaling pathway	1	44	0.471601	0.232384	0.471601	0.732443
Human T-cell leukemia virus 1 infection	1	62	0.48328	0.209395	0.48328	0.844702
AGE-RAGE signaling pathway in diabetic complications	2	43	0.500524	0.517241	0.500524	0.361523
Pathogenic Escherichia coli infection	3	94	0.50456	0.36032	0.50456	0.525674
Drug metabolism - cytochrome P450	1	16	0.505306			0.379719
Pathways of neurodegeneration - multiple diseases	2	229	0.510462	0.194403	0.510462	0.992671
Rap1 signaling pathway	3	60	0.516051	0.763118	0.516051	0.257357
Protein export	1	17	0.520277			0.398002
Inositol phosphate metabolism	1	18	0.53441			0.415751
Pyrimidine metabolism	1	18	0.53441			0.415751
Tryptophan metabolism	1	19	0.547766			0.432981
Tuberculosis	2	64	0.550176	0.385307	0.550176	0.565961
Chemical carcinogenesis	1	22	0.583725			0.481708
Aminoacyl-tRNA biosynthesis	1	22	0.583725			0.481708
Rheumatoid arthritis	1	22	0.583725			0.481708
Osteoclast differentiation	1	25	0.593085	0.470265	0.593085	0.526283
Lysine degradation	1	23	0.594497			0.49701
Synaptic vesicle cycle	1	24	0.604727			0.511864
Drug metabolism - other enzymes	1	25	0.614452			0.526283
Shigellosis	4	121	0.621239	0.561219	0.621239	0.477999
Pertussis	2	38	0.633068	0.902549	0.633068	0.307316
Apelin signaling pathway	2	55	0.642968	0.589205	0.642968	0.483996
Human papillomavirus infection	4	110	0.647945	0.713643	0.647945	0.405191
Fatty acid degradation	1	29	0.648896			0.579859
Glutathione metabolism	1	31	0.663803			0.60435
Morphine addiction	1	17	0.676417	0.786107	0.676417	0.398002
Autophagy - animal	1	36	0.683556	0.483758	0.683556	0.659561
Ubiquitin mediated proteolysis	1	35	0.689809			0.649167
Lysosome	1	36	0.695615			0.659561
Salmonella infection	4	124	0.718931	0.706647	0.718931	0.497314
Purine metabolism	1	42	0.725653			0.71582
Bacterial invasion of epithelial cells	2	45	0.746683	0.990005	0.746683	0.382796
Toll-like receptor signaling pathway	1	18	0.751296	0.923038	0.751296	0.415751
Oxidative phosphorylation	2	94	0.752612			0.770261
Circadian entrainment	1	34	0.763979	0.622189	0.763979	0.638458
Herpes simplex virus 1 infection	2	60	0.765978	0.752624	0.765978	0.530694
GABAergic synapse	1	19	0.774436	0.944028	0.774436	0.432981
Hypertrophic cardiomyopathy	1	57	0.775252			0.81932
Renal cell carcinoma	1	21	0.799395	0.93953	0.799395	0.465946
Alcoholism	3	101	0.808388	0.78061	0.808388	0.574966
Kaposi sarcoma-associated herpesvirus infection	2	59	0.821473	0.892554	0.821473	0.521583
mTOR signaling pathway	1	36	0.833935	0.731134	0.833935	0.659561
Serotonergic synapse	1	32	0.849325	0.818091	0.849325	0.616059
Cholinergic synapse	1	30	0.856769	0.869565	0.856769	0.592287
Glutamatergic synapse	1	28	0.876628	0.963518	0.876628	0.567057
Retrograde endocannabinoid signaling	2	69	0.877705	0.902549	0.877705	0.607342
Neurotrophin signaling pathway	1	41	0.904889	0.844078	0.904889	0.707128
Alzheimer disease	2	184	0.998109	0.963018	0.998109	0.9752
