## Supplementary material for "Genomic and Proteomic Analysis of Patients with Reoccurring Discrete Subaortic Stenosis": Table S-16

### Sheet: Table 24 AS2 vs AS1 Pathway Ana
Pathway Name	Differential Enriched Proteins	All Proteins	P-Value	pAcc	pComb	pORA
Regulation of actin cytoskeleton	15	106	1.30689e-05	0.308346	1.30689e-05	2.83505e-06
Pathogenic Escherichia coli infection	10	89	0.000941061	0.0954523	0.000941061	0.000957115
Adherens junction	6	30	0.00229303			0.000492656
Focal adhesion	12	108	0.00264673	0.885057	0.00264673	0.000326899
Antigen processing and presentation	1	33	0.00311018	0.00049975	0.00311018	0.694075
Aminoacyl-tRNA biosynthesis	5	22	0.00353362			0.000801022
cAMP signaling pathway	6	50	0.00436633	0.0684658	0.00436633	0.00742966
Axon guidance	7	52	0.00453296	0.266367	0.00453296	0.00199241
Viral myocarditis	5	35	0.0112322	0.218391	0.0112322	0.00685349
Hippo signaling pathway - multiple species	2	3	0.0131213			0.0035827
Pancreatic cancer	2	21	0.0169774	0.0144928	0.0169774	0.166744
Fructose and mannose metabolism	3	12	0.0243123			0.0073623
HIF-1 signaling pathway	4	36	0.0287594	0.125437	0.0287594	0.0357902
Leukocyte transendothelial migration	6	53	0.0294864	0.469265	0.0294864	0.0098543
Vascular smooth muscle contraction	5	49	0.0439226	0.272864	0.0439226	0.0272813
Bacterial invasion of epithelial cells	4	43	0.0445009	0.121439	0.0445009	0.0622721
Proteoglycans in cancer	7	88	0.0452809	0.230885	0.0452809	0.0334467
Oocyte meiosis	2	44	0.0513376	0.0194903	0.0513376	0.461146
Endocytosis	9	117	0.0571515			0.0204789
Pentose phosphate pathway	3	18	0.0637965			0.0234238
Viral carcinogenesis	1	82	0.0664976	0.0129935	0.0664976	0.948382
RNA degradation	3	25	0.0712209	0.242379	0.0712209	0.0553173
Staphylococcus aureus infection	3	35	0.0716023	0.109945	0.0716023	0.122755
Sphingolipid signaling pathway	4	41	0.073995	0.26087	0.073995	0.0538762
Phagosome	7	85	0.0744804			0.0283372
VEGF signaling pathway	3	24	0.0904593	0.361319	0.0904593	0.0499183
Salivary secretion	3	29	0.0939658	0.237881	0.0939658	0.0795144
RNA transport	2	74	0.112363	0.031984	0.112363	0.740755
Fc epsilon RI signaling pathway	3	23	0.113166	0.533733	0.113166	0.0447924
Salmonella infection	9	122	0.114471	0.928536	0.114471	0.0261241
IL-17 signaling pathway	1	20	0.117417	0.0489755	0.117417	0.511539
Autoimmune thyroid disease	1	13	0.125713	0.0734633	0.125713	0.372028
Amphetamine addiction	1	20	0.125797	0.0534733	0.125797	0.511539
Spinocerebellar ataxia	1	59	0.127134	0.0314843	0.127134	0.880626
Arrhythmogenic right ventricular cardiomyopathy	3	49	0.131305	0.117441	0.131305	0.246047
Gap junction	3	39	0.134021	0.190905	0.134021	0.155393
B cell receptor signaling pathway	2	17	0.136708	0.257871	0.136708	0.118012
Hippo signaling pathway	4	35	0.137237	0.936032	0.137237	0.0326735
Galactose metabolism	2	12	0.142304			0.0640927
Long-term depression	1	25	0.151022	0.0584708	0.151022	0.591907
Prion disease	6	184	0.152948	0.0554723	0.152948	0.634247
Endometrial cancer	2	14	0.154566	0.422289	0.154566	0.0844628
TGF-beta signaling pathway	2	25	0.155994	0.165417	0.155994	0.218216
Amoebiasis	3	45	0.156938	0.174413	0.156938	0.208592
Pancreatic secretion	1	31	0.157537	0.0544728	0.157537	0.671203
Rap1 signaling pathway	5	59	0.167077	0.725637	0.167077	0.054407
Shigellosis	6	117	0.172298	0.181409	0.172298	0.22659
Choline metabolism in cancer	3	23	0.178095	0.958521	0.178095	0.0447924
Hematopoietic cell lineage	3	30	0.17858			0.0861771
cGMP-PKG signaling pathway	5	58	0.185465	0.885057	0.185465	0.0511783
Human immunodeficiency virus 1 infection	4	72	0.187127	0.186907	0.187127	0.245222
Ras signaling pathway	4	52	0.193842	0.445277	0.193842	0.107863
Olfactory transduction	2	16	0.197136	0.461269	0.197136	0.106484
Calcium signaling pathway	3	55	0.197398	0.161919	0.197398	0.303885
AMPK signaling pathway	2	32	0.221835	0.185407	0.221835	0.310348
Thermogenesis	2	124	0.228726	0.063968	0.228726	0.937532
Glucagon signaling pathway	2	42	0.23211	0.13993	0.23211	0.43721
Central carbon metabolism in cancer	2	27	0.233218	0.251874	0.233218	0.244472
Acute myeloid leukemia	1	15	0.23348	0.148426	0.23348	0.415495
Platelet activation	5	62	0.240406	0.990505	0.240406	0.0647893
Vasopressin-regulated water reabsorption	1	23	0.254301	0.123438	0.254301	0.561468
Glycolysis / Gluconeogenesis	3	37	0.254472			0.138742
Biosynthesis of amino acids	3	37	0.254472			0.138742
Thyroid hormone signaling pathway	2	37	0.265789	0.196402	0.265789	0.375052
Fluid shear stress and atherosclerosis	4	53	0.273765	0.675162	0.273765	0.113666
Inflammatory bowel disease	1	15	0.286614	0.196902	0.286614	0.415495
Protein digestion and absorption	3	41	0.29777			0.172634
Dilated cardiomyopathy	2	61	0.301219	0.137431	0.301219	0.638352
Toxoplasmosis	2	43	0.310557	0.203898	0.310557	0.44925
Estrogen signaling pathway	1	39	0.318409	0.125937	0.318409	0.75364
Sphingolipid metabolism	1	6	0.322222			0.193072
GnRH signaling pathway	1	35	0.326362	0.137431	0.326362	0.715367
Progesterone-mediated oocyte maturation	1	23	0.331944	0.17941	0.331944	0.561468
TNF signaling pathway	1	16	0.338799	0.237881	0.338799	0.436096
Natural killer cell mediated cytotoxicity	2	25	0.342427	0.482759	0.342427	0.218216
Protein processing in endoplasmic reticulum	2	86	0.342913	0.129935	0.342913	0.81242
RIG-I-like receptor signaling pathway	1	17	0.346362	0.234883	0.346362	0.455976
Yersinia infection	4	57	0.353768	0.7991	0.353768	0.138204
PD-L1 expression and PD-1 checkpoint pathway in cancer	2	20	0.358364	0.729635	0.358364	0.154233
Huntington disease	3	172	0.364709	0.121939	0.364709	0.946829
Gastric cancer	1	22	0.367304	0.213893	0.367304	0.545415
MAPK signaling pathway	5	75	0.368181	0.963518	0.368181	0.121501
Chemokine signaling pathway	3	49	0.370005	0.47926	0.370005	0.246047
Th1 and Th2 cell differentiation	2	25	0.372491	0.545727	0.372491	0.218216
Influenza A	2	49	0.372631	0.229885	0.372631	0.518311
Systemic lupus erythematosus	2	101	0.376477	0.137931	0.376477	0.877009
Growth hormone synthesis, secretion and action	1	38	0.381104	0.165417	0.381104	0.74458
Cellular senescence	3	47	0.381838	0.543728	0.381838	0.227167
Amyotrophic lateral sclerosis	6	196	0.384997	0.17991	0.384997	0.694971
PI3K-Akt signaling pathway	3	93	0.390855	0.1994	0.390855	0.641247
Pathways in cancer	6	132	0.397305	0.412794	0.397305	0.317397
Alcoholism	1	98	0.404245	0.138431	0.404245	0.971288
Ether lipid metabolism	1	9	0.410559			0.275243
Epithelial cell signaling in Helicobacter pylori infection	1	22	0.415456	0.256872	0.415456	0.545415
Inflammatory mediator regulation of TRP channels	2	31	0.431917			0.297212
Tight junction	4	73	0.432764	0.589205	0.432764	0.252969
Various types of N-glycan biosynthesis	1	10	0.435274			0.300744
Gastric acid secretion	1	33	0.442766	0.222389	0.442766	0.694075
Leishmaniasis	2	28	0.446185	0.606197	0.446185	0.257655
Regulation of lipolysis in adipocytes	1	9	0.451145	0.577211	0.451145	0.275243
Aldosterone synthesis and secretion	1	29	0.454327	0.248376	0.454327	0.646635
N-Glycan biosynthesis	1	11	0.458098			0.325355
Asthma	1	11	0.458098			0.325355
Kaposi sarcoma-associated herpesvirus infection	1	56	0.462405	0.190405	0.462405	0.866886
Th17 cell differentiation	2	31	0.468717	0.567216	0.468717	0.297212
Retrograde endocannabinoid signaling	1	70	0.469806	0.183908	0.469806	0.920003
Endocrine and other factor-regulated calcium reabsorption	1	25	0.469814	0.285857	0.469814	0.591907
Intestinal immune network for IgA production	1	12	0.47924			0.349106
Graft-versus-host disease	1	12	0.47924			0.349106
Tyrosine metabolism	1	12	0.47924			0.349106
Colorectal cancer	2	24	0.484179	0.864568	0.484179	0.205184
Allograft rejection	1	13	0.498877			0.372028
Nicotinate and nicotinamide metabolism	1	13	0.498877			0.372028
Type I diabetes mellitus	1	13	0.498877			0.372028
Pertussis	2	35	0.502022	0.537731	0.502022	0.349411
Parkinson disease	3	176	0.502982	0.197901	0.502982	0.952315
Human T-cell leukemia virus 1 infection	1	57	0.512594	0.222889	0.512594	0.871632
Apoptosis	1	42	0.516366	0.252374	0.516366	0.778953
Alanine, aspartate and glutamate metabolism	1	14	0.517157			0.394148
Mineral absorption	1	14	0.517157			0.394148
Human papillomavirus infection	3	106	0.526451	0.278861	0.526451	0.727416
Fc gamma R-mediated phagocytosis	2	36	0.530076	0.566217	0.530076	0.362279
mRNA surveillance pathway	2	40	0.532023			0.412719
Wnt signaling pathway	2	39	0.536865	0.523238	0.536865	0.400281
Spliceosome	4	94	0.53885			0.421429
Insulin resistance	2	32	0.541354	0.684158	0.541354	0.310348
Pathways of neurodegeneration - multiple diseases	4	227	0.545879	0.223388	0.545879	0.96361
Alzheimer disease	3	184	0.551849	0.227886	0.551849	0.961751
Pyrimidine metabolism	1	17	0.56506			0.455976
Tuberculosis	3	61	0.566626	0.632184	0.566626	0.362315
Ferroptosis	1	18	0.579043			0.475161
Malaria	1	18	0.579043			0.475161
C-type lectin receptor signaling pathway	2	34	0.599407	0.749125	0.599407	0.336459
Amino sugar and nucleotide sugar metabolism	1	20	0.604506			0.511539
Human cytomegalovirus infection	4	75	0.614589	0.98001	0.614589	0.268614
Carbon metabolism	3	79	0.61649			0.529342
Rheumatoid arthritis	1	22	0.627052			0.545415
ECM-receptor interaction	3	56	0.630913	0.87906	0.630913	0.313621
Herpes simplex virus 1 infection	3	58	0.634318	0.835582	0.634318	0.333115
Signaling pathways regulating pluripotency of stem cells	1	25	0.656292			0.591907
Oxytocin signaling pathway	3	61	0.657284	0.81909	0.657284	0.362315
Hypertrophic cardiomyopathy	2	57	0.661859			0.60111
Epstein-Barr virus infection	3	66	0.664301	0.737131	0.664301	0.410499
Adrenergic signaling in cardiomyocytes	3	66	0.674958	0.75912	0.674958	0.410499
Non-small cell lung cancer	1	14	0.675413	0.791604	0.675413	0.394148
Endocrine resistance	1	22	0.685858	0.588706	0.685858	0.545415
Autophagy - animal	1	35	0.707937	0.476762	0.707937	0.715367
PPAR signaling pathway	1	32	0.708326			0.682843
Ubiquitin mediated proteolysis	1	35	0.72542			0.715367
NOD-like receptor signaling pathway	2	52	0.727174	0.652674	0.727174	0.550647
Cell adhesion molecules	1	36	0.730571			0.725456
Transcriptional misregulation in cancer	1	36	0.730571			0.725456
Proteasome	1	38	0.740143			0.74458
Purine metabolism	1	39	0.744592			0.75364
MicroRNAs in cancer	1	40	0.748832			0.762382
Long-term potentiation	1	30	0.757551	0.592204	0.757551	0.659138
Toll-like receptor signaling pathway	1	18	0.775641	0.863068	0.775641	0.475161
Chagas disease	1	33	0.776167	0.591704	0.776167	0.694075
Complement and coagulation cascades	2	58	0.780568	0.68066	0.780568	0.610681
Mitophagy - animal	1	26	0.783277	0.690655	0.783277	0.60633
Circadian entrainment	1	33	0.79124	0.616692	0.79124	0.694075
Ribosome	2	97	0.793801			0.862121
Insulin signaling pathway	1	42	0.799215	0.561719	0.799215	0.778953
Osteoclast differentiation	1	26	0.802205	0.727636	0.802205	0.60633
Phospholipase D signaling pathway	1	38	0.81482	0.613693	0.81482	0.74458
Relaxin signaling pathway	1	42	0.816093	0.588706	0.816093	0.778953
FoxO signaling pathway	1	25	0.833672	0.814093	0.833672	0.591907
Prolactin signaling pathway	1	19	0.835977	0.982509	0.835977	0.493674
Metabolic pathways	8	475	0.845251			0.996195
Dopaminergic synapse	2	52	0.848672	0.913543	0.848672	0.550647
Neurotrophin signaling pathway	1	39	0.872099	0.715142	0.872099	0.75364
T cell receptor signaling pathway	1	26	0.87752	0.903548	0.87752	0.60633
Apelin signaling pathway	2	55	0.892581	0.987006	0.892581	0.581445
AGE-RAGE signaling pathway in diabetic complications	1	42	0.892748	0.737131	0.892748	0.778953
mTOR signaling pathway	1	37	0.903263	0.807596	0.903263	0.735189
Hepatitis B	1	38	0.951095	0.945527	0.951095	0.74458
